# Next-generation large-scale binary protein interaction network for *Drosophila*

**DOI:** 10.1101/2022.08.02.502359

**Authors:** Hong-Wen Tang, Kerstin Spirohn, Yanhui Hu, Tong Hao, István A. Kovács, Yue Gao, Richard Binari, Donghui Yang-Zhou, Kenneth H. Wan, Joel S. Bader, Dawit Balcha, Wenting Bian, Benjamin W. Booth, Atina G. Cote, Steffi De Rouck, Alice Desbuleux, Dae-Kyum Kim, Jennifer J. Knapp, Wen Xing Lee, Irma Lemmens, Cathleen Li, Mian Li, Roujia Li, Hyobin Julianne Lim, Katja Luck, Dylan Markey, Carl Pollis, Sudharshan Rangarajan, Jonathan Rodiger, Sadie Schlabach, Yun Shen, Bridget TeeKing, Frederick P. Roth, Jan Tavernier, Michael A. Calderwood, David E. Hill, Susan E. Celniker, Marc Vidal, Norbert Perrimon, Stephanie E. Mohr

## Abstract

Generating reference maps of the interactome networks underlying most cellular functions can greatly illuminate genetic studies by providing a protein-centric approach to finding new components of existing pathways, complexes, and processes. Here, we applied state-of-the-art experimental and bioinformatics methods to identify high-confidence binary protein-protein interactions (PPIs) for *Drosophila melanogaster*. We performed four all-by-all yeast two-hybrid (Y2H) screens of >10,000 *Drosophila* proteins, resulting in the ‘FlyBi’ dataset of 8,723 PPIs among 2,939 proteins. As part of this effort, we tested subsets of our data and data from previous PPI datasets using an orthogonal assay, which allowed us to normalize data quality across datasets. Next, we integrated our FlyBi data with previous PPI data, resulting in an expanded, high-confidence binary *Drosophila* reference interaction network, DroRI, comprising 17,232 interactions among 6,511 proteins. These data are accessible through the Molecular Interaction Search Tool (MIST) and other databases. To assess the utility of the PPI resource, we used novel interactions from the FlyBi dataset to generate an autophagy interaction network that we validated *in vivo* using two different autophagy-related assays. We found that *deformed wings* (*dwg*) encodes a protein that is both a regulator and a target of autophagy. Altogether, the resources generated in this project provide a strong foundation for building high-confidence new hypotheses regarding protein networks and function.
