## Supplemental Tables 1 - 10 for "Next-generation large-scale binary protein interaction network for *Drosophila*": SUPPL TABLE 1.xlsx

### Sheet: Sheet1
class	bait	prey	bait-current FBgn	bait-current symbol	prey-current FBgn	prey-current symbol
PRS	FBgn0035675	FBgn0034564	FBgn0035675	CG6610	FBgn0034564	CG9344
PRS	FBgn0015618	FBgn0004597	FBgn0015618	Cdk8	FBgn0004597	CycC
PRS	FBgn0031450	FBgn0027363	FBgn0031450	Hrs	FBgn0027363	Stam
PRS	FBgn0025637	FBgn0023423	FBgn0025637	SkpA	FBgn0283468	slmb
PRS	FBgn0261854	FBgn0026192	FBgn0261854	aPKC	FBgn0026192	par-6
PRS	FBgn0261049	FBgn0261064	FBgn0261049	Vps45	FBgn0261064	Rbsn-5
PRS	FBgn0003660	FBgn0013343	FBgn0003660	Syb	FBgn0013343	Syx1A
PRS	FBgn0004636	FBgn0003079	FBgn0004636	Rap1	FBgn0003079	Raf
PRS	FBgn0031106	FBgn0261049	FBgn0031106	Syx16	FBgn0261049	Vps45
PRS	FBgn0000117	FBgn0026598	FBgn0000117	arm	FBgn0026598	Apc2
PRS	FBgn0030891	FBgn0037555	FBgn0030891	Ada3	FBgn0037555	Ada2b
PRS	FBgn0000617	FBgn0010417	FBgn0000617	Taf9	FBgn0010417	Taf6
PRS	FBgn0261068	FBgn0035675	FBgn0261068	LSm7	FBgn0035675	CG6610
PRS	FBgn0033972	FBgn0036107	FBgn0033972	Ciao1	FBgn0036107	galla-2
PRS	FBgn0261854	FBgn0000163	FBgn0261854	aPKC	FBgn0000163	baz
PRS	FBgn0025637	FBgn0043010	FBgn0025637	SkpA	FBgn0043010	Fsn
PRS	FBgn0010040	FBgn0010042	FBgn0010040	GstD4	FBgn0010042	GstD6
PRS	FBgn0261597	FBgn0039404	FBgn0261597	RpS26	FBgn0039404	CG14543
PRS	FBgn0004859	FBgn0001079	FBgn0004859	ci	FBgn0001079	fu
PRS	FBgn0033378	FBgn0002736	FBgn0033378	tsu	FBgn0002736	mago
PRS	FBgn0004636	FBgn0259212	FBgn0004636	Rap1	FBgn0259212	cno
PRS	FBgn0004861	FBgn0003334	FBgn0004861	ph-p	FBgn0003334	Scm
PRS	FBgn0003460	FBgn0001139	FBgn0003460	so	FBgn0001139	gro
PRS	FBgn0014861	FBgn0017577	FBgn0014861	Mcm2	FBgn0017577	Mcm5
PRS	FBgn0041171	FBgn0025637	FBgn0041171	ago	FBgn0025637	SkpA
PRS	FBgn0013764	FBgn0000099	FBgn0013764	Chi	FBgn0267978	ap
PRS	FBgn0010583	FBgn0014001	FBgn0010583	dock	FBgn0267698	Pak
PRS	FBgn0020510	FBgn0011771	FBgn0020510	Abi	FBgn0011771	Hem
PRS	FBgn0000117	FBgn0085432	FBgn0000117	arm	FBgn0085432	pan
PRS	FBgn0000212	FBgn0002783	FBgn0000212	brm	FBgn0002783	mor
PRS	FBgn0013343	FBgn0250791	FBgn0013343	Syx1A	FBgn0250791	alphaSnap
PRS	FBgn0000212	FBgn0030093	FBgn0000212	brm	FBgn0030093	Bap111
PRS	FBgn0039044	FBgn0034410	FBgn0039044	p53	FBgn0267351	Topors
PRS	FBgn0000250	FBgn0260632	FBgn0000250	cact	FBgn0260632	dl
PRS	FBgn0002945	FBgn0000499	FBgn0002945	nkd	FBgn0000499	dsh
PRS	FBgn0040078	FBgn0040075	FBgn0040078	pont	FBgn0040075	rept
PRS	FBgn0039861	FBgn0026722	FBgn0039861	pasha	FBgn0026722	drosha
PRS	FBgn0003134	FBgn0026402	FBgn0003134	Pp1alpha-96A	FBgn0026402	NiPp1
PRS	FBgn0261068	FBgn0023167	FBgn0261068	LSm7	FBgn0023167	SmD3
PRS	FBgn0020388	FBgn0037555	FBgn0020388	Gcn5	FBgn0037555	Ada2b
PRS	FBgn0036515	FBgn0002069	FBgn0036515	AIMP2	FBgn0002069	AspRS
PRS	FBgn0003380	FBgn0001624	FBgn0003380	Sh	FBgn0001624	dlg1
PRS	FBgn0014861	FBgn0024332	FBgn0014861	Mcm2	FBgn0284442	Mcm3
PRS	FBgn0005355	FBgn0001079	FBgn0005355	Su(fu)	FBgn0001079	fu
PRS	FBgn0004407	FBgn0004406	FBgn0004407	PolG2	FBgn0004406	PolG1
PRS	FBgn0025637	FBgn0037236	FBgn0025637	SkpA	FBgn0037236	Skp2
PRS	FBgn0004859	FBgn0005355	FBgn0004859	ci	FBgn0005355	Su(fu)
PRS	FBgn0015279	FBgn0020622	FBgn0015279	Pi3K92E	FBgn0020622	Pi3K21B
PRS	FBgn0010379	FBgn0038197	FBgn0010379	Akt1	FBgn0038197	foxo
PRS	FBgn0003079	FBgn0010269	FBgn0003079	Raf	FBgn0010269	Dsor1
PRS	FBgn0003742	FBgn0260944	FBgn0003742	tra2	FBgn0260944	Rbp1
PRS	FBgn0027889	FBgn0031977	FBgn0027889	ball	FBgn0031977	baf
PRS	FBgn0001297	FBgn0001291	FBgn0001297	kay	FBgn0001291	Jra
PRS	FBgn0016131	FBgn0010315	FBgn0016131	Cdk4	FBgn0010315	CycD
PRS	FBgn0011710	FBgn0014029	FBgn0011710	Septin1	FBgn0014029	Septin2
PRS	FBgn0026192	FBgn0000163	FBgn0026192	par-6	FBgn0000163	baz
PRS	FBgn0039407	FBgn0031832	FBgn0039407	CG14544	FBgn0031832	CG9596
PRS	FBgn0010316	FBgn0005655	FBgn0010316	dap	FBgn0005655	PCNA
PRS	FBgn0028402	FBgn0036775	FBgn0028402	Sin	FBgn0036775	Rpc53
PRS	FBgn0032377	FBgn0025637	FBgn0032377	CG14937	FBgn0025637	SkpA
PRS	FBgn0000212	FBgn0011715	FBgn0000212	brm	FBgn0011715	Snr1
PRS	FBgn0004636	FBgn0026376	FBgn0004636	Rap1	FBgn0026376	Rgl
PRS	FBgn0011763	FBgn0011766	FBgn0011763	Dp	FBgn0011766	E2f1
PRS	FBgn0028484	FBgn0040475	FBgn0028484	Ack	FBgn0040475	SH3PX1
PRS	FBgn0026192	FBgn0010341	FBgn0026192	par-6	FBgn0010341	Cdc42
PRS	FBgn0028429	FBgn0004103	FBgn0028429	I-2	FBgn0004103	Pp1-87B
PRS	FBgn0004103	FBgn0026402	FBgn0004103	Pp1-87B	FBgn0026402	NiPp1
PRS	FBgn0028691	FBgn0028690	FBgn0028691	Rpn9	FBgn0028690	Rpn5
PRS	FBgn0015218	FBgn0261560	FBgn0015218	eIF4E1	FBgn0261560	Thor
PRS	FBgn0019972	FBgn0026404	FBgn0019972	Drice	FBgn0026404	Dronc
PRS	FBgn0000546	FBgn0003964	FBgn0000546	EcR	FBgn0003964	usp
PRS	FBgn0000117	FBgn0043900	FBgn0000117	arm	FBgn0043900	pygo
PRS	FBgn0003559	FBgn0027841	FBgn0003559	su(f)	FBgn0027841	CstF64
PRS	FBgn0010315	FBgn0004107	FBgn0010315	CycD	FBgn0004107	Cdk2
PRS	FBgn0040281	FBgn0000108	FBgn0040281	Aplip1	FBgn0000108	Appl
PRS	FBgn0000591	FBgn0001139	FBgn0000591	E(spl)m8-HLH	FBgn0001139	gro
PRS	FBgn0017551	FBgn0025637	FBgn0017551	Rca1	FBgn0025637	SkpA
PRS	FBgn0000392	FBgn0015218	FBgn0000392	cup	FBgn0015218	eIF4E1
PRS	FBgn0023212	FBgn0023211	FBgn0023212	EloB	FBgn0266711	EloC
PRS	FBgn0020249	FBgn0028546	FBgn0020249	stck	FBgn0028546	ics
PRS	FBgn0031057	FBgn0015283	FBgn0031057	Ubqn	FBgn0015283	Rpn10
PRS	FBgn0003205	FBgn0026376	FBgn0003205	Ras85D	FBgn0026376	Rgl
PRS	FBgn0260635	FBgn0010501	FBgn0260635	Diap1	FBgn0010501	Dcp-1
PRS	FBgn0011648	FBgn0029006	FBgn0011648	Mad	FBgn0029006	Smurf
PRS	FBgn0000575	FBgn0000413	FBgn0000575	emc	FBgn0267821	da
PRS	FBgn0001104	FBgn0040080	FBgn0001104	Galphai	FBgn0040080	pins
PRS	FBgn0031781	FBgn0031437	FBgn0284255	Arpc4	FBgn0031437	Arpc5
PRS	FBgn0001139	FBgn0010109	FBgn0001139	gro	FBgn0010109	dpn
PRS	FBgn0004107	FBgn0010316	FBgn0004107	Cdk2	FBgn0010316	dap
PRS	FBgn0000611	FBgn0003944	FBgn0000611	exd	FBgn0003944	Ubx
PRS	FBgn0033224	FBgn0004103	FBgn0033224	Nop17l	FBgn0004103	Pp1-87B
PRS	FBgn0003444	FBgn0000352	FBgn0003444	smo	FBgn0000352	cos
PRS	FBgn0026175	FBgn0038385	FBgn0026175	SkpC	FBgn0038385	Fbxl7
PRS	FBgn0023213	FBgn0015218	FBgn0023213	eIF4G1	FBgn0015218	eIF4E1
PRS	FBgn0000711	FBgn0035917	FBgn0000711	flw	FBgn0035917	Zasp66
PRS	FBgn0004859	FBgn0000273	FBgn0004859	ci	FBgn0000273	Pka-C1
PRS	FBgn0011715	FBgn0017545	FBgn0011715	Snr1	FBgn0017545	RpS3A
PRS	FBgn0000163	FBgn0004907	FBgn0000163	baz	FBgn0004907	14-3-3zeta
PRS	FBgn0001168	FBgn0001139	FBgn0001168	h	FBgn0001139	gro
PRS	FBgn0038566	FBgn0025637	FBgn0038566	CG14317	FBgn0025637	SkpA
PRS	FBgn0010235	FBgn0033752	FBgn0010235	Klc	FBgn0033752	CG8569
PRS	FBgn0004595	FBgn0021776	FBgn0004595	pros	FBgn0021776	mira
PRS	FBgn0001320	FBgn0020496	FBgn0001320	kni	FBgn0020496	CtBP
PRS	FBgn0025637	FBgn0020257	FBgn0025637	SkpA	FBgn0020257	Ppa
PRS	FBgn0035120	FBgn0032390	FBgn0035120	wac	FBgn0032390	dgt2
PRS	FBgn0000163	FBgn0020238	FBgn0000163	baz	FBgn0020238	14-3-3epsilon
PRS	FBgn0086384	FBgn0002780	FBgn0086384	Mer	FBgn0002780	mod
PRS	FBgn0026257	FBgn0003607	FBgn0026257	cav	FBgn0003607	Su(var)205
PRS	FBgn0025680	FBgn0014396	FBgn0025680	cry	FBgn0014396	tim
PRS	FBgn0046301	FBgn0026176	FBgn0046301	CG7148	FBgn0026176	SkpB
PRS	FBgn0003134	FBgn0028965	FBgn0003134	Pp1alpha-96A	FBgn0028965	CG9933
PRS	FBgn0015772	FBgn0002973	FBgn0015772	Nak	FBgn0002973	numb
PRS	FBgn0001168	FBgn0020496	FBgn0001168	h	FBgn0020496	CtBP
PRS	FBgn0003134	FBgn0030852	FBgn0003134	Pp1alpha-96A	FBgn0267967	corolla
PRS	FBgn0003997	FBgn0260635	FBgn0003997	hid	FBgn0260635	Diap1
PRS	FBgn0003742	FBgn0004587	FBgn0003742	tra2	FBgn0004587	B52
PRS	FBgn0003124	FBgn0000244	FBgn0003124	polo	FBgn0000244	by
PRS	FBgn0037236	FBgn0037613	FBgn0037236	Skp2	FBgn0037613	Cks85A
PRS	FBgn0031069	FBgn0003479	FBgn0031069	Abcd3	FBgn0003479	spn-A
PRS	FBgn0035247	FBgn0019947	FBgn0035247	Mettl2	FBgn0284421	Psn
PRS	FBgn0003134	FBgn0053526	FBgn0003134	Pp1alpha-96A	FBgn0053526	PNUTS
PRS	FBgn0000711	FBgn0028429	FBgn0000711	flw	FBgn0028429	I-2
PRS	FBgn0026175	FBgn0032377	FBgn0026175	SkpC	FBgn0032377	CG14937
PRS	FBgn0000022	FBgn0002609	FBgn0000022	ac	FBgn0002609	E(spl)m3-HLH
PRS	FBgn0004103	FBgn0004374	FBgn0004103	Pp1-87B	FBgn0004374	neb
PRS	FBgn0053526	FBgn0004103	FBgn0053526	PNUTS	FBgn0004103	Pp1-87B
PRS	FBgn0001263	FBgn0002940	FBgn0001263	inaD	FBgn0002940	ninaE
PRS	FBgn0011715	FBgn0014163	FBgn0011715	Snr1	FBgn0014163	fax
PRS	FBgn0035397	FBgn0025674	FBgn0035397	PAN3	FBgn0025674	CycK
PRS	FBgn0043010	FBgn0026176	FBgn0043010	Fsn	FBgn0026176	SkpB
PRS	FBgn0031106	FBgn0250791	FBgn0031106	Syx16	FBgn0250791	alphaSnap
PRS	FBgn0000711	FBgn0039713	FBgn0000711	flw	FBgn0039713	RpS8
PRS	FBgn0014020	FBgn0026181	FBgn0014020	Rho1	FBgn0026181	Rok
PRS	FBgn0004103	FBgn0036862	FBgn0004103	Pp1-87B	FBgn0036862	Gbs-76A
PRS	FBgn0262508	FBgn0027356	FBgn0262508	CG43078	FBgn0027356	Amph
PRS	FBgn0010113	FBgn0004395	FBgn0010113	hdc	FBgn0004395	unk
PRS	FBgn0004107	FBgn0010314	FBgn0004107	Cdk2	FBgn0010314	Cks30A
PRS	FBgn0010583	FBgn0028484	FBgn0010583	dock	FBgn0028484	Ack
PRS	FBgn0001263	FBgn0004784	FBgn0001263	inaD	FBgn0004784	inaC
PRS	FBgn0015799	FBgn0011766	FBgn0015799	Rbf	FBgn0011766	E2f1
PRS	FBgn0001942	FBgn0023213	FBgn0001942	eIF4A	FBgn0023213	eIF4G1
PRS	FBgn0039044	FBgn0037944	FBgn0039044	p53	FBgn0037944	CG6923
PRS	FBgn0026369	FBgn0000711	FBgn0026369	Sara	FBgn0000711	flw
PRS	FBgn0000352	FBgn0004859	FBgn0000352	cos	FBgn0004859	ci
PRS	FBgn0001325	FBgn0020496	FBgn0001325	Kr	FBgn0020496	CtBP
PRS	FBgn0003410	FBgn0003870	FBgn0003410	sina	FBgn0003870	ttk
PRS	FBgn0003944	FBgn0000061	FBgn0003944	Ubx	FBgn0000061	al
PRS	FBgn0053526	FBgn0003132	FBgn0053526	PNUTS	FBgn0003132	Pp1-13C
PRS	FBgn0026404	FBgn0260635	FBgn0026404	Dronc	FBgn0260635	Diap1
PRS	FBgn0010441	FBgn0003882	FBgn0010441	pll	FBgn0003882	tub
PRS	FBgn0002734	FBgn0001139	FBgn0002734	E(spl)mdelta-HLH	FBgn0001139	gro
PRS	FBgn0010583	FBgn0003138	FBgn0010583	dock	FBgn0267487	Ptp61F
PRS	FBgn0002781	FBgn0013263	FBgn0002781	mod(mdg4)	FBgn0013263	Trl
PRS	FBgn0001077	FBgn0001078	FBgn0001077	ftz	FBgn0001078	ftz-f1
PRS	FBgn0000575	FBgn0004170	FBgn0000575	emc	FBgn0004170	sc
PRS	FBgn0004106	FBgn0010314	FBgn0004106	Cdk1	FBgn0010314	Cks30A
PRS	FBgn0025637	FBgn0046301	FBgn0025637	SkpA	FBgn0046301	CG7148
PRS	FBgn0004107	FBgn0010317	FBgn0004107	Cdk2	FBgn0010317	CycJ
PRS	FBgn0004103	FBgn0030852	FBgn0004103	Pp1-87B	FBgn0267967	corolla
PRS	FBgn0037717	FBgn0031745	FBgn0037717	CG8301	FBgn0031745	rau
PRS	FBgn0021818	FBgn0003079	FBgn0286070	cnk	FBgn0003079	Raf
PRS	FBgn0003134	FBgn0026369	FBgn0003134	Pp1alpha-96A	FBgn0026369	Sara
PRS	FBgn0003448	FBgn0020496	FBgn0003448	sna	FBgn0020496	CtBP
PRS	FBgn0004106	FBgn0010315	FBgn0004106	Cdk1	FBgn0010315	CycD
PRS	FBgn0000588	FBgn0000629	FBgn0000588	esc	FBgn0000629	E(z)
PRS	FBgn0038539	FBgn0031298	FBgn0038539	Atg8b	FBgn0031298	Atg4a
PRS	FBgn0259483	FBgn0031745	FBgn0259483	Mob4	FBgn0031745	rau
PRS	FBgn0024273	FBgn0020510	FBgn0024273	WASp	FBgn0020510	Abi
PRS	FBgn0028429	FBgn0003134	FBgn0028429	I-2	FBgn0003134	Pp1alpha-96A
PRS	FBgn0033224	FBgn0003134	FBgn0033224	Nop17l	FBgn0003134	Pp1alpha-96A
PRS	FBgn0011573	FBgn0015806	FBgn0011573	Cdc37	FBgn0283472	S6k
PRS	FBgn0043002	FBgn0043001	FBgn0043002	Chrac-14	FBgn0043001	Chrac-16
PRS	FBgn0030620	FBgn0037710	FBgn0030620	CG5662	FBgn0037710	CG9393
PRS	FBgn0020299	FBgn0261239	FBgn0020299	stumps	FBgn0261239	Hr39
PRS	FBgn0031129	FBgn0042102	FBgn0031129	CG1324	FBgn0042102	CG18745
PRS	FBgn0000163	FBgn0003091	FBgn0000163	baz	FBgn0003091	Pkc53E
PRS	FBgn0260632	FBgn0003900	FBgn0260632	dl	FBgn0003900	twi
PRS	FBgn0025637	FBgn0035959	FBgn0025637	SkpA	FBgn0035959	CG4911
PRS	FBgn0004103	FBgn0028965	FBgn0004103	Pp1-87B	FBgn0028965	CG9933
PRS	FBgn0011217	FBgn0003410	FBgn0011217	eff	FBgn0003410	sina
PRS	FBgn0003742	FBgn0259220	FBgn0003742	tra2	FBgn0265998	Doa
PRS	FBgn0035461	FBgn0033669	FBgn0035461	ntc	FBgn0033669	PI31
PRS	FBgn0014141	FBgn0019947	FBgn0014141	cher	FBgn0284421	Psn
PRS	FBgn0000097	FBgn0023214	FBgn0000097	aop	FBgn0023214	edl
PRS	FBgn0010583	FBgn0040475	FBgn0010583	dock	FBgn0040475	SH3PX1
PRS	FBgn0000352	FBgn0001079	FBgn0000352	cos	FBgn0001079	fu
PRS	FBgn0003300	FBgn0013753	FBgn0003300	run	FBgn0013753	Bgb
PRS	FBgn0011648	FBgn0035334	FBgn0011648	Mad	FBgn0035334	CG8993
RRS	FBgn0262720	FBgn0037313	FBgn0283508	nw	FBgn0037313	CG1161
RRS	FBgn0002629	FBgn0021906	FBgn0002629	E(spl)m4-BFM	FBgn0021906	RFeSP
RRS	FBgn0039970	FBgn0034900	FBgn0039970	CG17508	FBgn0034900	CG12491
RRS	FBgn0262587	FBgn0250911	FBgn0262587	CG43124	FBgn0250911	CG42245
RRS	FBgn0040729	FBgn0261995	FBgn0040729	CG15126	FBgn0261995	CG42813
RRS	FBgn0036139	FBgn0036225	FBgn0036139	CG6216	FBgn0036225	CG5883
RRS	FBgn0033730	FBgn0038293	FBgn0033730	Cpr49Ag	FBgn0266064	GlyS
RRS	FBgn0259932	FBgn0036369	FBgn0259932	CG42455	FBgn0036369	CG10089
RRS	FBgn0040871	FBgn0040588	FBgn0040871	CG12479	FBgn0040588	CG13841
RRS	FBgn0000808	FBgn0250911	FBgn0000808	gd	FBgn0250911	CG42245
RRS	FBgn0052198	FBgn0036932	FBgn0052198	CG32198	FBgn0036932	CG14184
RRS	FBgn0037324	FBgn0260238	FBgn0037324	Orco	FBgn0260238	CG42512
RRS	FBgn0085297	FBgn0028567	FBgn0085297	CG34268	FBgn0028567	robl62A
RRS	FBgn0033594	FBgn0052832	FBgn0033594	CG13226	FBgn0052832	CG32832
RRS	FBgn0034545	FBgn0036225	FBgn0034545	CG13438	FBgn0036225	CG5883
RRS	FBgn0051864	FBgn0037280	FBgn0051864	Qtzl	FBgn0037280	BBS5
RRS	FBgn0062978	FBgn0085312	FBgn0062978	CG31808	FBgn0085312	CG34283
RRS	FBgn0025394	FBgn0085456	FBgn0025394	inc	FBgn0085456	CG34427
RRS	FBgn0032824	FBgn0038566	FBgn0032824	CG13962	FBgn0038566	CG14317
RRS	FBgn0032656	FBgn0036595	FBgn0032656	CG5674	FBgn0036595	CG13046
RRS	FBgn0052364	FBgn0260238	FBgn0052364	tut	FBgn0260238	CG42512
RRS	FBgn0003721	FBgn0040777	FBgn0003721	Tm1	FBgn0040777	CG14767
RRS	FBgn0004133	FBgn0262023	FBgn0004133	blow	FBgn0262023	CG42834
RRS	FBgn0030048	FBgn0000551	FBgn0030048	CG12112	FBgn0000551	Edg78E
RRS	FBgn0000038	FBgn0040777	FBgn0000038	nAChRbeta1	FBgn0040777	CG14767
RRS	FBgn0004169	FBgn0004654	FBgn0004169	up	FBgn0004654	Pgd
RRS	FBgn0039958	FBgn0033658	FBgn0039958	CG12567	FBgn0033658	Twdlbeta
RRS	FBgn0032415	FBgn0262482	FBgn0032415	rho-6	FBgn0262482	CG43072
RRS	FBgn0085297	FBgn0029857	FBgn0085297	CG34268	FBgn0029857	wuho
RRS	FBgn0004087	FBgn0050472	FBgn0004087	Dhfr	FBgn0050472	CG30472
RRS	FBgn0040778	FBgn0038293	FBgn0040778	CG17977	FBgn0266064	GlyS
RRS	FBgn0263598	FBgn0014454	FBgn0263598	Vha68-2	FBgn0014454	Acp1
RRS	FBgn0259734	FBgn0030979	FBgn0259734	Nost	FBgn0030979	CG14190
RRS	FBgn0036221	FBgn0030793	FBgn0036221	CG11588	FBgn0030793	Rai1
RRS	FBgn0032415	FBgn0034900	FBgn0032415	rho-6	FBgn0034900	CG12491
RRS	FBgn0032104	FBgn0033658	FBgn0032104	aust	FBgn0033658	Twdlbeta
RRS	FBgn0040477	FBgn0037415	FBgn0040477	cid	FBgn0037415	Osi8
RRS	FBgn0040634	FBgn0036595	FBgn0040634	CG4186	FBgn0036595	CG13046
RRS	FBgn0033063	FBgn0261996	FBgn0033063	CG14589	FBgn0261996	CG42814
RRS	FBgn0050502	FBgn0053469	FBgn0050502	fa2h	FBgn0053469	CG33469
RRS	FBgn0082582	FBgn0001256	FBgn0082582	tmod	FBgn0001256	ImpL1
RRS	FBgn0053469	FBgn0038293	FBgn0053469	CG33469	FBgn0266064	GlyS
RRS	FBgn0038850	FBgn0034010	FBgn0038850	CG17279	FBgn0034010	CG8157
RRS	FBgn0036909	FBgn0052673	FBgn0036909	Ccdc58	FBgn0052673	Rab9E
RRS	FBgn0040743	FBgn0039958	FBgn0040743	CG15919	FBgn0039958	CG12567
RRS	FBgn0036610	FBgn0035529	FBgn0036610	CG13058	FBgn0035529	Fdx2
RRS	FBgn0052068	FBgn0259974	FBgn0052068	Adi1	FBgn0259974	Sfp84E
RRS	FBgn0034545	FBgn0040375	FBgn0034545	CG13438	FBgn0040375	CG13760
RRS	FBgn0003475	FBgn0014454	FBgn0003475	spir	FBgn0014454	Acp1
RRS	FBgn0039958	FBgn0026086	FBgn0039958	CG12567	FBgn0026086	Adar
RRS	FBgn0040524	FBgn0031735	FBgn0040524	CG11052	FBgn0031735	CG11029
RRS	FBgn0051463	FBgn0259198	FBgn0051463	CG31463	FBgn0259198	CG42302
RRS	FBgn0033775	FBgn0036070	FBgn0033775	Cyp9h1	FBgn0036070	CG8072
RRS	FBgn0035057	FBgn0261975	FBgn0035057	CG3880	FBgn0261975	CG42806
RRS	FBgn0030769	FBgn0001256	FBgn0030769	CG13012	FBgn0001256	ImpL1
RRS	FBgn0030769	FBgn0262482	FBgn0030769	CG13012	FBgn0262482	CG43072
RRS	FBgn0036138	FBgn0039770	FBgn0036138	CG14143	FBgn0039770	CG15537
RRS	FBgn0052268	FBgn0036853	FBgn0052268	Drsl6	FBgn0036853	mRpL21
RRS	FBgn0261997	FBgn0032787	FBgn0261997	CG42815	FBgn0032787	CG10195
RRS	FBgn0010407	FBgn0261858	FBgn0010407	Ror	FBgn0261858	Mzt1
RRS	FBgn0039065	FBgn0035279	FBgn0039065	Rad60	FBgn0035279	Cpr62Ba
RRS	FBgn0259974	FBgn0040375	FBgn0259974	Sfp84E	FBgn0040375	CG13760
RRS	FBgn0029714	FBgn0040353	FBgn0029714	CG3527	FBgn0040353	CG14417
RRS	FBgn0040778	FBgn0026263	FBgn0040778	CG17977	FBgn0026263	bip1
RRS	FBgn0250839	FBgn0039690	FBgn0250839	CG2016	FBgn0039690	Gnpnat
RRS	FBgn0261357	FBgn0034900	FBgn0261357	CG42634	FBgn0034900	CG12491
RRS	FBgn0000038	FBgn0050472	FBgn0000038	nAChRbeta1	FBgn0050472	CG30472
RRS	FBgn0260860	FBgn0033658	FBgn0260860	Bet5	FBgn0033658	Twdlbeta
RRS	FBgn0038529	FBgn0029857	FBgn0038529	CG14323	FBgn0029857	wuho
RRS	FBgn0036230	FBgn0039159	FBgn0036230	CG11570	FBgn0039159	mRpS24
RRS	FBgn0035792	FBgn0037039	FBgn0035792	CG7548	FBgn0037039	CG10587
RRS	FBgn0031878	FBgn0262482	FBgn0031878	sip2	FBgn0262482	CG43072
RRS	FBgn0026089	FBgn0040796	FBgn0026089	CG14817	FBgn0040796	CG13064
RRS	FBgn0038482	FBgn0037015	FBgn0038482	CG4053	FBgn0037015	cmpy
RRS	FBgn0003721	FBgn0050472	FBgn0003721	Tm1	FBgn0050472	CG30472
RRS	FBgn0053105	FBgn0053493	FBgn0053105	p24-2	FBgn0053493	CG33493
RRS	FBgn0033378	FBgn0026749	FBgn0033378	tsu	FBgn0026749	Yippee
RRS	FBgn0040784	FBgn0028567	FBgn0040784	karr	FBgn0028567	robl62A
RRS	FBgn0032656	FBgn0029894	FBgn0032656	CG5674	FBgn0029894	CG14440
RRS	FBgn0033703	FBgn0261834	FBgn0033703	CG13170	FBgn0261834	CG42766
RRS	FBgn0040959	FBgn0026086	FBgn0040959	Peritrophin-15a	FBgn0026086	Adar
RRS	FBgn0037139	FBgn0035247	FBgn0037139	CG14563	FBgn0035247	Mettl2
RRS	FBgn0039970	FBgn0026263	FBgn0039970	CG17508	FBgn0026263	bip1
RRS	FBgn0038241	FBgn0001256	FBgn0038241	CG8087	FBgn0001256	ImpL1
RRS	FBgn0261357	FBgn0040777	FBgn0261357	CG42634	FBgn0040777	CG14767
RRS	FBgn0033032	FBgn0050050	FBgn0033032	kune	FBgn0050050	CG30050
RRS	FBgn0039868	FBgn0026197	FBgn0039868	CG11563	FBgn0026197	lncRNA:noe
RRS	FBgn0053474	FBgn0026086	FBgn0053474	CG33474	FBgn0026086	Adar
RRS	FBgn0054021	FBgn0030493	FBgn0054021	CG34021	FBgn0030493	CG15756
RRS	FBgn0017545	FBgn0052182	FBgn0017545	RpS3A	FBgn0052182	CG32182
RRS	FBgn0032582	FBgn0037515	FBgn0032582	CG13258	FBgn0037515	Sp7
RRS	FBgn0033605	FBgn0262482	FBgn0033605	CG9067	FBgn0262482	CG43072
RRS	FBgn0058263	FBgn0054005	FBgn0058263	MFS17	FBgn0054005	CG34005
RRS	FBgn0011291	FBgn0052679	FBgn0011291	Taf11	FBgn0052679	CG32679
RRS	FBgn0023479	FBgn0000210	FBgn0023479	teq	FBgn0283451	br
RRS	FBgn0032965	FBgn0261819	FBgn0032965	CG11629	FBgn0261819	CG42761
RRS	FBgn0050285	FBgn0040941	FBgn0050285	CG30285	FBgn0040941	CG15308
RRS	FBgn0030230	FBgn0263979	FBgn0030230	Rph	FBgn0263979	Caf1-55
RRS	FBgn0034693	FBgn0031213	FBgn0034693	CG11073	FBgn0031213	galectin
RRS	FBgn0036043	FBgn0052141	FBgn0036043	Ae2	FBgn0052141	saturn
RRS	FBgn0031732	FBgn0029857	FBgn0031732	CG11149	FBgn0029857	wuho
RRS	FBgn0261341	FBgn0022960	FBgn0261341	verm	FBgn0022960	vimar
RRS	FBgn0030830	FBgn0040350	FBgn0030830	CG5172	FBgn0040350	CG3690
RRS	FBgn0262035	FBgn0051876	FBgn0262035	CG42846	FBgn0051876	Cpr30F
RRS	FBgn0033605	FBgn0037456	FBgn0033605	CG9067	FBgn0037456	CG1138
RRS	FBgn0026393	FBgn0014454	FBgn0026393	Or43b	FBgn0014454	Acp1
RRS	FBgn0036462	FBgn0259974	FBgn0036462	mRpL39	FBgn0259974	Sfp84E
RRS	FBgn0039157	FBgn0259236	FBgn0039157	Myo95E	FBgn0259236	comm3
RRS	FBgn0037697	FBgn0026086	FBgn0037697	GstZ2	FBgn0026086	Adar
RRS	FBgn0013988	FBgn0030440	FBgn0265045	Strn-Mlck	FBgn0030440	CG15719
RRS	FBgn0004087	FBgn0250911	FBgn0004087	Dhfr	FBgn0250911	CG42245
RRS	FBgn0040798	FBgn0003654	FBgn0040798	CG13069	FBgn0003654	sw
RRS	FBgn0036228	FBgn0262481	FBgn0036228	obst-G	FBgn0262481	CG43071
RRS	FBgn0035760	FBgn0260996	FBgn0035760	CG8607	FBgn0260996	CG42597
RRS	FBgn0038665	FBgn0031817	FBgn0038665	euc	FBgn0031817	HemK1
RRS	FBgn0029945	FBgn0050472	FBgn0029945	Acsf3	FBgn0050472	CG30472
RRS	FBgn0037324	FBgn0036225	FBgn0037324	Orco	FBgn0036225	CG5883
RRS	FBgn0032104	FBgn0262482	FBgn0032104	aust	FBgn0262482	CG43072
RRS	FBgn0036462	FBgn0036225	FBgn0036462	mRpL39	FBgn0036225	CG5883
RRS	FBgn0040634	FBgn0028567	FBgn0040634	CG4186	FBgn0028567	robl62A
RRS	FBgn0051232	FBgn0037770	FBgn0264751	Vti1b	FBgn0037770	Art4
RRS	FBgn0053108	FBgn0033212	FBgn0053108	CG33108	FBgn0033212	LRR
RRS	FBgn0038510	FBgn0038461	FBgn0038510	CG14331	FBgn0038461	EMC2B
RRS	FBgn0052364	FBgn0030979	FBgn0052364	tut	FBgn0030979	CG14190
RRS	FBgn0051960	FBgn0063491	FBgn0051960	CG31960	FBgn0063491	GstE9
RRS	FBgn0038942	FBgn0032554	FBgn0038942	CG13862	FBgn0032554	CG15278
RRS	FBgn0032663	FBgn0036608	FBgn0032663	CG15153	FBgn0036608	CG13040
RRS	FBgn0037060	FBgn0001316	FBgn0037060	CG10508	FBgn0001316	klar
RRS	FBgn0037753	FBgn0030729	FBgn0037753	CG12947	FBgn0030729	CG12507
RRS	FBgn0036469	FBgn0034434	FBgn0036469	CG18649	FBgn0264753	Rgk1
RRS	FBgn0033729	FBgn0035788	FBgn0033729	Cpr49Af	FBgn0035788	CG8541
RRS	FBgn0030985	FBgn0039703	FBgn0030985	Obp18a	FBgn0039703	CG7829
RRS	FBgn0052068	FBgn0028567	FBgn0052068	Adi1	FBgn0028567	robl62A
RRS	FBgn0038529	FBgn0028567	FBgn0038529	CG14323	FBgn0028567	robl62A
RRS	FBgn0030938	FBgn0259148	FBgn0030938	CG15047	FBgn0259148	CG42263
RRS	FBgn0263598	FBgn0036608	FBgn0263598	Vha68-2	FBgn0036608	CG13040
RRS	FBgn0033523	FBgn0085209	FBgn0033523	CG12895	FBgn0085209	CG34180
RRS	FBgn0053299	FBgn0262095	FBgn0053299	CG33299	FBgn0262095	CR42848
RRS	FBgn0051141	FBgn0261932	FBgn0051141	CG31141	FBgn0261932	CG42798
RRS	FBgn0033404	FBgn0030956	FBgn0033404	Or45a	FBgn0030956	CG18259
RRS	FBgn0082582	FBgn0026263	FBgn0082582	tmod	FBgn0026263	bip1
RRS	FBgn0085243	FBgn0040392	FBgn0085243	CG34214	FBgn0040392	CG14050
RRS	FBgn0039465	FBgn0058298	FBgn0039465	Tsp97E	FBgn0058298	CG40298
RRS	FBgn0029911	FBgn0040777	FBgn0029911	CG14435	FBgn0040777	CG14767
RRS	FBgn0052801	FBgn0033948	FBgn0052801	CG32801	FBgn0033948	CG12863
RRS	FBgn0026393	FBgn0050472	FBgn0026393	Or43b	FBgn0050472	CG30472
RRS	FBgn0036439	FBgn0030200	FBgn0036439	CG13474	FBgn0030200	RabX2
RRS	FBgn0037697	FBgn0000551	FBgn0037697	GstZ2	FBgn0000551	Edg78E
RRS	FBgn0032986	FBgn0005630	FBgn0032986	CG3262	FBgn0283521	lola
RRS	FBgn0262485	FBgn0039642	FBgn0262485	CG43075	FBgn0039642	CG11882
RRS	FBgn0053474	FBgn0000551	FBgn0053474	CG33474	FBgn0000551	Edg78E
RRS	FBgn0029911	FBgn0050472	FBgn0029911	CG14435	FBgn0050472	CG30472
RRS	FBgn0262001	FBgn0262544	FBgn0262001	CG42819	FBgn0262544	CG43098
RRS	FBgn0036890	FBgn0033906	FBgn0036890	CG9368	FBgn0033906	ReepB
RRS	FBgn0040674	FBgn0030979	FBgn0040674	CG9445	FBgn0030979	CG14190
RRS	FBgn0037789	FBgn0036317	FBgn0266721	gammaSnap2	FBgn0036317	CG10948
RRS	FBgn0030164	FBgn0262017	FBgn0030164	CG1889	FBgn0262017	CG42830
RRS	FBgn0040959	FBgn0052141	FBgn0040959	Peritrophin-15a	FBgn0052141	saturn
RRS	FBgn0031913	FBgn0261682	FBgn0031913	CG5958	FBgn0261682	CG42729
RRS	FBgn0039594	FBgn0030979	FBgn0039594	snu	FBgn0030979	CG14190
RRS	FBgn0036290	FBgn0030611	FBgn0036290	CG10638	FBgn0030611	CG15027
RRS	FBgn0034741	FBgn0051606	FBgn0034741	CG4269	FBgn0051606	CG31606
RRS	FBgn0259734	FBgn0033236	FBgn0259734	Nost	FBgn0033236	CG14764
RRS	FBgn0034907	FBgn0035009	FBgn0034907	CG5539	FBgn0035009	CG16837
RRS	FBgn0038241	FBgn0026263	FBgn0038241	CG8087	FBgn0026263	bip1
RRS	FBgn0036139	FBgn0053469	FBgn0036139	CG6216	FBgn0053469	CG33469
RRS	FBgn0000808	FBgn0050472	FBgn0000808	gd	FBgn0050472	CG30472
RRS	FBgn0011764	FBgn0035397	FBgn0278608	Dsp1	FBgn0035397	PAN3
RRS	FBgn0260770	FBgn0040735	FBgn0260770	CG42568	FBgn0040735	BomT2
RRS	FBgn0260860	FBgn0014454	FBgn0260860	Bet5	FBgn0014454	Acp1
RRS	FBgn0052141	FBgn0037456	FBgn0052141	saturn	FBgn0037456	CG1138
RRS	FBgn0040871	FBgn0030979	FBgn0040871	CG12479	FBgn0030979	CG14190
RRS	FBgn0028667	FBgn0038326	FBgn0028667	Vha16-3	FBgn0038326	CG5044
RRS	FBgn0260763	FBgn0030807	FBgn0260763	CG42561	FBgn0030807	CG13000
RRS	FBgn0263354	FBgn0050286	FBgn0263354	CG42784	FBgn0050286	CG30286
RRS	FBgn0040682	FBgn0037456	FBgn0040682	CG14664	FBgn0037456	CG1138
RRS	FBgn0031902	FBgn0261722	FBgn0031902	Wnt6	FBgn0261722	fwe
RRS	FBgn0013954	FBgn0038685	FBgn0013954	Fkbp12	FBgn0038685	CG14282
RRS	FBgn0040674	FBgn0036608	FBgn0040674	CG9445	FBgn0036608	CG13040
RRS	FBgn0032804	FBgn0025644	FBgn0032804	CG13081	FBgn0025644	CG14424
RRS	FBgn0033730	FBgn0036225	FBgn0033730	Cpr49Ag	FBgn0036225	CG5883
RRS	FBgn0029945	FBgn0250911	FBgn0029945	Acsf3	FBgn0250911	CG42245
RRS	FBgn0039594	FBgn0033236	FBgn0039594	snu	FBgn0033236	CG14764
RRS	FBgn0040682	FBgn0026086	FBgn0040682	CG14664	FBgn0026086	Adar
RRS	FBgn0028325	FBgn0032147	FBgn0028325	Pdha	FBgn0032147	IP3K1
RRS	FBgn0031732	FBgn0262482	FBgn0031732	CG11149	FBgn0262482	CG43072
RRS	FBgn0260429	FBgn0261113	FBgn0260429	CG42524	FBgn0261113	Xrp1
RRS	FBgn0032656	FBgn0262482	FBgn0032656	CG5674	FBgn0262482	CG43072
