## Supplemental Tables 1 - 10 for "Next-generation large-scale binary protein interaction network for *Drosophila*": SUPPL TABLE 2.xlsx

### Sheet: Lit_BM_2016
fbgn1 r645	gene1 r645	fbgn2 r645	gene2 r645	Source
FBgn0027259	Kmn1	FBgn0035725	Mis12	MIST vs2
FBgn0027259	Kmn1	FBgn0034523	Nnf1a	MIST vs2
FBgn0005616	msl-2	FBgn0005617	msl-1	MIST vs2
FBgn0005617	msl-1	FBgn0014340	mof	MIST vs2
FBgn0005617	msl-1	FBgn0020412	JIL-1	MIST vs2
FBgn0002774	mle	FBgn0005617	msl-1	MIST vs2
FBgn0002775	msl-3	FBgn0005617	msl-1	MIST vs2
FBgn0027054	CSN4	FBgn0028836	CSN7	MIST vs2
FBgn0013746	alien	FBgn0028836	CSN7	MIST vs2
FBgn0000404	CycA	FBgn0004106	Cdk1	MIST vs2
FBgn0000404	CycA	FBgn0003302	rux	MIST vs2
FBgn0016685	Nlp	FBgn0039735	Nph	MIST vs2
FBgn0015218	eIF4E1	FBgn0261560	Thor	MIST vs2
FBgn0003892	ptc	FBgn0259174	Nedd4	MIST vs2
FBgn0020496	CtBP	FBgn0024250	brk	MIST vs2
FBgn0003410	sina	FBgn0003410	sina	MIST vs2
FBgn0003410	sina	FBgn0003870	ttk	MIST vs2
FBgn0003410	sina	FBgn0010602	lwr	MIST vs2
FBgn0032906	RPA2	FBgn0266421	RPA3	MIST vs2
FBgn0086134	Prosalpha2	FBgn0250843	Prosalpha6	MIST vs2
FBgn0086134	Prosalpha2	FBgn0261394	Prosalpha3	MIST vs2
FBgn0086134	Prosalpha2	FBgn0250746	Prosbeta7	MIST vs2
FBgn0033264	Nup50	FBgn0287720	Pen	MIST vs2
FBgn0010602	lwr	FBgn0015283	Rpn10	MIST vs2
FBgn0015283	Rpn10	FBgn0264922	Sumo	MIST vs2
FBgn0003942	RpS27A	FBgn0015283	Rpn10	MIST vs2
FBgn0033902	eIF3m	FBgn0037270	eIF3f1	MIST vs2
FBgn0010294	ng2	FBgn0034259	P32	MIST vs2
FBgn0002174	CG5504	FBgn0003892	ptc	MIST vs2
FBgn0034035	CG8207	FBgn0037279	CG1129	MIST vs2
FBgn0032329	Art8	FBgn0033457	Ntmt	MIST vs2
FBgn0011573	Cdc37	FBgn0283472	S6k	MIST vs2
FBgn0005616	msl-2	FBgn0020412	JIL-1	MIST vs2
FBgn0005616	msl-2	FBgn0014340	mof	MIST vs2
FBgn0002775	msl-3	FBgn0005616	msl-2	MIST vs2
FBgn0020270	mre11	FBgn0034728	rad50	MIST vs2
FBgn0000116	Argk1	FBgn0283471	wupA	MIST vs2
FBgn0250791	alphaSnap	FBgn0260862	Vti1a	MIST vs2
FBgn0024732	Drep1	FBgn0028408	Drep2	MIST vs2
FBgn0028407	Drep3	FBgn0028408	Drep2	MIST vs2
FBgn0031437	Arpc5	FBgn0284255	Arpc4	MIST vs2
FBgn0287454		FBgn0052133	Ptip	MIST vs2
FBgn0003479	spn-A	FBgn0050169	Brca2	MIST vs2
FBgn0037383	Sec20	FBgn0250791	alphaSnap	MIST vs2
FBgn0001226	Hsp27	FBgn0010602	lwr	MIST vs2
FBgn0031637	mxt	FBgn0040368	eIF4E7	MIST vs2
FBgn0001168	h	FBgn0020496	CtBP	MIST vs2
FBgn0001139	gro	FBgn0001168	h	MIST vs2
FBgn0001168	h	FBgn0037384	dgrn	MIST vs2
FBgn0031762	CG9098	FBgn0035101	p130CAS	MIST vs2
FBgn0000617	Taf9	FBgn0010417	Taf6	MIST vs2
FBgn0001263	inaD	FBgn0003861	trp	MIST vs2
FBgn0001263	inaD	FBgn0262738	norpA	MIST vs2
FBgn0001263	inaD	FBgn0004784	inaC	MIST vs2
FBgn0005655	PCNA	FBgn0010316	dap	MIST vs2
FBgn0262139	trh	FBgn0264075	tgo	MIST vs2
FBgn0001320	kni	FBgn0020496	CtBP	MIST vs2
FBgn0003345	sd	FBgn0034970	yki	MIST vs2
FBgn0011739	wts	FBgn0034970	yki	MIST vs2
FBgn0001224	Hsp23	FBgn0010602	lwr	MIST vs2
FBgn0261112	APP-BP1	FBgn0263697	Uba3	MIST vs2
FBgn0029943	Atg5	FBgn0039705	Atg16	MIST vs2
FBgn0010105	comm	FBgn0259174	Nedd4	MIST vs2
FBgn0040038	klhl10	FBgn0261268	Cul3	MIST vs2
FBgn0011760	ctp	FBgn0027513	ana2	MIST vs2
FBgn0011760	ctp	FBgn0034617	Panx	MIST vs2
FBgn0036918	Pfdn6	FBgn0038976	Pfdn5	MIST vs2
FBgn0013764	Chi	FBgn0052105	Lmx1a	MIST vs2
FBgn0015283	Rpn10	FBgn0031057	Ubqn	MIST vs2
FBgn0023174	Prosbeta2	FBgn0086134	Prosalpha2	MIST vs2
FBgn0023174	Prosbeta2	FBgn0032596	Prosbeta4	MIST vs2
FBgn0023174	Prosbeta2	FBgn0026380	Prosbeta3	MIST vs2
FBgn0034523	Nnf1a	FBgn0035725	Mis12	MIST vs2
FBgn0027508	Tnks	FBgn0033669	PI31	MIST vs2
FBgn0004867	RpS2	FBgn0021875	Zfrp8	MIST vs2
FBgn0000996	dup	FBgn0033081	geminin	MIST vs2
FBgn0011760	ctp	FBgn0033081	geminin	MIST vs2
FBgn0000181	bic	FBgn0086904	Nacalpha	MIST vs2
FBgn0010441	pll	FBgn0010441	pll	MIST vs2
FBgn0030806	CG13001	FBgn0039013	RNF220	MIST vs2
FBgn0011674	insc	FBgn0259173	corn	MIST vs2
FBgn0011760	ctp	FBgn0053213	Boh1	MIST vs2
FBgn0000588	esc	FBgn0000629	E(z)	MIST vs2
FBgn0003870	ttk	FBgn0035357	MEP-1	MIST vs2
FBgn0031455	Snapin	FBgn0036819	Dysb	MIST vs2
FBgn0003607	Su(var)205	FBgn0034217	Lhr	MIST vs2
FBgn0001169	H	FBgn0004837	Su(H)	MIST vs2
FBgn0002781	mod(mdg4)	FBgn0003567	su(Hw)	MIST vs2
FBgn0020496	CtBP	FBgn0266452	CTPsyn	MIST vs2
FBgn0250791	alphaSnap	FBgn0267849	Syx7	MIST vs2
FBgn0000629	E(z)	FBgn0003044	Pcl	MIST vs2
FBgn0036030	Prps	FBgn0039790	CG2246	MIST vs2
FBgn0001079	fu	FBgn0003444	smo	MIST vs2
FBgn0000352	cos	FBgn0003444	smo	MIST vs2
FBgn0039055	Rassf	FBgn0261456	hpo	MIST vs2
FBgn0003410	sina	FBgn0013725	phyl	MIST vs2
FBgn0003870	ttk	FBgn0013725	phyl	MIST vs2
FBgn0031832	CG9596	FBgn0039407	CG14544	MIST vs2
FBgn0034372	Gint3	FBgn0286784	TER94	MIST vs2
FBgn0030451	CG15717	FBgn0033735	Dera	MIST vs2
FBgn0025637	SkpA	FBgn0032780	CG13085	MIST vs2
FBgn0036643	Syx8	FBgn0250791	alphaSnap	MIST vs2
FBgn0036643	Syx8	FBgn0260862	Vti1a	MIST vs2
FBgn0036643	Syx8	FBgn0267849	Syx7	MIST vs2
FBgn0001139	gro	FBgn0002734	E(spl)mdelta-HLH	MIST vs2
FBgn0030089	AP-1gamma	FBgn0038223	Afti	MIST vs2
FBgn0002069	AspRS	FBgn0036515	AIMP2	MIST vs2
FBgn0026136	CkIIbeta2	FBgn0264492	CkIIalpha	MIST vs2
FBgn0036505	CG7945	FBgn0263106	DnaJ-1	MIST vs2
FBgn0026056	Rlip	FBgn0263351	AP-2mu	MIST vs2
FBgn0021814	Vps28	FBgn0036666	TSG101	MIST vs2
FBgn0016038	Vsp37A	FBgn0036666	TSG101	MIST vs2
FBgn0004107	Cdk2	FBgn0039858	CycG	MIST vs2
FBgn0004107	Cdk2	FBgn0010382	CycE	MIST vs2
FBgn0004107	Cdk2	FBgn0037613	Cks85A	MIST vs2
FBgn0039402	Vps2	FBgn0283469	Vps4	MIST vs2
FBgn0003900	twi	FBgn0260632	dl	MIST vs2
FBgn0041582	tamo	FBgn0260632	dl	MIST vs2
FBgn0000611	exd	FBgn0001235	hth	MIST vs2
FBgn0032859	Arpc2	FBgn0038369	Arpc3A	MIST vs2
FBgn0011763	Dp	FBgn0024371	E2f2	MIST vs2
FBgn0026404	Dronc	FBgn0260635	Diap1	MIST vs2
FBgn0026404	Dronc	FBgn0263864	Dark	MIST vs2
FBgn0003429	slo	FBgn0264087	Slob	MIST vs2
FBgn0032251	Nse4	FBgn0037481	MAGE	MIST vs2
FBgn0011760	ctp	FBgn0086362	spn-F	MIST vs2
FBgn0003009	ord	FBgn0003330	Sce	MIST vs2
FBgn0086362	spn-F	FBgn0086657	IKKepsilon	MIST vs2
FBgn0036341	Syx13	FBgn0250791	alphaSnap	MIST vs2
FBgn0004597	CycC	FBgn0015618	Cdk8	MIST vs2
FBgn0000108	Appl	FBgn0040281	Aplip1	MIST vs2
FBgn0004583	ex	FBgn0261456	hpo	MIST vs2
FBgn0259685	crb	FBgn0261873	sdt	MIST vs2
FBgn0010411	RpS18	FBgn0261456	hpo	MIST vs2
FBgn0032596	Prosbeta4	FBgn0086134	Prosalpha2	MIST vs2
FBgn0032596	Prosbeta4	FBgn0250746	Prosbeta7	MIST vs2
FBgn0032596	Prosbeta4	FBgn0250843	Prosalpha6	MIST vs2
FBgn0032596	Prosbeta4	FBgn0261394	Prosalpha3	MIST vs2
FBgn0053193	sav	FBgn0261456	hpo	MIST vs2
FBgn0040011	Slmap	FBgn0261456	hpo	MIST vs2
FBgn0016697	Prosalpha5	FBgn0086134	Prosalpha2	MIST vs2
FBgn0004837	Su(H)	FBgn0039861	pasha	MIST vs2
FBgn0014870	Psi	FBgn0016978	snRNP-U1-70K	MIST vs2
FBgn0027950	MBD-like	FBgn0263979	Caf1-55	MIST vs2
FBgn0027950	MBD-like	FBgn0262519	Mi-2	MIST vs2
FBgn0044871	Gos28	FBgn0260857	Bet1	MIST vs2
FBgn0044871	Gos28	FBgn0250791	alphaSnap	MIST vs2
FBgn0004907	14-3-3zeta	FBgn0264087	Slob	MIST vs2
FBgn0031106	Syx16	FBgn0250791	alphaSnap	MIST vs2
FBgn0026238	gus	FBgn0283442	vas	MIST vs2
FBgn0002736	mago	FBgn0034918	Pym	MIST vs2
FBgn0000028	acj6	FBgn0086680	vvl	MIST vs2
FBgn0026176	SkpB	FBgn0043010	Fsn	MIST vs2
FBgn0023508	Ocrl	FBgn0031768	IPIP	MIST vs2
FBgn0011760	ctp	FBgn0031434	insv	MIST vs2
FBgn0011661	Moe	FBgn0266756	btsz	MIST vs2
FBgn0010583	dock	FBgn0267698	Pak	MIST vs2
FBgn0010583	dock	FBgn0040475	SH3PX1	MIST vs2
FBgn0010583	dock	FBgn0028484	Ack	MIST vs2
FBgn0033972	Ciao1	FBgn0036107	galla-2	MIST vs2
FBgn0264075	tgo	FBgn0266411	sima	MIST vs2
FBgn0003429	slo	FBgn0024728	Slip1	MIST vs2
FBgn0003124	polo	FBgn0029931	CG14427	MIST vs2
FBgn0003124	polo	FBgn0010431	mtrm	MIST vs2
FBgn0035271	CG2021	FBgn0036277	CG10418	MIST vs2
FBgn0000579	Eno	FBgn0004432	Cyp1	MIST vs2
FBgn0000579	Eno	FBgn0034753	CG2852	MIST vs2
FBgn0000579	Eno	FBgn0020653	Trxr-1	MIST vs2
FBgn0002775	msl-3	FBgn0014340	mof	MIST vs2
FBgn0003079	Raf	FBgn0286070	cnk	MIST vs2
FBgn0031534	Snx1	FBgn0032005	Snx6	MIST vs2
FBgn0000166	bcd	FBgn0024491	Bin1	MIST vs2
FBgn0034065	Rrp42	FBgn0036916	Mtr3	MIST vs2
FBgn0020381	Dredd	FBgn0038928	Fadd	MIST vs2
FBgn0013983	imd	FBgn0038928	Fadd	MIST vs2
FBgn0004106	Cdk1	FBgn0010382	CycE	MIST vs2
FBgn0004106	Cdk1	FBgn0037613	Cks85A	MIST vs2
FBgn0004106	Cdk1	FBgn0010314	Cks30A	MIST vs2
FBgn0032487	Ski6	FBgn0034065	Rrp42	MIST vs2
FBgn0011771	Hem	FBgn0038320	Cyfip	MIST vs2
FBgn0011771	Hem	FBgn0041781	SCAR	MIST vs2
FBgn0025674	CycK	FBgn0037093	Cdk12	MIST vs2
FBgn0004647	N	FBgn0004837	Su(H)	MIST vs2
FBgn0000524	dx	FBgn0004647	N	MIST vs2
FBgn0035107	mri	FBgn0038766	CG4854	MIST vs2
FBgn0034564	CG9344	FBgn0035675	CG6610	MIST vs2
FBgn0026371	SAK	FBgn0261004	asl	MIST vs2
FBgn0026371	SAK	FBgn0026371	SAK	MIST vs2
FBgn0031106	Syx16	FBgn0260862	Vti1a	MIST vs2
FBgn0014018	Rel	FBgn0014018	Rel	MIST vs2
FBgn0013343	Syx1A	FBgn0266186	Vamp7	MIST vs2
FBgn0015477	Rme-8	FBgn0266186	Vamp7	MIST vs2
FBgn0000064	Ald1	FBgn0000064	Ald1	MIST vs2
FBgn0004666	sim	FBgn0264075	tgo	MIST vs2
FBgn0003134	Pp1alpha-96A	FBgn0028429	I-2	MIST vs2
FBgn0027053	CSN5	FBgn0039668	Trc8	MIST vs2
FBgn0011335	vers	FBgn0036248	ssp	MIST vs2
FBgn0003655	swa	FBgn0011760	ctp	MIST vs2
FBgn0032492	Prosalpha6T	FBgn0032596	Prosbeta4	MIST vs2
FBgn0002932	neur	FBgn0004197	Ser	MIST vs2
FBgn0014396	tim	FBgn0025680	cry	MIST vs2
FBgn0004907	14-3-3zeta	FBgn0260934	par-1	MIST vs2
FBgn0020238	14-3-3epsilon	FBgn0260934	par-1	MIST vs2
FBgn0032492	Prosalpha6T	FBgn0261394	Prosalpha3	MIST vs2
FBgn0000588	esc	FBgn0010313	corto	MIST vs2
FBgn0000535	eag	FBgn0013759	CASK	MIST vs2
FBgn0026380	Prosbeta3	FBgn0032492	Prosalpha6T	MIST vs2
FBgn0023076	Clk	FBgn0023094	cyc	MIST vs2
FBgn0011244	Hsp60B	FBgn0036272	Sms	MIST vs2
FBgn0035043	CG4781	FBgn0038638	CG7702	MIST vs2
FBgn0035150	Rev1	FBgn0037345	PolZ2	MIST vs2
FBgn0013263	Trl	FBgn0024491	Bin1	MIST vs2
FBgn0001324	kto	FBgn0004597	CycC	MIST vs2
FBgn0003882	tub	FBgn0010441	pll	MIST vs2
FBgn0010441	pll	FBgn0260632	dl	MIST vs2
FBgn0000163	baz	FBgn0020238	14-3-3epsilon	MIST vs2
FBgn0003415	skd	FBgn0004597	CycC	MIST vs2
FBgn0000463	Dl	FBgn0004647	N	MIST vs2
FBgn0002869	MtnB	FBgn0040309	Jafrac1	MIST vs2
FBgn0010341	Cdc42	FBgn0026192	par-6	MIST vs2
FBgn0000711	flw	FBgn0003721	Tm1	MIST vs2
FBgn0000711	flw	FBgn0026369	Sara	MIST vs2
FBgn0000711	flw	FBgn0033845	mars	MIST vs2
FBgn0000711	flw	FBgn0033224	Nop17l	MIST vs2
FBgn0000711	flw	FBgn0053526	PNUTS	MIST vs2
FBgn0003882	tub	FBgn0260632	dl	MIST vs2
FBgn0003015	osk	FBgn0283442	vas	MIST vs2
FBgn0001624	dlg1	FBgn0015838	Vang	MIST vs2
FBgn0000826	png	FBgn0003114	plu	MIST vs2
FBgn0003068	per	FBgn0003068	per	MIST vs2
FBgn0003068	per	FBgn0025680	cry	MIST vs2
FBgn0015286	Rala	FBgn0034590	Magi	MIST vs2
FBgn0000108	Appl	FBgn0026313	X11L	MIST vs2
FBgn0035150	Rev1	FBgn0037141	PolH	MIST vs2
FBgn0014179	gcm	FBgn0261434	hkb	MIST vs2
FBgn0286070	cnk	FBgn0050476	ave	MIST vs2
FBgn0067864	Patj	FBgn0261854	aPKC	MIST vs2
FBgn0015268	Nap1	FBgn0038320	Cyfip	MIST vs2
FBgn0017578	Max	FBgn0023215	Mnt	MIST vs2
FBgn0000618	e(y)2	FBgn0286809	xmas	MIST vs2
FBgn0010741	Pfdn2	FBgn0038976	Pfdn5	MIST vs2
FBgn0010741	Pfdn2	FBgn0264694	mgr	MIST vs2
FBgn0026262	Taf3	FBgn0028398	Taf10	MIST vs2
FBgn0001079	fu	FBgn0005355	Su(fu)	MIST vs2
FBgn0000212	brm	FBgn0002783	mor	MIST vs2
FBgn0002736	mago	FBgn0033378	tsu	MIST vs2
FBgn0003256	rl	FBgn0262582	cic	MIST vs2
FBgn0086384	Mer	FBgn0261797	Dhc64C	MIST vs2
FBgn0086384	Mer	FBgn0262127	kibra	MIST vs2
FBgn0053193	sav	FBgn0086384	Mer	MIST vs2
FBgn0086384	Mer	FBgn0086384	Mer	MIST vs2
FBgn0025637	SkpA	FBgn0034704	Fbxo42	MIST vs2
FBgn0025637	SkpA	FBgn0035461	ntc	MIST vs2
FBgn0025637	SkpA	FBgn0038385	Fbxl7	MIST vs2
FBgn0025637	SkpA	FBgn0043010	Fsn	MIST vs2
FBgn0025637	SkpA	FBgn0283468	slmb	MIST vs2
FBgn0025637	SkpA	FBgn0037236	Skp2	MIST vs2
FBgn0025637	SkpA	FBgn0039554	CG5003	MIST vs2
FBgn0025637	SkpA	FBgn0046301	CG7148	MIST vs2
FBgn0025637	SkpA	FBgn0033609	Fbl6	MIST vs2
FBgn0011692	pav	FBgn0086356	tum	MIST vs2
FBgn0024273	WASp	FBgn0035533	Cip4	MIST vs2
FBgn0000964	tj	FBgn0000964	tj	MIST vs2
FBgn0024248	chico	FBgn0283499	InR	MIST vs2
FBgn0028685	Rpt4	FBgn0032596	Prosbeta4	MIST vs2
FBgn0040066	wds	FBgn0262527	nsl1	MIST vs2
FBgn0028685	Rpt4	FBgn0086134	Prosalpha2	MIST vs2
FBgn0039710	dgt1	FBgn0262527	nsl1	MIST vs2
FBgn0028685	Rpt4	FBgn0028687	Rpt1	MIST vs2
FBgn0028685	Rpt4	FBgn0038166	CG9588	MIST vs2
FBgn0001291	Jra	FBgn0001297	kay	MIST vs2
FBgn0037231	Vps24	FBgn0039402	Vps2	MIST vs2
FBgn0003205	Ras85D	FBgn0031745	rau	MIST vs2
FBgn0003132	Pp1-13C	FBgn0028429	I-2	MIST vs2
FBgn0000183	BicD	FBgn0015797	Rab6	MIST vs2
FBgn0015797	Rab6	FBgn0086757	cbs	MIST vs2
FBgn0015797	Rab6	FBgn0287873	zip	MIST vs2
FBgn0015797	Rab6	FBgn0024326	Mkk4	MIST vs2
FBgn0015797	Rab6	FBgn0262740	Evi5	MIST vs2
FBgn0015797	Rab6	FBgn0023508	Ocrl	MIST vs2
FBgn0020257	Ppa	FBgn0040477	cid	MIST vs2
FBgn0000259	CkIIbeta	FBgn0264492	CkIIalpha	MIST vs2
FBgn0035725	Mis12	FBgn0051658	Nnf1b	MIST vs2
FBgn0004103	Pp1-87B	FBgn0028429	I-2	MIST vs2
FBgn0002783	mor	FBgn0030093	Bap111	MIST vs2
FBgn0004867	RpS2	FBgn0034814	CG9890	MIST vs2
FBgn0004867	RpS2	FBgn0038306	Art3	MIST vs2
FBgn0003942	RpS27A	FBgn0030753	rngo	MIST vs2
FBgn0286818	Pdi	FBgn0034753	CG2852	MIST vs2
FBgn0013997	Nrx-IV	FBgn0067864	Patj	MIST vs2
FBgn0284421	Psn	FBgn0035247	Mettl2	MIST vs2
FBgn0000043	Act42A	FBgn0261458	capt	MIST vs2
FBgn0004859	ci	FBgn0261617	nej	MIST vs2
FBgn0004859	ci	FBgn0004859	ci	MIST vs2
FBgn0001079	fu	FBgn0004859	ci	MIST vs2
FBgn0004859	ci	FBgn0005355	Su(fu)	MIST vs2
FBgn0034913	Snap29	FBgn0266186	Vamp7	MIST vs2
FBgn0002707	mei-9	FBgn0002909	mus312	MIST vs2
FBgn0001276	ix	FBgn0034503	MED8	MIST vs2
FBgn0010602	lwr	FBgn0264922	Sumo	MIST vs2
FBgn0035675	CG6610	FBgn0261068	LSm7	MIST vs2
FBgn0023167	SmD3	FBgn0261068	LSm7	MIST vs2
FBgn0030695	PGRP-LE	FBgn0030695	PGRP-LE	MIST vs2
FBgn0001291	Jra	FBgn0028550	Atf3	MIST vs2
FBgn0024222	IKKbeta	FBgn0041205	key	MIST vs2
FBgn0002973	numb	FBgn0015772	Nak	MIST vs2
FBgn0031106	Syx16	FBgn0036643	Syx8	MIST vs2
FBgn0026056	Rlip	FBgn0032341	Reps	MIST vs2
FBgn0003079	Raf	FBgn0003205	Ras85D	MIST vs2
FBgn0003205	Ras85D	FBgn0259212	cno	MIST vs2
FBgn0003205	Ras85D	FBgn0015279	Pi3K92E	MIST vs2
FBgn0003068	per	FBgn0014396	tim	MIST vs2
FBgn0011570	cpb	FBgn0034577	cpa	MIST vs2
FBgn0020497	emb	FBgn0026207	mbo	MIST vs2
FBgn0035754	MED4	FBgn0036581	MED10	MIST vs2
FBgn0027338	Kap-alpha3	FBgn0030300	Sk1	MIST vs2
FBgn0028694	Rpn11	FBgn0029134	Prosbeta5	MIST vs2
FBgn0002787	Rpn8	FBgn0028694	Rpn11	MIST vs2
FBgn0028694	Rpn11	FBgn0250746	Prosbeta7	MIST vs2
FBgn0032169	CG4709	FBgn0036915	Prp3	MIST vs2
FBgn0014020	Rho1	FBgn0026181	Rok	MIST vs2
FBgn0027951	MTA1-like	FBgn0263979	Caf1-55	MIST vs2
FBgn0015805	HDAC1	FBgn0263979	Caf1-55	MIST vs2
FBgn0263979	Caf1-55	FBgn0263979	Caf1-55	MIST vs2
FBgn0004103	Pp1-87B	FBgn0053526	PNUTS	MIST vs2
FBgn0004103	Pp1-87B	FBgn0026369	Sara	MIST vs2
FBgn0003132	Pp1-13C	FBgn0026369	Sara	MIST vs2
FBgn0003134	Pp1alpha-96A	FBgn0026369	Sara	MIST vs2
FBgn0005636	nvy	FBgn0025741	PlexA	MIST vs2
FBgn0000611	exd	FBgn0003339	Scr	MIST vs2
FBgn0014861	Mcm2	FBgn0032929	Mcm10	MIST vs2
FBgn0000183	BicD	FBgn0000183	BicD	MIST vs2
FBgn0003134	Pp1alpha-96A	FBgn0053526	PNUTS	MIST vs2
FBgn0000459	disco	FBgn0024807	DIP1	MIST vs2
FBgn0031401	papi	FBgn0250816	AGO3	MIST vs2
FBgn0003285	rst	FBgn0287864	hbs	MIST vs2
FBgn0000017	Abl	FBgn0000578	ena	MIST vs2
FBgn0000308	chic	FBgn0000578	ena	MIST vs2
FBgn0001139	gro	FBgn0002633	E(spl)m7-HLH	MIST vs2
FBgn0003607	Su(var)205	FBgn0053812	His3:CG33812	MIST vs2
FBgn0003607	Su(var)205	FBgn0051613	His3:CG31613	MIST vs2
FBgn0003607	Su(var)205	FBgn0053863	His3:CG33863	MIST vs2
FBgn0003607	Su(var)205	FBgn0053815	His3:CG33815	MIST vs2
FBgn0003607	Su(var)205	FBgn0053836	His3:CG33836	MIST vs2
FBgn0003607	Su(var)205	FBgn0053803	His3:CG33803	MIST vs2
FBgn0003607	Su(var)205	FBgn0053854	His3:CG33854	MIST vs2
FBgn0003607	Su(var)205	FBgn0053818	His3:CG33818	MIST vs2
FBgn0003607	Su(var)205	FBgn0053806	His3:CG33806	MIST vs2
FBgn0003607	Su(var)205	FBgn0053821	His3:CG33821	MIST vs2
FBgn0003607	Su(var)205	FBgn0053827	His3:CG33827	MIST vs2
FBgn0003607	Su(var)205	FBgn0053866	His3:CG33866	MIST vs2
FBgn0003607	Su(var)205	FBgn0263755	Su(var)3-9	MIST vs2
FBgn0003607	Su(var)205	FBgn0053833	His3:CG33833	MIST vs2
FBgn0003607	Su(var)205	FBgn0053839	His3:CG33839	MIST vs2
FBgn0003607	Su(var)205	FBgn0053845	His3:CG33845	MIST vs2
FBgn0003607	Su(var)205	FBgn0053830	His3:CG33830	MIST vs2
FBgn0003607	Su(var)205	FBgn0053809	His3:CG33809	MIST vs2
FBgn0003607	Su(var)205	FBgn0053857	His3:CG33857	MIST vs2
FBgn0003607	Su(var)205	FBgn0053851	His3:CG33851	MIST vs2
FBgn0003607	Su(var)205	FBgn0053848	His3:CG33848	MIST vs2
FBgn0003607	Su(var)205	FBgn0053842	His3:CG33842	MIST vs2
FBgn0003607	Su(var)205	FBgn0053860	His3:CG33860	MIST vs2
FBgn0003607	Su(var)205	FBgn0053824	His3:CG33824	MIST vs2
FBgn0005638	slbo	FBgn0028978	trbl	MIST vs2
FBgn0020299	stumps	FBgn0020299	stumps	MIST vs2
FBgn0015513	mbc	FBgn0032409	Ced-12	MIST vs2
FBgn0004861	ph-p	FBgn0005624	Psc	MIST vs2
FBgn0003042	Pc	FBgn0005624	Psc	MIST vs2
FBgn0003079	Raf	FBgn0004907	14-3-3zeta	MIST vs2
FBgn0003079	Raf	FBgn0010269	Dsor1	MIST vs2
FBgn0017590	klg	FBgn0017590	klg	MIST vs2
FBgn0010583	dock	FBgn0010909	msn	MIST vs2
FBgn0000014	abd-A	FBgn0000611	exd	MIST vs2
FBgn0015270	Orc2	FBgn0032929	Mcm10	MIST vs2
FBgn0000404	CycA	FBgn0004052	Z600	MIST vs2
FBgn0004052	Z600	FBgn0010382	CycE	MIST vs2
FBgn0000611	exd	FBgn0003944	Ubx	MIST vs2
FBgn0000617	Taf9	FBgn0011290	Taf12	MIST vs2
FBgn0003334	Scm	FBgn0003334	Scm	MIST vs2
FBgn0003334	Scm	FBgn0004861	ph-p	MIST vs2
FBgn0003285	rst	FBgn0052677	X11Lbeta	MIST vs2
FBgn0260632	dl	FBgn0260632	dl	MIST vs2
FBgn0000464	Lar	FBgn0046704	Liprin-alpha	MIST vs2
FBgn0000017	Abl	FBgn0000464	Lar	MIST vs2
FBgn0000499	dsh	FBgn0002945	nkd	MIST vs2
FBgn0000499	dsh	FBgn0259212	cno	MIST vs2
FBgn0001139	gro	FBgn0020496	CtBP	MIST vs2
FBgn0020496	CtBP	FBgn0020496	CtBP	MIST vs2
FBgn0014018	Rel	FBgn0260632	dl	MIST vs2
FBgn0011274	Dif	FBgn0014018	Rel	MIST vs2
FBgn0023175	Prosalpha7	FBgn0032492	Prosalpha6T	MIST vs2
FBgn0000114	bru1	FBgn0000392	cup	MIST vs2
FBgn0015513	mbc	FBgn0024811	Crk	MIST vs2
FBgn0010300	brat	FBgn0021776	mira	MIST vs2
FBgn0002872	mu2	FBgn0002872	mu2	MIST vs2
FBgn0032492	Prosalpha6T	FBgn0086134	Prosalpha2	MIST vs2
FBgn0004050	z	FBgn0030093	Bap111	MIST vs2
FBgn0016797	fz2	FBgn0029830	Grip	MIST vs2
FBgn0005631	robo1	FBgn0267698	Pak	MIST vs2
FBgn0014141	cher	FBgn0284421	Psn	MIST vs2
FBgn0030457	CG12096	FBgn0033669	PI31	MIST vs2
FBgn0003495	spz	FBgn0003495	spz	MIST vs2
FBgn0003495	spz	FBgn0262473	Tl	MIST vs2
FBgn0011586	e(r)	FBgn0032487	Ski6	MIST vs2
FBgn0003731	Egfr	FBgn0005672	spi	MIST vs2
FBgn0000547	ed	FBgn0029830	Grip	MIST vs2
FBgn0033159	Dscam1	FBgn0033159	Dscam1	MIST vs2
FBgn0000163	baz	FBgn0261854	aPKC	MIST vs2
FBgn0003345	sd	FBgn0003975	vg	MIST vs2
FBgn0014011	Rac2	FBgn0267698	Pak	MIST vs2
FBgn0000711	flw	FBgn0028429	I-2	MIST vs2
FBgn0000042	Act5C	FBgn0003475	spir	MIST vs2
FBgn0000711	flw	FBgn0005536	Mbs	MIST vs2
FBgn0000711	flw	FBgn0036801	MYPT-75D	MIST vs2
FBgn0028685	Rpt4	FBgn0036224	Rpt4R	MIST vs2
FBgn0003607	Su(var)205	FBgn0032929	Mcm10	MIST vs2
FBgn0032929	Mcm10	FBgn0032929	Mcm10	MIST vs2
FBgn0004400	rhi	FBgn0086251	del	MIST vs2
FBgn0028369	kirre	FBgn0287864	hbs	MIST vs2
FBgn0000499	dsh	FBgn0086898	dgo	MIST vs2
FBgn0004107	Cdk2	FBgn0016685	Nlp	MIST vs2
FBgn0000499	dsh	FBgn0001085	fz	MIST vs2
FBgn0000283	Cp190	FBgn0003567	su(Hw)	MIST vs2
FBgn0000283	Cp190	FBgn0002781	mod(mdg4)	MIST vs2
FBgn0004644	hh	FBgn0031872	ihog	MIST vs2
FBgn0036641	Smn	FBgn0066304	Rpp20	MIST vs2
FBgn0000117	arm	FBgn0026597	Axn	MIST vs2
FBgn0000635	Fas2	FBgn0000635	Fas2	MIST vs2
FBgn0015602	BEAF-32	FBgn0039559	NSD	MIST vs2
FBgn0000591	E(spl)m8-HLH	FBgn0264492	CkIIalpha	MIST vs2
FBgn0262473	Tl	FBgn0262473	Tl	MIST vs2
FBgn0003334	Scm	FBgn0010313	corto	MIST vs2
FBgn0004861	ph-p	FBgn0010313	corto	MIST vs2
FBgn0000629	E(z)	FBgn0010313	corto	MIST vs2
FBgn0010313	corto	FBgn0010313	corto	MIST vs2
FBgn0035540	Syx17	FBgn0036643	Syx8	MIST vs2
FBgn0002633	E(spl)m7-HLH	FBgn0264492	CkIIalpha	MIST vs2
FBgn0000183	BicD	FBgn0000562	egl	MIST vs2
FBgn0020510	Abi	FBgn0024273	WASp	MIST vs2
FBgn0035150	Rev1	FBgn0037554	PolI	MIST vs2
FBgn0033529	CG17765	FBgn0040294	POSH	MIST vs2
FBgn0005631	robo1	FBgn0010583	dock	MIST vs2
FBgn0000158	bam	FBgn0004581	bgcn	MIST vs2
FBgn0000166	bcd	FBgn0263144	bin3	MIST vs2
FBgn0004050	z	FBgn0261885	osa	MIST vs2
FBgn0000499	dsh	FBgn0004647	N	MIST vs2
FBgn0004647	N	FBgn0259212	cno	MIST vs2
FBgn0002973	numb	FBgn0021776	mira	MIST vs2
FBgn0011771	Hem	FBgn0020510	Abi	MIST vs2
FBgn0001139	gro	FBgn0001169	H	MIST vs2
FBgn0032509	CG6523	FBgn0061360	CG33672	MIST vs2
FBgn0010313	corto	FBgn0013263	Trl	MIST vs2
FBgn0013746	alien	FBgn0028689	Rpn6	MIST vs2
FBgn0002869	MtnB	FBgn0033653	CG13192	MIST vs2
FBgn0001624	dlg1	FBgn0026239	gukh	MIST vs2
FBgn0026239	gukh	FBgn0263289	scrib	MIST vs2
FBgn0027338	Kap-alpha3	FBgn0262743	Fs(2)Ket	MIST vs2
FBgn0005558	ey	FBgn0260642	Antp	MIST vs2
FBgn0033669	PI31	FBgn0038166	CG9588	MIST vs2
FBgn0000147	aurA	FBgn0013765	cnn	MIST vs2
FBgn0001075	ft	FBgn0030853	ND-24	MIST vs2
FBgn0000117	arm	FBgn0003371	sgg	MIST vs2
FBgn0000183	BicD	FBgn0000319	Chc	MIST vs2
FBgn0000319	Chc	FBgn0001308	Khc	MIST vs2
FBgn0004907	14-3-3zeta	FBgn0020238	14-3-3epsilon	MIST vs2
FBgn0000711	flw	FBgn0026402	NiPp1	MIST vs2
FBgn0015283	Rpn10	FBgn0015321	Ubc4	MIST vs2
FBgn0020622	Pi3K21B	FBgn0032006	Pvr	MIST vs2
FBgn0000146	aub	FBgn0031401	papi	MIST vs2
FBgn0005640	Eip63E	FBgn0046874	Pif1B	MIST vs2
FBgn0013433	beat-Ia	FBgn0016061	side	MIST vs2
FBgn0003892	ptc	FBgn0004644	hh	MIST vs2
FBgn0024189	sns	FBgn0028369	kirre	MIST vs2
FBgn0003285	rst	FBgn0024189	sns	MIST vs2
FBgn0004170	sc	FBgn0267821	da	MIST vs2
FBgn0028980	tant	FBgn0261823	Asx	MIST vs2
FBgn0003334	Scm	FBgn0032475	Sfmbt	MIST vs2
FBgn0003132	Pp1-13C	FBgn0033224	Nop17l	MIST vs2
FBgn0002525	Lam	FBgn0002525	Lam	MIST vs2
FBgn0001624	dlg1	FBgn0003380	Sh	MIST vs2
FBgn0000250	cact	FBgn0003882	tub	MIST vs2
FBgn0003285	rst	FBgn0003285	rst	MIST vs2
FBgn0001075	ft	FBgn0010825	Gug	MIST vs2
FBgn0001075	ft	FBgn0039830	ATPsynC	MIST vs2
FBgn0003612	Su(var)2-10	FBgn0263993	CG43736	MIST vs2
FBgn0001104	Galphai	FBgn0040080	pins	MIST vs2
FBgn0011674	insc	FBgn0040080	pins	MIST vs2
FBgn0000629	E(z)	FBgn0024491	Bin1	MIST vs2
FBgn0000546	EcR	FBgn0003964	usp	MIST vs2
FBgn0003964	usp	FBgn0014859	Hr38	MIST vs2
FBgn0010238	Lac	FBgn0010238	Lac	MIST vs2
FBgn0003731	Egfr	FBgn0015296	Shc	MIST vs2
FBgn0004872	piwi	FBgn0031401	papi	MIST vs2
FBgn0051345	CG31345	FBgn0052479	Usp10	MIST vs2
FBgn0001139	gro	FBgn0285917	sbb	MIST vs2
FBgn0015218	eIF4E1	FBgn0023213	eIF4G1	MIST vs2
FBgn0004861	ph-p	FBgn0004861	ph-p	MIST vs2
FBgn0003870	ttk	FBgn0003870	ttk	MIST vs2
FBgn0263352	Unr	FBgn0264270	Sxl	MIST vs2
FBgn0004132	boca	FBgn0004132	boca	MIST vs2
FBgn0035295	Cnb	FBgn0086519	Cpr47Eg	MIST vs2
FBgn0004569	aos	FBgn0004569	aos	MIST vs2
FBgn0027513	ana2	FBgn0035295	Cnb	MIST vs2
FBgn0003731	Egfr	FBgn0003731	Egfr	MIST vs2
FBgn0000158	bam	FBgn0027054	CSN4	MIST vs2
FBgn0016797	fz2	FBgn0016797	fz2	MIST vs2
FBgn0011020	Sas-4	FBgn0261004	asl	MIST vs2
FBgn0035806	PGRP-SD	FBgn0040323	GNBP1	MIST vs2
FBgn0003444	smo	FBgn0003444	smo	MIST vs2
FBgn0032705	Grip71	FBgn0035295	Cnb	MIST vs2
FBgn0013765	cnn	FBgn0035295	Cnb	MIST vs2
FBgn0010265	RpS13	FBgn0035295	Cnb	MIST vs2
FBgn0035295	Cnb	FBgn0039731	Sas-6	MIST vs2
FBgn0011020	Sas-4	FBgn0035295	Cnb	MIST vs2
FBgn0035295	Cnb	FBgn0261004	asl	MIST vs2
FBgn0035145	MED14	FBgn0035295	Cnb	MIST vs2
FBgn0031357	mRpL48	FBgn0035295	Cnb	MIST vs2
FBgn0000299	Col4a1	FBgn0000490	dpp	MIST vs2
FBgn0000158	bam	FBgn0001942	eIF4A	MIST vs2
FBgn0004569	aos	FBgn0005672	spi	MIST vs2
FBgn0261266	zuc	FBgn0261266	zuc	MIST vs2
FBgn0003124	polo	FBgn0035295	Cnb	MIST vs2
FBgn0010097	gammaTub37C	FBgn0035295	Cnb	MIST vs2
FBgn0026389	Or43a	FBgn0026389	Or43a	MIST vs2
FBgn0000490	dpp	FBgn0016075	vkg	MIST vs2
FBgn0000015	Abd-B	FBgn0000611	exd	MIST vs2
FBgn0030310	PGRP-SA	FBgn0040323	GNBP1	MIST vs2
FBgn0026398	Or22a	FBgn0037324	Orco	MIST vs2
FBgn0037324	Orco	FBgn0037324	Orco	MIST vs2
FBgn0026389	Or43a	FBgn0037324	Orco	MIST vs2
FBgn0015295	Shark	FBgn0027594	drpr	MIST vs2
FBgn0034921	DCP1	FBgn0034921	DCP1	MIST vs2
FBgn0031872	ihog	FBgn0031872	ihog	MIST vs2
FBgn0028369	kirre	FBgn0262614	pyd	MIST vs2
FBgn0004861	ph-p	FBgn0028573	prc	MIST vs2
FBgn0000117	arm	FBgn0266673	Sec10	MIST vs2
FBgn0003079	Raf	FBgn0020238	14-3-3epsilon	MIST vs2
FBgn0001085	fz	FBgn0067864	Patj	MIST vs2
FBgn0003687	Tbp	FBgn0010355	Taf1	MIST vs2
FBgn0002973	numb	FBgn0016693	Past1	MIST vs2
FBgn0000629	E(z)	FBgn0002521	pho	MIST vs2
FBgn0005624	Psc	FBgn0005624	Psc	MIST vs2
FBgn0001128	Gpdh1	FBgn0014869	Pglym78	MIST vs2
FBgn0000253	Cam	FBgn0011225	jar	MIST vs2
FBgn0023212	EloB	FBgn0266711	EloC	MIST vs2
FBgn0040467	Dlip1	FBgn0285948	RpL27A	MIST vs2
FBgn0000352	cos	FBgn0003371	sgg	MIST vs2
FBgn0005624	Psc	FBgn0028573	prc	MIST vs2
FBgn0000352	cos	FBgn0015024	CkIalpha	MIST vs2
FBgn0003944	Ubx	FBgn0040467	Dlip1	MIST vs2
FBgn0001085	fz	FBgn0261854	aPKC	MIST vs2
FBgn0010433	ato	FBgn0267821	da	MIST vs2
FBgn0024179	wit	FBgn0283712	LIMK1	MIST vs2
FBgn0010583	dock	FBgn0033159	Dscam1	MIST vs2
FBgn0014009	Rab2	FBgn0031194	CG17598	MIST vs2
FBgn0001263	inaD	FBgn0032683	kon	MIST vs2
FBgn0034534	maf-S	FBgn0262975	cnc	MIST vs2
FBgn0000459	disco	FBgn0040467	Dlip1	MIST vs2
FBgn0002573	sens	FBgn0029907	Atx-1	MIST vs2
FBgn0005636	nvy	FBgn0022382	Pka-R2	MIST vs2
FBgn0000139	ash2	FBgn0016984	sktl	MIST vs2
FBgn0038100	Paip2	FBgn0265297	pAbp	MIST vs2
FBgn0020510	Abi	FBgn0041781	SCAR	MIST vs2
FBgn0023517	Pgam5	FBgn0036648	CG4098	MIST vs2
FBgn0003731	Egfr	FBgn0040068	Vav	MIST vs2
FBgn0000183	BicD	FBgn0000810	fs(1)K10	MIST vs2
FBgn0024273	WASp	FBgn0040475	SH3PX1	MIST vs2
FBgn0002643	mam	FBgn0004837	Su(H)	MIST vs2
FBgn0001291	Jra	FBgn0026088	CG14818	MIST vs2
FBgn0031882	Rab30	FBgn0037881	GCC88	MIST vs2
FBgn0001108	DCTN1-p150	FBgn0003654	sw	MIST vs2
FBgn0002774	mle	FBgn0019660	lncRNA:roX2	MIST vs2
FBgn0002775	msl-3	FBgn0032979	Clamp	MIST vs2
FBgn0003654	sw	FBgn0011760	ctp	MIST vs2
FBgn0002774	mle	FBgn0019661	lncRNA:roX1	MIST vs2
FBgn0031882	Rab30	FBgn0037074	Tbc1d8-9	MIST vs2
FBgn0001133	grau	FBgn0034422	CG7137	MIST vs2
FBgn0000578	ena	FBgn0041781	SCAR	MIST vs2
FBgn0027259	Kmn1	FBgn0266916	Cenp-C	MIST vs2
FBgn0003042	Pc	FBgn0004861	ph-p	MIST vs2
FBgn0001206	Hmr	FBgn0034217	Lhr	MIST vs2
FBgn0031882	Rab30	FBgn0034854	Golgin245	MIST vs2
FBgn0034523	Nnf1a	FBgn0266916	Cenp-C	MIST vs2
FBgn0002774	mle	FBgn0002775	msl-3	MIST vs2
FBgn0034970	yki	FBgn0261456	hpo	MIST vs2
FBgn0003330	Sce	FBgn0004861	ph-p	MIST vs2
FBgn0002774	mle	FBgn0014340	mof	MIST vs2
FBgn0031882	Rab30	FBgn0034697	GM130	MIST vs2
FBgn0086356	tum	FBgn0261385	scra	MIST vs2
FBgn0001206	Hmr	FBgn0003607	Su(var)205	MIST vs2
FBgn0001624	dlg1	FBgn0263391	hts	MIST vs2
FBgn0031882	Rab30	FBgn0086657	IKKepsilon	MIST vs2
FBgn0014009	Rab2	FBgn0027287	Gmap	MIST vs2
FBgn0020238	14-3-3epsilon	FBgn0034970	yki	MIST vs2
FBgn0003042	Pc	FBgn0004860	ph-d	MIST vs2
FBgn0031882	Rab30	FBgn0086757	cbs	MIST vs2
FBgn0034970	yki	FBgn0036373	Tgi	MIST vs2
FBgn0026378	Rep	FBgn0031882	Rab30	MIST vs2
FBgn0000115	Arl1	FBgn0037881	GCC88	MIST vs2
FBgn0038478	cal1	FBgn0040477	cid	MIST vs2
FBgn0261456	hpo	FBgn0261456	hpo	MIST vs2
FBgn0003884	alphaTub84B	FBgn0013733	shot	MIST vs2
FBgn0038975	Nrx-1	FBgn0039883	RhoGAP100F	MIST vs2
FBgn0034523	Nnf1a	FBgn0037025	Spc105R	MIST vs2
FBgn0037025	Spc105R	FBgn0266916	Cenp-C	MIST vs2
FBgn0035725	Mis12	FBgn0266916	Cenp-C	MIST vs2
FBgn0000183	BicD	FBgn0031882	Rab30	MIST vs2
FBgn0003885	alphaTub84D	FBgn0013733	shot	MIST vs2
FBgn0003345	sd	FBgn0036373	Tgi	MIST vs2
FBgn0002774	mle	FBgn0005616	msl-2	MIST vs2
FBgn0000115	Arl1	FBgn0034854	Golgin245	MIST vs2
FBgn0035725	Mis12	FBgn0037025	Spc105R	MIST vs2
FBgn0003254	rib	FBgn0022238	lolal	MIST vs2
FBgn0014009	Rab2	FBgn0037979	GCC185	MIST vs2
FBgn0003607	Su(var)205	FBgn0025355	SuUR	MIST vs2
FBgn0039710	dgt1	FBgn0040066	wds	MIST vs2
FBgn0031882	Rab30	FBgn0040087	p115	MIST vs2
FBgn0010315	CycD	FBgn0016131	Cdk4	MIST vs2
FBgn0016131	Cdk4	FBgn0039858	CycG	MIST vs2
FBgn0020369	Rpt6	FBgn0028687	Rpt1	MIST vs2
FBgn0020369	Rpt6	FBgn0026380	Prosbeta3	MIST vs2
FBgn0020369	Rpt6	FBgn0028685	Rpt4	MIST vs2
FBgn0020369	Rpt6	FBgn0086134	Prosalpha2	MIST vs2
FBgn0020369	Rpt6	FBgn0032596	Prosbeta4	MIST vs2
FBgn0003559	su(f)	FBgn0027841	CstF64	MIST vs2
FBgn0003607	Su(var)205	FBgn0038551	Odj	MIST vs2
FBgn0004595	pros	FBgn0021776	mira	MIST vs2
FBgn0243512	puc	FBgn0264493	rdx	MIST vs2
FBgn0032105	borr	FBgn0034259	P32	MIST vs2
FBgn0004397	Vinc	FBgn0033504	CAP	MIST vs2
FBgn0033528	trsn	FBgn0038327	Trax	MIST vs2
FBgn0028436	ECSIT	FBgn0265464	Traf6	MIST vs2
FBgn0029134	Prosbeta5	FBgn0032596	Prosbeta4	MIST vs2
FBgn0002962	nos	FBgn0010300	brat	MIST vs2
FBgn0036641	Smn	FBgn0036641	Smn	MIST vs2
FBgn0029134	Prosbeta5	FBgn0250843	Prosalpha6	MIST vs2
FBgn0032244	RfC3	FBgn0260985	RfC4	MIST vs2
FBgn0004103	Pp1-87B	FBgn0028965	CG9933	MIST vs2
FBgn0004103	Pp1-87B	FBgn0004374	neb	MIST vs2
FBgn0000319	Chc	FBgn0010333	Rac1	MIST vs2
FBgn0010333	Rac1	FBgn0030018	slpr	MIST vs2
FBgn0010333	Rac1	FBgn0044826	Pak3	MIST vs2
FBgn0010333	Rac1	FBgn0267698	Pak	MIST vs2
FBgn0002873	mud	FBgn0040080	pins	MIST vs2
FBgn0002183	dre4	FBgn0010278	Ssrp	MIST vs2
FBgn0003607	Su(var)205	FBgn0035829	HP4	MIST vs2
FBgn0029134	Prosbeta5	FBgn0250746	Prosbeta7	MIST vs2
FBgn0031224	CG11454	FBgn0035021	CG4622	MIST vs2
FBgn0024980	Syx4	FBgn0034913	Snap29	MIST vs2
FBgn0013343	Syx1A	FBgn0034913	Snap29	MIST vs2
FBgn0034913	Snap29	FBgn0250791	alphaSnap	MIST vs2
FBgn0001150	gt	FBgn0032202	REPTOR-BP	MIST vs2
FBgn0011760	ctp	FBgn0031871	Fgop2	MIST vs2
FBgn0036641	Smn	FBgn0036850	Gem2	MIST vs2
FBgn0013343	Syx1A	FBgn0036643	Syx8	MIST vs2
FBgn0029134	Prosbeta5	FBgn0086134	Prosalpha2	MIST vs2
FBgn0013343	Syx1A	FBgn0250791	alphaSnap	MIST vs2
FBgn0013343	Syx1A	FBgn0266720	Snap24	MIST vs2
FBgn0013343	Syx1A	FBgn0044871	Gos28	MIST vs2
FBgn0003997	hid	FBgn0260635	Diap1	MIST vs2
FBgn0002783	mor	FBgn0002783	mor	MIST vs2
FBgn0002783	mor	FBgn0004050	z	MIST vs2
FBgn0014075	Uggt	FBgn0039234	Nct	MIST vs2
FBgn0011760	ctp	FBgn0041171	ago	MIST vs2
FBgn0025637	SkpA	FBgn0041171	ago	MIST vs2
FBgn0011763	Dp	FBgn0015799	Rbf	MIST vs2
FBgn0034314	nopo	FBgn0037141	PolH	MIST vs2
FBgn0011766	E2f1	FBgn0015799	Rbf	MIST vs2
FBgn0011760	ctp	FBgn0038301	CG6654	MIST vs2
FBgn0003079	Raf	FBgn0004636	Rap1	MIST vs2
FBgn0031253	CG11885	FBgn0033781	CG13319	MIST vs2
FBgn0000042	Act5C	FBgn0010825	Gug	MIST vs2
FBgn0003651	svp	FBgn0010825	Gug	MIST vs2
FBgn0001077	ftz	FBgn0001078	ftz-f1	MIST vs2
FBgn0032054	Uba4	FBgn0039280	Mocs2B	MIST vs2
FBgn0043001	Chrac-16	FBgn0043002	Chrac-14	MIST vs2
FBgn0001965	Sos	FBgn0004638	drk	MIST vs2
FBgn0033994	CG7544	FBgn0037368	CG1239	MIST vs2
FBgn0004838	Hrb27C	FBgn0263396	sqd	MIST vs2
FBgn0015589	Apc	FBgn0037734	trbd	MIST vs2
FBgn0034753	CG2852	FBgn0037930	CG14715	MIST vs2
FBgn0021800	Reph	FBgn0259168	mnb	MIST vs2
FBgn0003607	Su(var)205	FBgn0026257	cav	MIST vs2
FBgn0037573	CG7483	FBgn0045862	btz	MIST vs2
FBgn0028325	Pdha	FBgn0039635	Pdhb	MIST vs2
FBgn0013263	Trl	FBgn0013263	Trl	MIST vs2
FBgn0028369	kirre	FBgn0041096	rols	MIST vs2
FBgn0022029	l(2)k01209	FBgn0035639	kri	MIST vs2
FBgn0013764	Chi	FBgn0267978	ap	MIST vs2
FBgn0015282	Rpt2	FBgn0020369	Rpt6	MIST vs2
FBgn0015282	Rpt2	FBgn0028687	Rpt1	MIST vs2
FBgn0015282	Rpt2	FBgn0032596	Prosbeta4	MIST vs2
FBgn0015282	Rpt2	FBgn0250843	Prosalpha6	MIST vs2
FBgn0015282	Rpt2	FBgn0028695	Rpn1	MIST vs2
FBgn0015282	Rpt2	FBgn0086134	Prosalpha2	MIST vs2
FBgn0015282	Rpt2	FBgn0028685	Rpt4	MIST vs2
FBgn0026085	dgt4	FBgn0039638	dgt6	MIST vs2
FBgn0000392	cup	FBgn0015218	eIF4E1	MIST vs2
FBgn0035976	PGRP-LC	FBgn0035976	PGRP-LC	MIST vs2
FBgn0000392	cup	FBgn0002962	nos	MIST vs2
FBgn0031061	CG14232	FBgn0037688	CG9356	MIST vs2
FBgn0031613	HP6	FBgn0034217	Lhr	MIST vs2
FBgn0003042	Pc	FBgn0051613	His3:CG31613	MIST vs2
FBgn0000588	esc	FBgn0051613	His3:CG31613	MIST vs2
FBgn0288470	Cpsf5	FBgn0040467	Dlip1	MIST vs2
FBgn0033491	CG18011	FBgn0040467	Dlip1	MIST vs2
FBgn0002787	Rpn8	FBgn0028691	Rpn9	MIST vs2
FBgn0003731	Egfr	FBgn0015399	kek1	MIST vs2
FBgn0019972	Drice	FBgn0026404	Dronc	MIST vs2
FBgn0002932	neur	FBgn0026320	Tom	MIST vs2
FBgn0000463	Dl	FBgn0002932	neur	MIST vs2
FBgn0000097	aop	FBgn0023214	edl	MIST vs2
FBgn0027296	temp	FBgn0028970	RabGGTb	MIST vs2
FBgn0010602	lwr	FBgn0039044	p53	MIST vs2
FBgn0039044	p53	FBgn0267351	Topors	MIST vs2
FBgn0003862	trx	FBgn0003862	trx	MIST vs2
FBgn0027356	Amph	FBgn0259174	Nedd4	MIST vs2
FBgn0004859	ci	FBgn0264493	rdx	MIST vs2
FBgn0261268	Cul3	FBgn0264493	rdx	MIST vs2
FBgn0004066	Prosalpha4	FBgn0026380	Prosbeta3	MIST vs2
FBgn0004066	Prosalpha4	FBgn0029134	Prosbeta5	MIST vs2
FBgn0000352	cos	FBgn0001079	fu	MIST vs2
FBgn0000352	cos	FBgn0004859	ci	MIST vs2
FBgn0003391	shg	FBgn0260799	p120ctn	MIST vs2
FBgn0000117	arm	FBgn0260799	p120ctn	MIST vs2
FBgn0262519	Mi-2	FBgn0263979	Caf1-55	MIST vs2
FBgn0004050	z	FBgn0042085	Bap170	MIST vs2
FBgn0002783	mor	FBgn0025463	Bap60	MIST vs2
FBgn0010583	dock	FBgn0283499	InR	MIST vs2
FBgn0020249	stck	FBgn0028546	ics	MIST vs2
FBgn0011715	Snr1	FBgn0025463	Bap60	MIST vs2
FBgn0002783	mor	FBgn0011715	Snr1	MIST vs2
FBgn0025463	Bap60	FBgn0082598	akirin	MIST vs2
FBgn0026176	SkpB	FBgn0046301	CG7148	MIST vs2
FBgn0004889	tws	FBgn0023526	CG2865	MIST vs2
FBgn0000117	arm	FBgn0039907	lgs	MIST vs2
FBgn0039907	lgs	FBgn0043900	pygo	MIST vs2
FBgn0028695	Rpn1	FBgn0032596	Prosbeta4	MIST vs2
FBgn0017550	Rga	FBgn0033029	Not3	MIST vs2
FBgn0026176	SkpB	FBgn0283468	slmb	MIST vs2
FBgn0002525	Lam	FBgn0037719	bocks	MIST vs2
FBgn0026380	Prosbeta3	FBgn0029134	Prosbeta5	MIST vs2
FBgn0026380	Prosbeta3	FBgn0261394	Prosalpha3	MIST vs2
FBgn0032051	CG13097	FBgn0034232	CG4866	MIST vs2
FBgn0023175	Prosalpha7	FBgn0086134	Prosalpha2	MIST vs2
FBgn0023175	Prosalpha7	FBgn0250843	Prosalpha6	MIST vs2
FBgn0023175	Prosalpha7	FBgn0032596	Prosbeta4	MIST vs2
FBgn0023175	Prosalpha7	FBgn0026380	Prosbeta3	MIST vs2
FBgn0000250	cact	FBgn0260632	dl	MIST vs2
FBgn0026380	Prosbeta3	FBgn0086134	Prosalpha2	MIST vs2
FBgn0026380	Prosbeta3	FBgn0250746	Prosbeta7	MIST vs2
FBgn0026380	Prosbeta3	FBgn0250843	Prosalpha6	MIST vs2
FBgn0025680	cry	FBgn0031652	jet	MIST vs2
FBgn0026380	Prosbeta3	FBgn0032596	Prosbeta4	MIST vs2
FBgn0003944	Ubx	FBgn0010265	RpS13	MIST vs2
FBgn0000117	arm	FBgn0003944	Ubx	MIST vs2
FBgn0000061	al	FBgn0003944	Ubx	MIST vs2
FBgn0003944	Ubx	FBgn0262519	Mi-2	MIST vs2
FBgn0003944	Ubx	FBgn0026777	Rad23	MIST vs2
FBgn0003944	Ubx	FBgn0022942	Cbp80	MIST vs2
FBgn0003944	Ubx	FBgn0011817	nmo	MIST vs2
FBgn0003944	Ubx	FBgn0025800	Smox	MIST vs2
FBgn0003944	Ubx	FBgn0015903	apt	MIST vs2
FBgn0003944	Ubx	FBgn0020238	14-3-3epsilon	MIST vs2
FBgn0003944	Ubx	FBgn0029176	eEF1gamma	MIST vs2
FBgn0003944	Ubx	FBgn0024807	DIP1	MIST vs2
FBgn0003944	Ubx	FBgn0015829	TfIIEbeta	MIST vs2
FBgn0003023	otu	FBgn0003944	Ubx	MIST vs2
FBgn0001168	h	FBgn0003944	Ubx	MIST vs2
FBgn0003944	Ubx	FBgn0015288	RpL22	MIST vs2
FBgn0000499	dsh	FBgn0003944	Ubx	MIST vs2
FBgn0003944	Ubx	FBgn0025674	CycK	MIST vs2
FBgn0003944	Ubx	FBgn0005771	noc	MIST vs2
FBgn0003944	Ubx	FBgn0266599	Hsc70-4	MIST vs2
FBgn0000559	eEF2	FBgn0003944	Ubx	MIST vs2
FBgn0000414	Dab	FBgn0003366	sev	MIST vs2
FBgn0000414	Dab	FBgn0004638	drk	MIST vs2
FBgn0037236	Skp2	FBgn0037613	Cks85A	MIST vs2
FBgn0028970	RabGGTb	FBgn0037293	RabGGTa	MIST vs2
FBgn0028690	Rpn5	FBgn0028691	Rpn9	MIST vs2
FBgn0003660	Syb	FBgn0266720	Snap24	MIST vs2
FBgn0003660	Syb	FBgn0034913	Snap29	MIST vs2
FBgn0003660	Syb	FBgn0013343	Syx1A	MIST vs2
FBgn0010348	Arf79F	FBgn0013749	Arf102F	MIST vs2
FBgn0034791	EMC8-9	FBgn0038461	EMC2B	MIST vs2
FBgn0000117	arm	FBgn0010215	alpha-Cat	MIST vs2
FBgn0000117	arm	FBgn0003391	shg	MIST vs2
FBgn0032447	PICK1	FBgn0037050	ICA69	MIST vs2
FBgn0001122	Galphao	FBgn0040080	pins	MIST vs2
FBgn0003132	Pp1-13C	FBgn0053526	PNUTS	MIST vs2
FBgn0000022	ac	FBgn0002609	E(spl)m3-HLH	MIST vs2
FBgn0000163	baz	FBgn0003091	Pkc53E	MIST vs2
FBgn0000229	bsk	FBgn0010830	l(3)04053	MIST vs2
FBgn0000229	bsk	FBgn0027598	cindr	MIST vs2
FBgn0000244	by	FBgn0003124	polo	MIST vs2
FBgn0000575	emc	FBgn0004170	sc	MIST vs2
FBgn0000575	emc	FBgn0267821	da	MIST vs2
FBgn0000588	esc	FBgn0053803	His3:CG33803	MIST vs2
FBgn0000711	flw	FBgn0035917	Zasp66	MIST vs2
FBgn0001079	fu	FBgn0283536	Vha13	MIST vs2
FBgn0001263	inaD	FBgn0052677	X11Lbeta	MIST vs2
FBgn0002609	E(spl)m3-HLH	FBgn0004170	sc	MIST vs2
FBgn0002673	twe	FBgn0004106	Cdk1	MIST vs2
FBgn0002780	mod	FBgn0086384	Mer	MIST vs2
FBgn0002909	mus312	FBgn0037263	slx1	MIST vs2
FBgn0003042	Pc	FBgn0053803	His3:CG33803	MIST vs2
FBgn0003124	polo	FBgn0020294	ko	MIST vs2
FBgn0003134	Pp1alpha-96A	FBgn0026402	NiPp1	MIST vs2
FBgn0003134	Pp1alpha-96A	FBgn0028965	CG9933	MIST vs2
FBgn0003134	Pp1alpha-96A	FBgn0052685	ZAP3	MIST vs2
FBgn0003134	Pp1alpha-96A	FBgn0267967	corolla	MIST vs2
FBgn0003480	spn-B	FBgn0027375	RecQ5	MIST vs2
FBgn0003742	tra2	FBgn0004587	B52	MIST vs2
FBgn0003742	tra2	FBgn0265998	Doa	MIST vs2
FBgn0003984	vn	FBgn0040388	boi	MIST vs2
FBgn0004103	Pp1-87B	FBgn0026402	NiPp1	MIST vs2
FBgn0004103	Pp1-87B	FBgn0031549	Spindly	MIST vs2
FBgn0004103	Pp1-87B	FBgn0052685	ZAP3	MIST vs2
FBgn0004103	Pp1-87B	FBgn0267967	corolla	MIST vs2
FBgn0004106	Cdk1	FBgn0004597	CycC	MIST vs2
FBgn0004106	Cdk1	FBgn0010315	CycD	MIST vs2
FBgn0004106	Cdk1	FBgn0025674	CycK	MIST vs2
FBgn0004107	Cdk2	FBgn0010315	CycD	MIST vs2
FBgn0004107	Cdk2	FBgn0010316	dap	MIST vs2
FBgn0004107	Cdk2	FBgn0010317	CycJ	MIST vs2
FBgn0004107	Cdk2	FBgn0025674	CycK	MIST vs2
FBgn0004107	Cdk2	FBgn0032717	CG10600	MIST vs2
FBgn0004597	CycC	FBgn0013762	Cdk5	MIST vs2
FBgn0004647	N	FBgn0013733	shot	MIST vs2
FBgn0010040	GstD4	FBgn0010042	GstD6	MIST vs2
FBgn0010235	Klc	FBgn0033752	CG8569	MIST vs2
FBgn0010317	CycJ	FBgn0037613	Cks85A	MIST vs2
FBgn0011648	Mad	FBgn0035334	CG8993	MIST vs2
FBgn0011715	Snr1	FBgn0014163	fax	MIST vs2
FBgn0011715	Snr1	FBgn0017545	RpS3A	MIST vs2
FBgn0013269	Fkbp39	FBgn0013269	Fkbp39	MIST vs2
FBgn0013981	His4r	FBgn0263979	Caf1-55	MIST vs2
FBgn0014388	sty	FBgn0036717	CG13731	MIST vs2
FBgn0014857	His3.3A	FBgn0029094	asf1	MIST vs2
FBgn0014861	Mcm2	FBgn0017577	Mcm5	MIST vs2
FBgn0014861	Mcm2	FBgn0025815	Mcm6	MIST vs2
FBgn0015286	Rala	FBgn0026056	Rlip	MIST vs2
FBgn0015797	Rab6	FBgn0029912	CG4557	MIST vs2
FBgn0015929	dpa	FBgn0025815	Mcm6	MIST vs2
FBgn0015946	grim	FBgn0036786	skl	MIST vs2
FBgn0017577	Mcm5	FBgn0284442	Mcm3	MIST vs2
FBgn0019972	Drice	FBgn0019972	Drice	MIST vs2
FBgn0020257	Ppa	FBgn0025637	SkpA	MIST vs2
FBgn0020299	stumps	FBgn0261239	Hr39	MIST vs2
FBgn0020388	Gcn5	FBgn0263738	Ada2a	MIST vs2
FBgn0024189	sns	FBgn0034013	unc-5	MIST vs2
FBgn0284442	Mcm3	FBgn0263979	Caf1-55	MIST vs2
FBgn0024371	E2f2	FBgn0030400	Pits	MIST vs2
FBgn0024975	CG2712	FBgn0039395	CG14546	MIST vs2
FBgn0025637	SkpA	FBgn0032377	CG14937	MIST vs2
FBgn0025637	SkpA	FBgn0032878	CG9316	MIST vs2
FBgn0025637	SkpA	FBgn0035959	CG4911	MIST vs2
FBgn0025637	SkpA	FBgn0038566	bard	MIST vs2
FBgn0025637	SkpA	FBgn0039667	FipoQ	MIST vs2
FBgn0025674	CycK	FBgn0035397	PAN3	MIST vs2
FBgn0026175	SkpC	FBgn0032377	CG14937	MIST vs2
FBgn0026175	SkpC	FBgn0032878	CG9316	MIST vs2
FBgn0026175	SkpC	FBgn0038385	Fbxl7	MIST vs2
FBgn0026176	SkpB	FBgn0035461	ntc	MIST vs2
FBgn0026400	Noa36	FBgn0039395	CG14546	MIST vs2
FBgn0027356	Amph	FBgn0262508	CG43078	MIST vs2
FBgn0027363	Stam	FBgn0031450	Hrs	MIST vs2
FBgn0027492	wdb	FBgn0039858	CycG	MIST vs2
FBgn0286781	cass	FBgn0263198	Acn	MIST vs2
FBgn0028402	Polr3E	FBgn0036775	Polr3D	MIST vs2
FBgn0028837	CSN6	FBgn0028837	CSN6	MIST vs2
FBgn0030620	CG5662	FBgn0037710	CG9393	MIST vs2
FBgn0031106	Syx16	FBgn0261049	Vps45	MIST vs2
FBgn0031129	CG1324	FBgn0042102	CG18745	MIST vs2
FBgn0031298	Atg4a	FBgn0038539	Atg8b	MIST vs2
FBgn0031745	rau	FBgn0037717	CG8301	MIST vs2
FBgn0031745	rau	FBgn0259483	Mob4	MIST vs2
FBgn0031745	rau	FBgn0263832	Rcd5	MIST vs2
FBgn0033520	Prx2540-1	FBgn0038213	CG9624	MIST vs2
FBgn0034051	Mlf	FBgn0263106	DnaJ-1	MIST vs2
FBgn0035357	MEP-1	FBgn0039044	p53	MIST vs2
FBgn0036248	ssp	FBgn0039395	CG14546	MIST vs2
FBgn0037736	side-VII	FBgn0039089	beat-IV	MIST vs2
FBgn0037944	CG6923	FBgn0039044	p53	MIST vs2
FBgn0038865	cDIP	FBgn0040823	dpr6	MIST vs2
FBgn0039395	CG14546	FBgn0042205	CG18764	MIST vs2
FBgn0039395	CG14546	FBgn0259896	NimC1	MIST vs2
FBgn0039404	CG14543	FBgn0261597	RpS26	MIST vs2
FBgn0040823	dpr6	FBgn0052791	DIP-alpha	MIST vs2
FBgn0053803	His3:CG33803	FBgn0263979	Caf1-55	MIST vs2
FBgn0261049	Vps45	FBgn0261064	Rbsn-5	MIST vs2
FBgn0261722	fwe	FBgn0261722	fwe	MIST vs2
