## Supplemental Tables 1 - 10 for "Next-generation large-scale binary protein interaction network for *Drosophila*": SUPPL TABLE 7.xlsx

### Sheet: Lit_tested_in_MAPPIT
fbgn_a	orf_ida	fbgn_b	orf_idb	source	current_fbgn_a	current_gene_a	current_gene_b	current_fbgn_b
FBgn0033902	1822	FBgn0262737	479	lit_bm_16	FBgn0033902	eIF3m	FBgn0262737	mub
FBgn0000711	10763	FBgn0005536	2552	lit_bm_16	FBgn0000711	flw	FBgn0005536	Mbs
FBgn0021800	3979	FBgn0259168	7801	lit_bm_16	FBgn0021800	Reph	FBgn0259168	mnb
FBgn0027054	2432	FBgn0028836	9623	lit_bm_16	FBgn0027054	CSN4	FBgn0028836	CSN7
FBgn0003887	5903	FBgn0013765	10881	lit_bm_16	FBgn0284243	betaTub56D	FBgn0013765	cnn
FBgn0015602	3065	FBgn0033998	3348	lit_bm_16	FBgn0015602	BEAF-32	FBgn0033998	row
FBgn0036505	2788	FBgn0263106	3236	lit_bm_16	FBgn0036505	CG7945	FBgn0263106	DnaJ-1
FBgn0033528	5876	FBgn0038327	10915	lit_bm_16	FBgn0033528	trsn	FBgn0038327	Trax
FBgn0026207	3739	FBgn0034118	3484	lit_bm_16	FBgn0026207	mbo	FBgn0034118	Nup62
FBgn0031872	4165	FBgn0031872	4165	lit_bm_16	FBgn0031872	ihog	FBgn0031872	ihog
FBgn0001276	10635	FBgn0034503	386	lit_bm_16	FBgn0001276	ix	FBgn0034503	MED8
FBgn0261268	6102	FBgn0264493	5144	lit_bm_16	FBgn0261268	Cul3	FBgn0264493	rdx
FBgn0020238	10869	FBgn0260934	314	lit_bm_16	FBgn0020238	14-3-3epsilon	FBgn0260934	par-1
FBgn0032725	8004	FBgn0033716	4815	lit_bm_16	FBgn0032725	Nedd8	FBgn0033716	Den1
FBgn0020497	4217	FBgn0026207	3739	lit_bm_16	FBgn0020497	emb	FBgn0026207	mbo
FBgn0261268	1256	FBgn0264493	5144	lit_bm_16	FBgn0261268	Cul3	FBgn0264493	rdx
FBgn0010217	4451	FBgn0022344	1338	lit_bm_16	FBgn0010217	ATPsynbeta	FBgn0022344	CG10340
FBgn0002781	9922	FBgn0003567	1776	lit_bm_16	FBgn0002781	mod(mdg4)	FBgn0003567	su(Hw)
FBgn0000996	5894	FBgn0033081	5041	lit_bm_16	FBgn0000996	dup	FBgn0033081	geminin
FBgn0027338	1529	FBgn0030300	5031	lit_bm_16	FBgn0027338	Kap-alpha3	FBgn0030300	Sk1
FBgn0034051	3061	FBgn0263106	3236	lit_bm_16	FBgn0034051	Mlf	FBgn0263106	DnaJ-1
FBgn0001122	1419	FBgn0014010	1175	lit_bm_16	FBgn0001122	Galphao	FBgn0014010	Rab5
FBgn0003612	3664	FBgn0263993	4241	lit_bm_16	FBgn0003612	Su(var)2-10	FBgn0263993	CG43736
FBgn0004907	1130	FBgn0260934	314	lit_bm_16	FBgn0004907	14-3-3zeta	FBgn0260934	par-1
FBgn0000166	3784	FBgn0024491	7973	lit_bm_16	FBgn0000166	bcd	FBgn0024491	Bin1
FBgn0025457	1047	FBgn0031696	4196	lit_bm_16	FBgn0025457	Bub3	FBgn0031696	Bub1
FBgn0003285	11153	FBgn0003285	11153	lit_bm_16	FBgn0003285	rst	FBgn0003285	rst
FBgn0034259	2039	FBgn0037177	10851	lit_bm_16	FBgn0034259	P32	FBgn0037177	CG14454
FBgn0028325	722	FBgn0039635	1084	lit_bm_16	FBgn0028325	Pdha	FBgn0039635	Pdhb
FBgn0030944	2021	FBgn0037094	4242	lit_bm_16	FBgn0030944	Hou	FBgn0037094	CG7611
FBgn0040038	9219	FBgn0261268	1256	lit_bm_16	FBgn0040038	klhl10	FBgn0261268	Cul3
FBgn0000711	10763	FBgn0035917	2594	lit_bm_16	FBgn0000711	flw	FBgn0035917	Zasp66
FBgn0037231	3517	FBgn0086656	1058	lit_bm_16	FBgn0037231	Vps24	FBgn0086656	shrb
FBgn0004177	3646	FBgn0027378	3625	lit_bm_16	FBgn0004177	mts	FBgn0027378	MRG15
FBgn0004397	4223	FBgn0033504	4151	lit_bm_16	FBgn0004397	Vinc	FBgn0033504	CAP
FBgn0263352	10748	FBgn0264270	10410	lit_bm_16	FBgn0263352	Unr	FBgn0264270	Sxl
FBgn0026085	6030	FBgn0039638	1702	lit_bm_16	FBgn0026085	dgt4	FBgn0039638	dgt6
FBgn0033853	3931	FBgn0053156	6041	lit_bm_16	FBgn0033853	CG6145	FBgn0053156	CG33156
FBgn0015221	5636	FBgn0015222	6130	lit_bm_16	FBgn0015221	Fer2LCH	FBgn0015222	Fer1HCH
FBgn0002872	7565	FBgn0002872	7565	lit_bm_16	FBgn0002872	mu2	FBgn0002872	mu2
FBgn0031882	4507	FBgn0086657	1208	lit_bm_16	FBgn0031882	Rab30	FBgn0086657	IKKepsilon
FBgn0026380	2763	FBgn0250746	1838	lit_bm_16	FBgn0026380	Prosbeta3	FBgn0250746	Prosbeta7
FBgn0000283	2938	FBgn0002781	7619	lit_bm_16	FBgn0000283	Cp190	FBgn0002781	mod(mdg4)
FBgn0032169	3774	FBgn0036915	4825	lit_bm_16	FBgn0032169	CG4709	FBgn0036915	Prp3
FBgn0027356	217	FBgn0262508	9567	lit_bm_16	FBgn0027356	Amph	FBgn0262508	CG43078
FBgn0013765	10881	FBgn0035295	10537	lit_bm_16	FBgn0013765	cnn	FBgn0035295	Cnb
FBgn0004666	4906	FBgn0264075	3401	lit_bm_16	FBgn0004666	sim	FBgn0264075	tgo
FBgn0028473	2809	FBgn0036915	4825	lit_bm_16	FBgn0028473	Non1	FBgn0036915	Prp3
FBgn0014870	7758	FBgn0016978	3457	lit_bm_16	FBgn0014870	Psi	FBgn0016978	snRNP-U1-70K
FBgn0013269	3708	FBgn0013269	3708	lit_bm_16	FBgn0013269	Fkbp39	FBgn0013269	Fkbp39
FBgn0029943	1077	FBgn0039705	3173	lit_bm_16	FBgn0029943	Atg5	FBgn0039705	Atg16
FBgn0032244	6199	FBgn0260985	2080	lit_bm_16	FBgn0032244	RfC3	FBgn0260985	RfC4
FBgn0000229	1642	FBgn0027598	1194	lit_bm_16	FBgn0000229	bsk	FBgn0027598	cindr
FBgn0010105	403	FBgn0259174	1260	lit_bm_16	FBgn0010105	comm	FBgn0259174	Nedd4
FBgn0000711	10763	FBgn0036801	1269	lit_bm_16	FBgn0000711	flw	FBgn0036801	MYPT-75D
FBgn0025574	3841	FBgn0261461	3369	lit_bm_16	FBgn0025574	Pli	FBgn0261461	RhoGAP18B
FBgn0000711	10763	FBgn0003721	4169	lit_bm_16	FBgn0000711	flw	FBgn0003721	Tm1
FBgn0033902	1822	FBgn0037270	5909	lit_bm_16	FBgn0033902	eIF3m	FBgn0037270	eIF3f1
FBgn0028325	10101	FBgn0039635	8136	lit_bm_16	FBgn0028325	Pdha	FBgn0039635	Pdhb
FBgn0036194	1521	FBgn0038272	1507	lit_bm_16	FBgn0036194	Dph1	FBgn0038272	Dph2
FBgn0263979	914	FBgn0263979	914	lit_bm_16	FBgn0263979	Caf1-55	FBgn0263979	Caf1-55
FBgn0003256	9071	FBgn0262582	8631	lit_bm_16	FBgn0003256	rl	FBgn0262582	cic
FBgn0033529	2014	FBgn0040294	4126	lit_bm_16	FBgn0033529	CG17765	FBgn0040294	POSH
FBgn0024980	10374	FBgn0034913	2803	lit_bm_16	FBgn0024980	Syx4	FBgn0034913	Snap29
FBgn0002973	9531	FBgn0021776	223	lit_bm_16	FBgn0002973	numb	FBgn0021776	mira
FBgn0035295	10537	FBgn0039731	10169	lit_bm_16	FBgn0035295	Cnb	FBgn0039731	Sas-6
FBgn0011291	857	FBgn0022382	3921	lit_bm_16	FBgn0011291	Taf11	FBgn0022382	Pka-R2
FBgn0033529	2014	FBgn0261278	1215	lit_bm_16	FBgn0033529	CG17765	FBgn0261278	grp
FBgn0004397	4223	FBgn0033504	6233	lit_bm_16	FBgn0004397	Vinc	FBgn0033504	CAP
FBgn0000043	6062	FBgn0261458	2966	lit_bm_16	FBgn0000043	Act42A	FBgn0261458	capt
FBgn0028692	8968	FBgn0033886	9203	lit_bm_16	FBgn0028692	Rpn2	FBgn0033886	Rpn13
FBgn0261268	6102	FBgn0264493	10819	lit_bm_16	FBgn0261268	Cul3	FBgn0264493	rdx
FBgn0001085	3722	FBgn0067864	3022	lit_bm_16	FBgn0001085	fz	FBgn0067864	Patj
FBgn0020369	1066	FBgn0028685	9810	lit_bm_16	FBgn0020369	Rpt6	FBgn0028685	Rpt4
FBgn0000283	2938	FBgn0002781	9922	lit_bm_16	FBgn0000283	Cp190	FBgn0002781	mod(mdg4)
FBgn0001108	8416	FBgn0003654	731	lit_bm_16	FBgn0001108	DCTN1-p150	FBgn0003654	sw
FBgn0035872	1230	FBgn0035987	1191	lit_bm_16	FBgn0035872	Cpsf6	FBgn0035987	Cpsf5
FBgn0028325	10101	FBgn0039635	1084	lit_bm_16	FBgn0028325	Pdha	FBgn0039635	Pdhb
FBgn0004889	9370	FBgn0030864	4652	lit_bm_16	FBgn0004889	tws	FBgn0030864	CG8173
FBgn0000629	304	FBgn0003044	4159	lit_bm_16	FBgn0000629	E(z)	FBgn0003044	Pcl
FBgn0032492	5726	FBgn0086134	1002	lit_bm_16	FBgn0032492	Prosalpha6T	FBgn0086134	Prosalpha2
FBgn0034970	1083	FBgn0261456	1468	lit_bm_16	FBgn0034970	yki	FBgn0261456	hpo
FBgn0001149	5327	FBgn0032651	1970	lit_bm_16	FBgn0001149	GstD1	FBgn0032651	Oli
FBgn0005585	6222	FBgn0032859	3694	lit_bm_16	FBgn0005585	Calr	FBgn0032859	Arpc2
FBgn0002962	762	FBgn0010300	1777	lit_bm_16	FBgn0002962	nos	FBgn0010300	brat
FBgn0031878	746	FBgn0032636	8801	lit_bm_16	FBgn0031878	sip2	FBgn0032636	CG5043
FBgn0025674	271	FBgn0037093	690	lit_bm_16	FBgn0025674	CycK	FBgn0037093	Cdk12
FBgn0003231	1405	FBgn0011760	8699	lit_bm_16	FBgn0003231	ref(2)P	FBgn0011760	ctp
FBgn0014009	1020	FBgn0031194	3341	lit_bm_16	FBgn0014009	Rab2	FBgn0031194	CG17598
FBgn0025394	896	FBgn0025394	896	lit_bm_16	FBgn0025394	inc	FBgn0025394	inc
FBgn0023174	4121	FBgn0032596	5399	lit_bm_16	FBgn0023174	Prosbeta2	FBgn0032596	Prosbeta4
FBgn0001233	5643	FBgn0266518	10929	lit_bm_16	FBgn0001233	Hsp83	FBgn0266518	Dpit47
FBgn0004907	256	FBgn0020238	10869	lit_bm_16	FBgn0004907	14-3-3zeta	FBgn0020238	14-3-3epsilon
FBgn0001624	11196	FBgn0026239	8911	lit_bm_16	FBgn0001624	dlg1	FBgn0026239	gukh
FBgn0033264	1159	FBgn0267727	6039	lit_bm_16	FBgn0033264	Nup50	FBgn0287720	Pen
FBgn0033352	7796	FBgn0035397	224	lit_bm_16	FBgn0033352	PAN2	FBgn0035397	PAN3
FBgn0002872	4289	FBgn0002872	7565	lit_bm_16	FBgn0002872	mu2	FBgn0002872	mu2
FBgn0036192	10993	FBgn0036819	4430	lit_bm_16	FBgn0036192	Pldn	FBgn0036819	Dysb
FBgn0017578	7990	FBgn0262656	4072	lit_bm_16	FBgn0017578	Max	FBgn0262656	Myc
FBgn0034654	2672	FBgn0036258	4599	lit_bm_16	FBgn0034654	eIF3k	FBgn0036258	eIF3l
FBgn0020238	10869	FBgn0034970	1083	lit_bm_16	FBgn0020238	14-3-3epsilon	FBgn0034970	yki
FBgn0025457	1047	FBgn0032600	2585	lit_bm_16	FBgn0025457	Bub3	FBgn0032600	BuGZ
FBgn0003042	5047	FBgn0005624	241	lit_bm_16	FBgn0003042	Pc	FBgn0005624	Psc
FBgn0037467	3805	FBgn0038868	1980	lit_bm_16	FBgn0037467	Ufl1	FBgn0038868	CG5862
FBgn0044871	1334	FBgn0260857	5314	lit_bm_16	FBgn0044871	Gos28	FBgn0260857	Bet1
FBgn0013746	281	FBgn0028689	10967	lit_bm_16	FBgn0013746	alien	FBgn0028689	Rpn6
FBgn0031020	1263	FBgn0038196	4925	lit_bm_16	FBgn0031020	Naa15-16	FBgn0038196	CG9922
FBgn0032202	11057	FBgn0039209	4160	lit_bm_16	FBgn0032202	REPTOR-BP	FBgn0039209	REPTOR
FBgn0032251	7447	FBgn0037481	4649	lit_bm_16	FBgn0032251	Nse4	FBgn0037481	MAGE
FBgn0033000	5886	FBgn0086908	7559	lit_bm_16	FBgn0033000	CG14464	FBgn0086908	egg
FBgn0031037	2069	FBgn0086708	3255	lit_bm_16	FBgn0031037	CG14207	FBgn0086708	stv
FBgn0040823	1526	FBgn0052791	4527	lit_bm_16	FBgn0040823	dpr6	FBgn0052791	DIP-alpha
FBgn0024285	3942	FBgn0031883	10449	lit_bm_16	FBgn0024285	Srp54	FBgn0031883	Caper
FBgn0000259	4705	FBgn0264492	3905	lit_bm_16	FBgn0000259	CkIIbeta	FBgn0264492	CkIIalpha
FBgn0017578	7990	FBgn0023215	3334	lit_bm_16	FBgn0017578	Max	FBgn0023215	Mnt
FBgn0003683	4563	FBgn0004177	3646	lit_bm_16	FBgn0003683	term	FBgn0004177	mts
FBgn0013987	10089	FBgn0024846	2336	lit_bm_16	FBgn0013987	MAPk-Ak2	FBgn0024846	p38b
FBgn0035725	4578	FBgn0051658	9121	lit_bm_16	FBgn0035725	Mis12	FBgn0051658	Nnf1b
FBgn0003345	1439	FBgn0036373	1408	lit_bm_16	FBgn0003345	sd	FBgn0036373	Tgi
FBgn0035295	10537	FBgn0086519	4435	lit_bm_16	FBgn0035295	Cnb	FBgn0086519	Cpr47Eg
FBgn0003654	10149	FBgn0011760	8699	lit_bm_16	FBgn0003654	sw	FBgn0011760	ctp
FBgn0005616	4013	FBgn0020412	9305	lit_bm_16	FBgn0005616	msl-2	FBgn0020412	JIL-1
FBgn0000711	10763	FBgn0035917	10821	lit_bm_16	FBgn0000711	flw	FBgn0035917	Zasp66
FBgn0004638	1386	FBgn0029970	1428	lit_bm_16	FBgn0004638	drk	FBgn0029970	Nek2
FBgn0261456	1468	FBgn0261456	1468	lit_bm_16	FBgn0261456	hpo	FBgn0261456	hpo
FBgn0003612	6257	FBgn0263993	4241	lit_bm_16	FBgn0003612	Su(var)2-10	FBgn0263993	CG43736
FBgn0032859	3694	FBgn0038369	10633	lit_bm_16	FBgn0032859	Arpc2	FBgn0038369	Arpc3A
FBgn0031455	2166	FBgn0036819	4430	lit_bm_16	FBgn0031455	Snapin	FBgn0036819	Dysb
FBgn0015602	11059	FBgn0033998	3348	lit_bm_16	FBgn0015602	BEAF-32	FBgn0033998	row
FBgn0000064	1127	FBgn0000064	10036	lit_bm_16	FBgn0000064	Ald1	FBgn0000064	Ald1
FBgn0020238	10869	FBgn0260934	8884	lit_bm_16	FBgn0020238	14-3-3epsilon	FBgn0260934	par-1
FBgn0261552	6380	FBgn0267791	7824	lit_bm_16	FBgn0261552	ps	FBgn0267791	HnRNP-K
FBgn0004907	1130	FBgn0020238	10869	lit_bm_16	FBgn0004907	14-3-3zeta	FBgn0020238	14-3-3epsilon
FBgn0010300	1777	FBgn0021776	223	lit_bm_16	FBgn0010300	brat	FBgn0021776	mira
FBgn0037231	3517	FBgn0039402	6292	lit_bm_16	FBgn0037231	Vps24	FBgn0039402	Vps2
FBgn0000579	1185	FBgn0004432	8346	lit_bm_16	FBgn0000579	Eno	FBgn0004432	Cyp1
FBgn0036301	3140	FBgn0066084	8922	lit_bm_16	FBgn0036301	CG4069	FBgn0066084	RpL41
FBgn0011760	8699	FBgn0263240	1487	lit_bm_16	FBgn0011760	ctp	FBgn0263240	Coop
FBgn0001133	2387	FBgn0034422	1753	lit_bm_16	FBgn0001133	grau	FBgn0034422	CG7137
FBgn0011760	8699	FBgn0027513	3019	lit_bm_16	FBgn0011760	ctp	FBgn0027513	ana2
FBgn0261552	6380	FBgn0267791	10815	lit_bm_16	FBgn0261552	ps	FBgn0267791	HnRNP-K
FBgn0086362	2789	FBgn0263929	7808	lit_bm_16	FBgn0086362	spn-F	FBgn0263929	jvl
FBgn0035976	5956	FBgn0035976	8161	lit_bm_16	FBgn0035976	PGRP-LC	FBgn0035976	PGRP-LC
FBgn0011570	3230	FBgn0034577	2440	lit_bm_16	FBgn0011570	cpb	FBgn0034577	cpa
FBgn0261552	9116	FBgn0267791	10815	lit_bm_16	FBgn0261552	ps	FBgn0267791	HnRNP-K
FBgn0243512	3476	FBgn0264493	6518	lit_bm_16	FBgn0243512	puc	FBgn0264493	rdx
FBgn0010741	11020	FBgn0038976	2867	lit_bm_16	FBgn0010741	Pfdn2	FBgn0038976	Pfdn5
FBgn0003345	1439	FBgn0034970	1083	lit_bm_16	FBgn0003345	sd	FBgn0034970	yki
FBgn0000283	2938	FBgn0003567	1776	lit_bm_16	FBgn0000283	Cp190	FBgn0003567	su(Hw)
FBgn0010238	3742	FBgn0010238	3742	lit_bm_16	FBgn0010238	Lac	FBgn0010238	Lac
FBgn0028577	1640	FBgn0034963	8137	lit_bm_16	FBgn0028577	hfp	FBgn0034963	Not11
FBgn0038046	3577	FBgn0263603	3483	lit_bm_16	FBgn0038046	CG5641	FBgn0263603	Zn72D
FBgn0000711	10763	FBgn0033224	307	lit_bm_16	FBgn0000711	flw	FBgn0033224	Nop17l
FBgn0004066	4674	FBgn0026380	2763	lit_bm_16	FBgn0004066	Prosalpha4	FBgn0026380	Prosbeta3
FBgn0036643	6187	FBgn0260862	3665	lit_bm_16	FBgn0036643	Syx8	FBgn0260862	Vti1a
FBgn0037324	841	FBgn0037324	841	lit_bm_16	FBgn0037324	Orco	FBgn0037324	Orco
FBgn0000064	1127	FBgn0000064	1127	lit_bm_16	FBgn0000064	Ald1	FBgn0000064	Ald1
FBgn0026380	2763	FBgn0086134	1002	lit_bm_16	FBgn0026380	Prosbeta3	FBgn0086134	Prosalpha2
FBgn0015019	1412	FBgn0027054	2432	lit_bm_16	FBgn0015019	CCT3	FBgn0027054	CSN4
FBgn0010602	1628	FBgn0039044	3278	lit_bm_16	FBgn0010602	lwr	FBgn0039044	p53
FBgn0000711	10763	FBgn0035917	9593	lit_bm_16	FBgn0000711	flw	FBgn0035917	Zasp66
FBgn0015282	1086	FBgn0086134	1002	lit_bm_16	FBgn0015282	Rpt2	FBgn0086134	Prosalpha2
FBgn0015282	1086	FBgn0028695	1236	lit_bm_16	FBgn0015282	Rpt2	FBgn0028695	Rpn1
FBgn0031613	8506	FBgn0034217	2694	lit_bm_16	FBgn0031613	HP6	FBgn0034217	Lhr
FBgn0013983	2613	FBgn0019936	7940	lit_bm_16	FBgn0013983	imd	FBgn0019936	RpS20
FBgn0261268	1256	FBgn0264493	6518	lit_bm_16	FBgn0261268	Cul3	FBgn0264493	rdx
FBgn0028325	722	FBgn0039635	8136	lit_bm_16	FBgn0028325	Pdha	FBgn0039635	Pdhb
FBgn0015282	1086	FBgn0028687	1097	lit_bm_16	FBgn0015282	Rpt2	FBgn0028687	Rpt1
FBgn0002183	1258	FBgn0010278	7165	lit_bm_16	FBgn0002183	dre4	FBgn0010278	Ssrp
FBgn0030871	2058	FBgn0032244	6199	lit_bm_16	FBgn0030871	CG8142	FBgn0032244	RfC3
FBgn0028685	9810	FBgn0086134	1002	lit_bm_16	FBgn0028685	Rpt4	FBgn0086134	Prosalpha2
FBgn0003345	1439	FBgn0034970	2269	lit_bm_16	FBgn0003345	sd	FBgn0034970	yki
FBgn0034372	3914	FBgn0261014	1235	lit_bm_16	FBgn0034372	Gint3	FBgn0286784	TER94
FBgn0030695	3530	FBgn0030695	3530	lit_bm_16	FBgn0030695	PGRP-LE	FBgn0030695	PGRP-LE
FBgn0015321	3660	FBgn0266918	3134	lit_bm_16	FBgn0015321	Ubc4	FBgn0266918	CG32486
FBgn0014002	2900	FBgn0034753	8891	lit_bm_16	FBgn0286818	Pdi	FBgn0034753	CG2852
FBgn0035976	5956	FBgn0035976	5956	lit_bm_16	FBgn0035976	PGRP-LC	FBgn0035976	PGRP-LC
FBgn0024732	6519	FBgn0028408	4066	lit_bm_16	FBgn0024732	Drep1	FBgn0028408	Drep2
FBgn0000629	304	FBgn0002521	4559	lit_bm_16	FBgn0000629	E(z)	FBgn0002521	pho
FBgn0000064	3809	FBgn0000064	10036	lit_bm_16	FBgn0000064	Ald1	FBgn0000064	Ald1
FBgn0004907	1130	FBgn0260934	8884	lit_bm_16	FBgn0004907	14-3-3zeta	FBgn0260934	par-1
FBgn0020369	1066	FBgn0086134	1002	lit_bm_16	FBgn0020369	Rpt6	FBgn0086134	Prosalpha2
FBgn0011274	7971	FBgn0014018	2370	lit_bm_16	FBgn0011274	Dif	FBgn0014018	Rel
FBgn0011327	2967	FBgn0033886	1654	lit_bm_16	FBgn0011327	Uch-L5	FBgn0033886	Rpn13
FBgn0261268	6102	FBgn0264493	9072	lit_bm_16	FBgn0261268	Cul3	FBgn0264493	rdx
FBgn0022029	1765	FBgn0035639	2278	lit_bm_16	FBgn0022029	l(2)k01209	FBgn0035639	kri
FBgn0002781	289	FBgn0003567	1776	lit_bm_16	FBgn0002781	mod(mdg4)	FBgn0003567	su(Hw)
FBgn0010265	2322	FBgn0035295	10537	lit_bm_16	FBgn0010265	RpS13	FBgn0035295	Cnb
FBgn0004838	10459	FBgn0263396	8645	lit_bm_16	FBgn0004838	Hrb27C	FBgn0263396	sqd
FBgn0020238	258	FBgn0260934	8884	lit_bm_16	FBgn0020238	14-3-3epsilon	FBgn0260934	par-1
FBgn0037736	4002	FBgn0039089	3284	lit_bm_16	FBgn0037736	side-VII	FBgn0039089	beat-IV
FBgn0030806	8934	FBgn0039013	3113	lit_bm_16	FBgn0030806	CG13001	FBgn0039013	CG4813
FBgn0011244	10477	FBgn0036272	6132	lit_bm_16	FBgn0011244	Hsp60B	FBgn0036272	Sms
FBgn0035976	8161	FBgn0035976	8161	lit_bm_16	FBgn0035976	PGRP-LC	FBgn0035976	PGRP-LC
FBgn0015282	1086	FBgn0020369	1066	lit_bm_16	FBgn0015282	Rpt2	FBgn0020369	Rpt6
FBgn0032487	9027	FBgn0034065	8099	lit_bm_16	FBgn0032487	Ski6	FBgn0034065	Rrp42
FBgn0034791	2135	FBgn0038461	610	lit_bm_16	FBgn0034791	EMC8-9	FBgn0038461	EMC2B
FBgn0027259	4364	FBgn0034523	4813	lit_bm_16	FBgn0027259	Kmn1	FBgn0034523	Nnf1a
FBgn0015803	10145	FBgn0033539	3943	lit_bm_16	FBgn0015803	RtGEF	FBgn0033539	Git
FBgn0010313	7786	FBgn0010313	7786	lit_bm_16	FBgn0010313	corto	FBgn0010313	corto
FBgn0033528	5876	FBgn0038327	2371	lit_bm_16	FBgn0033528	trsn	FBgn0038327	Trax
FBgn0000183	1697	FBgn0000183	1697	lit_bm_16	FBgn0000183	BicD	FBgn0000183	BicD
FBgn0013531	5022	FBgn0026873	5293	lit_bm_16	FBgn0013531	MED20	FBgn0026873	MED18
FBgn0002973	9531	FBgn0016693	1153	lit_bm_16	FBgn0002973	numb	FBgn0016693	Past1
FBgn0036641	2305	FBgn0036850	2108	lit_bm_16	FBgn0036641	Smn	FBgn0036850	Gem2
FBgn0263979	1147	FBgn0263979	1147	lit_bm_16	FBgn0263979	Caf1-55	FBgn0263979	Caf1-55
FBgn0033352	7796	FBgn0035397	1538	lit_bm_16	FBgn0033352	PAN2	FBgn0035397	PAN3
FBgn0003009	10047	FBgn0003330	2321	lit_bm_16	FBgn0003009	ord	FBgn0003330	Sce
FBgn0031224	10597	FBgn0035021	3447	lit_bm_16	FBgn0031224	CG11454	FBgn0035021	CG4622
FBgn0000405	2306	FBgn0035397	1538	lit_bs_16	FBgn0000405	CycB	FBgn0035397	PAN3
FBgn0030881	8557	FBgn0032769	2180	lit_bs_16	FBgn0030881	CG12985	FBgn0032769	CG10750
FBgn0034009	8647	FBgn0250848	4565	lit_bs_16	FBgn0034009	CG8155	FBgn0250848	26-29-p
FBgn0036184	3856	FBgn0262743	6598	lit_bs_16	FBgn0036184	PCID2	FBgn0262743	Fs(2)Ket
FBgn0031531	7361	FBgn0041150	2976	lit_bs_16	FBgn0031531	CG8840	FBgn0041150	hoe1
FBgn0020907	5346	FBgn0037207	7860	lit_bs_16	FBgn0020907	Scp2	FBgn0037207	Mes2
FBgn0033926	3440	FBgn0034086	2073	lit_bs_16	FBgn0033926	Arc1	FBgn0034086	CG8441
FBgn0010434	10768	FBgn0046113	7254	lit_bs_16	FBgn0010434	cora	FBgn0046113	GluRIIC
FBgn0001170	11273	FBgn0037680	3038	lit_bs_16	FBgn0001170	H2.0	FBgn0037680	pasi2
FBgn0260441	2315	FBgn0261674	3085	lit_bs_16	FBgn0286213	RpS12	FBgn0261674	CG42709
FBgn0013275	8819	FBgn0037675	8213	lit_bs_16	FBgn0013275	Hsp70Aa	FBgn0037675	HP1e
FBgn0011741	3116	FBgn0037810	7845	lit_bs_16	FBgn0011741	Arp6	FBgn0037810	sle
FBgn0029603	10927	FBgn0260934	8884	lit_bs_16	FBgn0029603	CG14053	FBgn0260934	par-1
FBgn0033342	2330	FBgn0038714	7442	lit_bs_16	FBgn0284436	CCT8	FBgn0038714	Cpr92A
FBgn0003510	4791	FBgn0013275	8819	lit_bs_16	FBgn0003510	Sry-alpha	FBgn0013275	Hsp70Aa
FBgn0030347	4377	FBgn0261714	9375	lit_bs_16	FBgn0030347	CG15739	FBgn0261714	Cpn
FBgn0031456	8607	FBgn0040905	6867	lit_bs_16	FBgn0031456	Tnpo-SR	FBgn0040905	CG15578
FBgn0038037	3588	FBgn0267487	3145	lit_bs_16	FBgn0038037	Cyp9f2	FBgn0267487	Ptp61F
FBgn0040371	6352	FBgn0259163	688	lit_bs_16	FBgn0040371	CG12470	FBgn0259163	CG42268
FBgn0025777	7095	FBgn0027070	3901	lit_bs_16	FBgn0025777	homer	FBgn0027070	Ugt36E1
FBgn0005771	3667	FBgn0033631	7255	lit_bs_16	FBgn0005771	noc	FBgn0033631	Sod3
FBgn0010014	5218	FBgn0010015	4912	lit_bs_16	FBgn0010014	CanB	FBgn0010015	CanA1
FBgn0013718	1505	FBgn0032656	751	lit_bs_16	FBgn0013718	nuf	FBgn0032656	CG5674
FBgn0023516	5813	FBgn0035309	7493	lit_bs_16	FBgn0023516	Pex5	FBgn0035309	CG15879
FBgn0001091	5074	FBgn0032663	939	lit_bs_16	FBgn0001091	Gapdh1	FBgn0032663	CG15153
FBgn0003261	1438	FBgn0031476	2015	lit_bs_16	FBgn0003261	Rm62	FBgn0031476	CG8813
FBgn0034986	4678	FBgn0035529	718	lit_bs_16	FBgn0034986	mRpS17	FBgn0035529	Fdx2
FBgn0030003	8791	FBgn0036592	4657	lit_bs_16	FBgn0030003	CG2116	FBgn0036592	CG13049
FBgn0023143	4187	FBgn0030411	2001	lit_bs_16	FBgn0023143	Uba1	FBgn0030411	CG2540
FBgn0030669	8979	FBgn0052732	4932	lit_bs_16	FBgn0030669	CG9240	FBgn0052732	Setd3
FBgn0033788	8437	FBgn0086687	10447	lit_bs_16	FBgn0033788	CG13323	FBgn0086687	Desat1
FBgn0025777	7095	FBgn0035046	8866	lit_bs_16	FBgn0025777	homer	FBgn0035046	ND-19
FBgn0033631	7255	FBgn0035545	11125	lit_bs_16	FBgn0033631	Sod3	FBgn0035545	CG12607
FBgn0013718	5158	FBgn0037911	1161	lit_bs_16	FBgn0013718	nuf	FBgn0037911	CG10898
FBgn0034438	4676	FBgn0267385	4157	lit_bs_16	FBgn0034438	CG9416	FBgn0267385	PyK
FBgn0011640	3431	FBgn0034326	10218	lit_bs_16	FBgn0011640	lark	FBgn0034326	CG18540
FBgn0027364	7270	FBgn0038941	2714	lit_bs_16	FBgn0027364	Six4	FBgn0038941	CG7080
FBgn0034059	9037	FBgn0037562	5872	lit_bs_16	FBgn0034059	CG8320	FBgn0037562	Nazo
FBgn0000228	698	FBgn0036441	8519	lit_bs_16	FBgn0000228	Bsg25D	FBgn0036441	CG13476
FBgn0029105	10990	FBgn0032485	5802	lit_bs_16	FBgn0029105	alpha-Catr	FBgn0032485	CG9426
FBgn0014466	6978	FBgn0036476	4744	lit_bs_16	FBgn0014466	Cp7Fc	FBgn0036476	sstn
FBgn0011361	1312	FBgn0030802	1987	lit_bs_16	FBgn0011361	ND-ACP	FBgn0030802	DENR
FBgn0016698	1855	FBgn0039300	6170	lit_bs_16	FBgn0016698	Ptpa	FBgn0039300	RpS27
FBgn0027537	3002	FBgn0027560	10433	lit_bs_16	FBgn0027537	Nup93-1	FBgn0027560	Tps1
FBgn0027106	10827	FBgn0036952	10082	lit_bs_16	FBgn0027106	Inx7	FBgn0036952	CG6933
FBgn0028539	10643	FBgn0037270	5909	lit_bs_16	FBgn0028539	Eato	FBgn0037270	eIF3f1
FBgn0031066	9523	FBgn0033428	7177	lit_bs_16	FBgn0031066	COX6B	FBgn0033428	Urod
FBgn0003525	3131	FBgn0261565	3109	lit_bs_16	FBgn0003525	stg	FBgn0261565	Lmpt
FBgn0001981	11293	FBgn0030748	11147	lit_bs_16	FBgn0287768	esg	FBgn0030748	Traf-like
FBgn0003944	7119	FBgn0045842	10134	lit_bs_16	FBgn0003944	Ubx	FBgn0045842	yuri
FBgn0040371	6352	FBgn0051875	9313	lit_bs_16	FBgn0040371	CG12470	FBgn0051875	CG31875
FBgn0011244	10477	FBgn0035162	6076	lit_bs_16	FBgn0011244	Hsp60B	FBgn0035162	Sf3b3
FBgn0030761	1165	FBgn0034158	1839	lit_bs_16	FBgn0030761	CG9784	FBgn0034158	CG5522
FBgn0031746	11046	FBgn0053523	6558	lit_bs_16	FBgn0031746	CG9029	FBgn0053523	CG33523
FBgn0002524	3913	FBgn0038407	2495	lit_bs_16	FBgn0002524	lace	FBgn0038407	CG6126
FBgn0026431	10391	FBgn0034758	9827	lit_bs_16	FBgn0026431	Grip75	FBgn0034758	CG13510
FBgn0004863	11290	FBgn0038951	6019	lit_bs_16	FBgn0004863	C15	FBgn0038951	CG5380
FBgn0004512	6920	FBgn0014931	3380	lit_bs_16	FBgn0004512	Mdr49	FBgn0014931	CG2678
FBgn0027600	2981	FBgn0032833	991	lit_bs_16	FBgn0027600	obst-B	FBgn0032833	COX4
FBgn0051357	5893	FBgn0086447	8283	lit_bs_16	FBgn0051357	Kaz	FBgn0086447	l(2)37Cg
FBgn0035325	4432	FBgn0036188	5868	lit_bs_16	FBgn0035325	CG13806	FBgn0036188	CG7339
FBgn0003129	7575	FBgn0036489	3326	lit_bs_16	FBgn0003129	Poxm	FBgn0036489	CG7011
FBgn0030792	4376	FBgn0051363	6125	lit_bs_16	FBgn0030792	CG4789	FBgn0051363	Jupiter
FBgn0033830	3146	FBgn0035057	627	lit_bs_16	FBgn0033830	CG10814	FBgn0035057	CG3880
FBgn0034225	3929	FBgn0040773	2655	lit_bs_16	FBgn0034225	veil	FBgn0040773	COX7C
FBgn0033906	901	FBgn0261020	1888	lit_bs_16	FBgn0033906	ReepB	FBgn0261020	wol
FBgn0033529	2014	FBgn0267347	10844	lit_bs_16	FBgn0033529	CG17765	FBgn0267347	squ
FBgn0028671	9196	FBgn0035077	2086	lit_bs_16	FBgn0028671	Vha100-1	FBgn0035077	CG9083
FBgn0002622	5908	FBgn0038487	2878	lit_bs_16	FBgn0002622	RpS3	FBgn0038487	TwdlW
FBgn0030041	4591	FBgn0032401	8341	lit_bs_16	FBgn0030041	CG12116	FBgn0032401	Plzf
FBgn0000504	8337	FBgn0051740	5779	lit_bs_16	FBgn0000504	dsx	FBgn0051740	CG31740
FBgn0043070	6719	FBgn0050026	432	lit_bs_16	FBgn0043070	MESK2	FBgn0050026	CG30026
FBgn0013954	768	FBgn0035397	1538	lit_bs_16	FBgn0013954	Fkbp12	FBgn0035397	PAN3
FBgn0002641	2871	FBgn0034988	3392	lit_bs_16	FBgn0002641	mal	FBgn0034988	cN-IIIB
FBgn0026319	1601	FBgn0034502	9386	lit_bs_16	FBgn0026319	Traf4	FBgn0034502	CG13871
FBgn0035917	9593	FBgn0037891	1407	lit_bs_16	FBgn0035917	Zasp66	FBgn0037891	CG5214
FBgn0000251	9650	FBgn0036952	10082	lit_bs_16	FBgn0000251	cad	FBgn0036952	CG6933
FBgn0026238	10842	FBgn0026239	8911	lit_bs_16	FBgn0026238	gus	FBgn0026239	gukh
FBgn0003356	7811	FBgn0262126	4141	lit_bs_16	FBgn0003356	Jon99Cii	FBgn0262126	Sec24CD
FBgn0014141	231	FBgn0035917	474	lit_bs_16	FBgn0014141	cher	FBgn0035917	Zasp66
FBgn0259716	606	FBgn0263106	3236	lit_bs_16	FBgn0259716	Nepl6	FBgn0263106	DnaJ-1
FBgn0015282	1086	FBgn0038166	4493	lit_bs_16	FBgn0015282	Rpt2	FBgn0038166	CG9588
FBgn0038979	11324	FBgn0038979	11324	lit_bs_16	FBgn0038979	tHMG2	FBgn0038979	tHMG2
FBgn0000360	6976	FBgn0051973	378	lit_bs_16	FBgn0000360	Cp38	FBgn0051973	Cda5
FBgn0000097	222	FBgn0037619	10023	lit_bs_16	FBgn0000097	aop	FBgn0037619	CG8159
FBgn0027492	288	FBgn0033819	6896	lit_bs_16	FBgn0027492	wdb	FBgn0033819	CG4714
FBgn0010328	11327	FBgn0266186	5260	lit_bs_16	FBgn0010328	woc	FBgn0266186	Vamp7
FBgn0015321	3660	FBgn0034989	4222	lit_bs_16	FBgn0015321	Ubc4	FBgn0034989	CG3356
FBgn0051363	1944	FBgn0052406	6537	lit_bs_16	FBgn0051363	Jupiter	FBgn0052406	PVRAP
FBgn0024432	2066	FBgn0035247	265	lit_bs_16	FBgn0024432	Dlc90F	FBgn0035247	Mettl2
FBgn0024996	8916	FBgn0029955	3202	lit_bs_16	FBgn0024996	eIF2Bbeta	FBgn0029955	CG15478
FBgn0030352	4832	FBgn0035792	791	lit_bs_16	FBgn0030352	sicily	FBgn0035792	CG7548
FBgn0026238	3912	FBgn0031395	9695	lit_bs_16	FBgn0026238	gus	FBgn0031395	CG10874
FBgn0032839	8298	FBgn0034724	4178	lit_bs_16	FBgn0032839	AANATL3	FBgn0034724	babos
FBgn0039028	7505	FBgn0250746	1838	lit_bs_16	FBgn0039028	CG13840	FBgn0250746	Prosbeta7
FBgn0035811	1082	FBgn0264270	7126	lit_bs_16	FBgn0035811	Mcad	FBgn0264270	Sxl
FBgn0015222	6130	FBgn0035902	2687	lit_bs_16	FBgn0015222	Fer1HCH	FBgn0035902	CG6683
FBgn0020386	4031	FBgn0265276	5107	lit_bs_16	FBgn0020386	Pdk1	FBgn0265276	l(3)neo38
FBgn0051363	7167	FBgn0261446	4522	lit_bs_16	FBgn0051363	Jupiter	FBgn0261446	CG13377
FBgn0000719	4307	FBgn0032244	6199	lit_bs_16	FBgn0000719	fog	FBgn0032244	RfC3
FBgn0033528	5876	FBgn0039270	2081	lit_bs_16	FBgn0033528	trsn	FBgn0039270	PQBP1
FBgn0001208	3347	FBgn0027579	2818	lit_bs_16	FBgn0001208	Hn	FBgn0027579	mino
FBgn0010909	1271	FBgn0265416	10422	lit_bs_16	FBgn0010909	msn	FBgn0265416	Neto
FBgn0266723	1969	FBgn0266724	5009	lit_bs_16	FBgn0266723	Trs31	FBgn0266724	Trs20
FBgn0034802	2194	FBgn0040359	4454	lit_bs_16	FBgn0034802	CNBP	FBgn0040359	CG11380
FBgn0004045	8840	FBgn0039135	2231	lit_bs_16	FBgn0004045	Yp1	FBgn0039135	CG13603
FBgn0004117	326	FBgn0037317	4999	lit_bs_16	FBgn0004117	Tm2	FBgn0037317	CG14667
FBgn0035582	5059	FBgn0036058	8146	lit_bs_16	FBgn0035582	CG13705	FBgn0036058	CG6707
FBgn0032202	5405	FBgn0040899	6871	lit_bs_16	FBgn0032202	REPTOR-BP	FBgn0040899	CG17776
FBgn0001086	10462	FBgn0034345	1011	lit_bs_16	FBgn0001086	fzy	FBgn0034345	CG5174
FBgn0030693	3505	FBgn0038035	10867	lit_bs_16	FBgn0030693	CG8974	FBgn0286075	DNAlig3
FBgn0026238	3912	FBgn0033819	6896	lit_bs_16	FBgn0026238	gus	FBgn0033819	CG4714
FBgn0002031	2164	FBgn0086913	7170	lit_bs_16	FBgn0002031	l(2)37Cc	FBgn0086913	Rab26
FBgn0027084	2302	FBgn0034009	8647	lit_bs_16	FBgn0027084	LysRS	FBgn0034009	CG8155
FBgn0000064	10036	FBgn0039732	9851	lit_bs_16	FBgn0000064	Ald1	FBgn0039732	CG15525
FBgn0010504	3176	FBgn0037616	9208	lit_bs_16	FBgn0010504	kermit	FBgn0037616	CG8136
FBgn0003089	10099	FBgn0038312	10424	lit_bs_16	FBgn0003089	pip	FBgn0038312	Zip88E
FBgn0051457	1514	FBgn0051457	1514	lit_bs_16	FBgn0051457	CG31457	FBgn0051457	CG31457
FBgn0024330	2705	FBgn0027657	6277	lit_bs_16	FBgn0024330	MED6	FBgn0027657	glob1
FBgn0001125	10876	FBgn0036612	5118	lit_bs_16	FBgn0001125	Got2	FBgn0036612	CG4998
FBgn0033888	2174	FBgn0038281	5545	lit_bs_16	FBgn0033888	CG18568	FBgn0038281	RpL10Aa
FBgn0027364	11261	FBgn0050031	4790	lit_bs_16	FBgn0027364	Six4	FBgn0050031	CG30031
FBgn0034331	10782	FBgn0039800	6228	lit_bs_16	FBgn0034331	BomBc2	FBgn0039800	Npc2g
FBgn0024887	9013	FBgn0031129	261	lit_bs_16	FBgn0024887	kin17	FBgn0031129	CG1324
FBgn0004432	8346	FBgn0043070	7922	lit_bs_16	FBgn0004432	Cyp1	FBgn0043070	MESK2
FBgn0033631	8780	FBgn0034436	6726	lit_bs_16	FBgn0033631	Sod3	FBgn0034436	CG11961
FBgn0033984	6629	FBgn0034968	4682	lit_bs_16	FBgn0033984	Lap1	FBgn0034968	RpL12
FBgn0004896	8001	FBgn0038552	1815	lit_bs_16	FBgn0004896	fd59A	FBgn0038552	Alg1
FBgn0003313	4786	FBgn0038854	8960	lit_bs_16	FBgn0003313	sala	FBgn0038854	CG7044
FBgn0020249	323	FBgn0037099	2312	lit_bs_16	FBgn0020249	stck	FBgn0037099	CG7173
FBgn0000359	8250	FBgn0051973	378	lit_bs_16	FBgn0000359	Cp36	FBgn0051973	Cda5
FBgn0024183	1718	FBgn0265416	2510	lit_bs_16	FBgn0024183	vig	FBgn0265416	Neto
FBgn0025334	8197	FBgn0039684	8206	lit_bs_16	FBgn0025334	PHDP	FBgn0039684	Obp99d
FBgn0013275	8819	FBgn0039589	3381	lit_bs_16	FBgn0013275	Hsp70Aa	FBgn0039589	CG9986
FBgn0011244	10477	FBgn0028325	2910	lit_bs_16	FBgn0011244	Hsp60B	FBgn0028325	Pdha
FBgn0035853	2038	FBgn0051324	1647	lit_bs_16	FBgn0035853	UbcE2M	FBgn0051324	CG31324
FBgn0010612	1299	FBgn0011741	3116	lit_bs_16	FBgn0010612	ATPsynG	FBgn0011741	Arp6
FBgn0020641	6137	FBgn0031746	11046	lit_bs_16	FBgn0020641	Lcp65Ad	FBgn0031746	CG9029
FBgn0026409	1063	FBgn0052016	1769	lit_bs_16	FBgn0026409	Mpcp2	FBgn0052016	4E-T
FBgn0000711	10763	FBgn0037358	2717	lit_bs_16	FBgn0000711	flw	FBgn0037358	elm
FBgn0027364	7270	FBgn0264694	2211	lit_bs_16	FBgn0027364	Six4	FBgn0264694	mgr
FBgn0002781	289	FBgn0052016	1769	lit_bs_16	FBgn0002781	mod(mdg4)	FBgn0052016	4E-T
FBgn0031945	8642	FBgn0038315	4653	lit_bs_16	FBgn0031945	CG7191	FBgn0038315	CG14866
FBgn0002781	6004	FBgn0265991	581	lit_bs_16	FBgn0002781	mod(mdg4)	FBgn0265991	Zasp52
FBgn0052068	740	FBgn0260972	364	lit_bs_16	FBgn0052068	Adi1	FBgn0260972	alc
FBgn0031217	4969	FBgn0037921	8172	lit_bs_16	FBgn0031217	CG11377	FBgn0037921	Zaf1
FBgn0033631	9120	FBgn0261550	10143	lit_bs_16	FBgn0033631	Sod3	FBgn0261550	CG42668
FBgn0025702	5463	FBgn0032022	5109	lit_bs_16	FBgn0025702	Srpk79D	FBgn0032022	CG14275
FBgn0031815	1567	FBgn0036952	10082	lit_bs_16	FBgn0031815	frj	FBgn0036952	CG6933
FBgn0000120	10446	FBgn0029957	3234	lit_bs_16	FBgn0000120	Arr1	FBgn0029957	CG12155
FBgn0025790	3273	FBgn0039038	6996	lit_bs_16	FBgn0025790	TBPH	FBgn0039038	CG6688
FBgn0011241	6043	FBgn0039589	3381	lit_bs_16	FBgn0285962	CG46338	FBgn0039589	CG9986
FBgn0025334	8197	FBgn0032889	1050	lit_bs_16	FBgn0025334	PHDP	FBgn0032889	CG9331
FBgn0000360	6976	FBgn0039867	1843	lit_bs_16	FBgn0000360	Cp38	FBgn0039867	CstF50
FBgn0038993	6337	FBgn0053100	11192	lit_bs_16	FBgn0038993	CG13843	FBgn0053100	eIF4EHP
FBgn0034461	7349	FBgn0039788	1078	lit_bs_16	FBgn0034461	CG15124	FBgn0039788	Rpt6R
FBgn0034405	8992	FBgn0035947	3025	lit_bs_16	FBgn0034405	Jheh2	FBgn0035947	Srp68
FBgn0031837	7479	FBgn0038865	2566	lit_bs_16	FBgn0031837	DIP-iota	FBgn0038865	cDIP
FBgn0032889	1050	FBgn0263832	2367	lit_bs_16	FBgn0032889	CG9331	FBgn0263832	Rcd5
FBgn0034099	5658	FBgn0264087	9185	lit_bs_16	FBgn0034099	CG15708	FBgn0264087	Slob
FBgn0003089	6498	FBgn0265192	7495	lit_bs_16	FBgn0003089	pip	FBgn0265192	Snp
FBgn0002781	6004	FBgn0036617	2121	lit_bs_16	FBgn0002781	mod(mdg4)	FBgn0036617	Cpr72Ea
FBgn0004003	6840	FBgn0029663	4189	lit_bs_16	FBgn0004003	wbl	FBgn0029663	CG10804
FBgn0036192	10993	FBgn0261986	4164	lit_bs_16	FBgn0036192	Pldn	FBgn0261986	RASSF8
FBgn0013305	6129	FBgn0030540	10070	lit_bs_16	FBgn0013305	Nmda1	FBgn0030540	CG11581
FBgn0022382	7596	FBgn0029823	1411	lit_bs_16	FBgn0022382	Pka-R2	FBgn0029823	Shmt
FBgn0000529	6777	FBgn0004863	8851	lit_bs_16	FBgn0000529	bsh	FBgn0004863	C15
FBgn0004907	256	FBgn0041775	6715	lit_bs_16	FBgn0004907	14-3-3zeta	FBgn0041775	tral
FBgn0259794	9304	FBgn0263934	8356	lit_bs_16	FBgn0259794	sinah	FBgn0263934	esn
FBgn0026666	997	FBgn0032812	3424	lit_bs_16	FBgn0026666	MagR	FBgn0032812	Hakai
FBgn0003510	4791	FBgn0027081	1210	lit_bs_16	FBgn0003510	Sry-alpha	FBgn0027081	ThrRS
FBgn0020249	323	FBgn0259168	7801	lit_bs_16	FBgn0020249	stck	FBgn0259168	mnb
FBgn0020236	7727	FBgn0035397	1538	lit_bs_16	FBgn0020236	ATPCL	FBgn0035397	PAN3
FBgn0004863	8851	FBgn0034816	2548	lit_bs_16	FBgn0004863	C15	FBgn0034816	CG3085
FBgn0024250	9520	FBgn0034850	5848	lit_bs_16	FBgn0024250	brk	FBgn0034850	CG9875
FBgn0010323	8183	FBgn0030502	3233	lit_bs_16	FBgn0010323	Gsc	FBgn0030502	tth
FBgn0015903	3453	FBgn0032398	9489	lit_bs_16	FBgn0015903	apt	FBgn0032398	CG6766
FBgn0038596	8487	FBgn0052548	3485	lit_bs_16	FBgn0038596	CG14312	FBgn0052548	CG32548
FBgn0034871	1882	FBgn0040900	9943	lit_bs_16	FBgn0034871	CG3906	FBgn0040900	CG17777
FBgn0003074	3494	FBgn0262733	4055	lit_bs_16	FBgn0003074	Pgi	FBgn0262733	Src64B
FBgn0029093	3226	FBgn0029905	4821	lit_bs_16	FBgn0029093	cathD	FBgn0029905	Nf-YC
FBgn0010328	11327	FBgn0259099	8308	lit_bs_16	FBgn0010328	woc	FBgn0259099	DCX-EMAP
FBgn0015926	6090	FBgn0033348	9129	lit_bs_16	FBgn0015926	dah	FBgn0033348	Spt
FBgn0003638	7847	FBgn0051550	9199	lit_bs_16	FBgn0003638	su(w[a])	FBgn0051550	CG31550
FBgn0036952	2116	FBgn0051550	9199	lit_bs_16	FBgn0036952	CG6933	FBgn0051550	CG31550
FBgn0000405	2306	FBgn0051550	2389	lit_bs_16	FBgn0000405	CycB	FBgn0051550	CG31550
FBgn0011826	2929	FBgn0035993	2279	lit_bs_16	FBgn0011826	Pp2B-14D	FBgn0035993	Nf-YA
FBgn0003313	4786	FBgn0031089	9425	lit_bs_16	FBgn0003313	sala	FBgn0031089	aspr
