## Supplemental Tables 1 - 10 for "Next-generation large-scale binary protein interaction network for *Drosophila*": SUPPL TABLE 8.xlsx

### Sheet: MAPPIT_positive
fbgn_a	orf_ida	fbgn_b	orf_idb	current_fbgn_a	current_gene_a	current_fbgn_b	current_gene_b
FBgn0033352	7796	FBgn0035397	224	FBgn0033352	PAN2	FBgn0035397	PAN3
FBgn0015379	11058	FBgn0035397	224	FBgn0015379	dod	FBgn0035397	PAN3
FBgn0004907	256	FBgn0020238	10869	FBgn0004907	14-3-3zeta	FBgn0020238	14-3-3epsilon
FBgn0004895	10013	FBgn0027492	288	FBgn0004895	FoxL1	FBgn0027492	wdb
FBgn0000629	304	FBgn0002521	4559	FBgn0000629	E(z)	FBgn0002521	pho
FBgn0036546	3865	FBgn0040079	352	FBgn0283649	elgi	FBgn0040079	pkaap
FBgn0029766	8304	FBgn0261816	420	FBgn0029766	CG15784	FBgn0261816	CG42758
FBgn0033902	1822	FBgn0262737	479	FBgn0033902	eIF3m	FBgn0262737	mub
FBgn0034791	2135	FBgn0038461	610	FBgn0034791	EMC8-9	FBgn0038461	EMC2B
FBgn0000551	628	FBgn0030048	757	FBgn0000551	Edg78E	FBgn0030048	CG12112
FBgn0259734	642	FBgn0261113	644	FBgn0259734	Nost	FBgn0261113	Xrp1
FBgn0033658	769	FBgn0039958	694	FBgn0033658	Twdlbeta	FBgn0039958	CG12567
FBgn0039712	1829	FBgn0262479	798	FBgn0039712	CG15514	FBgn0262479	CG43069
FBgn0034542	10691	FBgn0040729	803	FBgn0034542	Fem-1	FBgn0040729	CG15126
FBgn0011291	857	FBgn0022382	3921	FBgn0011291	Taf11	FBgn0022382	Pka-R2
FBgn0003464	887	FBgn0032635	2345	FBgn0003464	sol	FBgn0032635	CG15141
FBgn0032429	6431	FBgn0061198	898	FBgn0032429	CG5446	FBgn0061198	HSPC300
FBgn0263979	914	FBgn0263979	914	FBgn0263979	Caf1-55	FBgn0263979	Caf1-55
FBgn0032511	988	FBgn0034697	6256	FBgn0032511	ND-B22	FBgn0034697	GM130
FBgn0015282	1086	FBgn0086134	1002	FBgn0015282	Rpt2	FBgn0086134	Prosalpha2
FBgn0025457	1047	FBgn0032600	2585	FBgn0025457	Bub3	FBgn0032600	BuGZ
FBgn0029943	1077	FBgn0039705	1196	FBgn0029943	Atg5	FBgn0039705	Atg16
FBgn0015282	1086	FBgn0028695	1236	FBgn0015282	Rpt2	FBgn0028695	Rpn1
FBgn0015282	1086	FBgn0035034	1958	FBgn0015282	Rpt2	FBgn0035034	CG3565
FBgn0015282	1086	FBgn0039044	3278	FBgn0015282	Rpt2	FBgn0039044	p53
FBgn0015282	1086	FBgn0030457	10762	FBgn0015282	Rpt2	FBgn0030457	CG12096
FBgn0004907	1130	FBgn0020238	10869	FBgn0004907	14-3-3zeta	FBgn0020238	14-3-3epsilon
FBgn0003117	9106	FBgn0032166	1155	FBgn0003117	pnr	FBgn0032166	CG4619
FBgn0027329	1156	FBgn0027607	2975	FBgn0027329	CCT6	FBgn0027607	CG8230
FBgn0010621	2962	FBgn0030086	1182	FBgn0010621	CCT5	FBgn0030086	CCT2
FBgn0000253	1297	FBgn0037835	5198	FBgn0000253	Cam	FBgn0037835	CG14687
FBgn0010217	4451	FBgn0022344	1338	FBgn0010217	ATPsynbeta	FBgn0022344	CG10340
FBgn0019936	7940	FBgn0261456	1468	FBgn0019936	RpS20	FBgn0261456	hpo
FBgn0013718	1505	FBgn0013718	1505	FBgn0013718	nuf	FBgn0013718	nuf
FBgn0015808	1519	FBgn0266918	3134	FBgn0015808	ScpX	FBgn0266918	CG32486
FBgn0053113	1531	FBgn0053113	10812	FBgn0053113	Rtnl1	FBgn0053113	Rtnl1
FBgn0035397	1538	FBgn0265089	1854	FBgn0035397	PAN3	FBgn0265089	eIF4E3
FBgn0011335	1597	FBgn0011335	1597	FBgn0011335	vers	FBgn0011335	vers
FBgn0039041	8447	FBgn0051324	1647	FBgn0039041	CG13838	FBgn0051324	CG31324
FBgn0011327	2967	FBgn0033886	1654	FBgn0011327	Uch-L5	FBgn0033886	Rpn13
FBgn0026085	6030	FBgn0039638	1702	FBgn0026085	dgt4	FBgn0039638	dgt6
FBgn0022029	1765	FBgn0035639	2278	FBgn0022029	l(2)k01209	FBgn0035639	kri
FBgn0053156	1819	FBgn0053156	6041	FBgn0053156	CG33156	FBgn0053156	CG33156
FBgn0033902	1822	FBgn0037270	5909	FBgn0033902	eIF3m	FBgn0037270	eIF3f1
FBgn0029936	3095	FBgn0034259	2039	FBgn0029936	CG4617	FBgn0034259	P32
FBgn0034259	2039	FBgn0037177	10851	FBgn0034259	P32	FBgn0037177	CG14454
FBgn0016697	2052	FBgn0038588	2332	FBgn0016697	Prosalpha5	FBgn0038588	CG7156
FBgn0032244	6199	FBgn0260985	2080	FBgn0032244	RfC3	FBgn0260985	RfC4
FBgn0036641	2305	FBgn0036850	2108	FBgn0036641	Smn	FBgn0036850	Gem2
FBgn0022027	5255	FBgn0023517	2147	FBgn0022027	Vps25	FBgn0023517	Pgam5
FBgn0031455	2166	FBgn0036819	4430	FBgn0031455	Snapin	FBgn0036819	Dysb
FBgn0013949	11137	FBgn0264694	2211	FBgn0013949	Elal	FBgn0264694	mgr
FBgn0039792	10470	FBgn0051988	2222	FBgn0039792	CG2267	FBgn0051988	CG31988
FBgn0005630	4206	FBgn0032986	2227	FBgn0283521	lola	FBgn0032986	CG3262
FBgn0030521	2406	FBgn0034443	9424	FBgn0030521	CtsB	FBgn0034443	cer
FBgn0026141	4336	FBgn0038301	2428	FBgn0026141	Cdlc2	FBgn0038301	CG6654
FBgn0027054	2432	FBgn0028836	9623	FBgn0027054	CSN4	FBgn0028836	CSN7
FBgn0011570	3230	FBgn0034577	2440	FBgn0011570	cpb	FBgn0034577	cpa
FBgn0035917	2594	FBgn0036878	8234	FBgn0035917	Zasp66	FBgn0036878	Cpr76Ba
FBgn0010607	11136	FBgn0010607	2670	FBgn0010607	l(2)05714	FBgn0010607	l(2)05714
FBgn0034654	2672	FBgn0036258	4599	FBgn0034654	eIF3k	FBgn0036258	eIF3l
FBgn0063493	2768	FBgn0063494	4593	FBgn0063493	GstE7	FBgn0063494	GstE6
FBgn0086362	2789	FBgn0263929	7808	FBgn0086362	spn-F	FBgn0263929	jvl
FBgn0029133	3089	FBgn0266521	2807	FBgn0029133	REG	FBgn0266521	stai
FBgn0028473	2809	FBgn0036915	4825	FBgn0028473	Non1	FBgn0036915	Prp3
FBgn0010741	11020	FBgn0038976	2867	FBgn0010741	Pfdn2	FBgn0038976	Pfdn5
FBgn0034215	2898	FBgn0034215	2898	FBgn0034215	Mtap	FBgn0034215	Mtap
FBgn0028684	2958	FBgn0028685	9810	FBgn0028684	Rpt5	FBgn0028685	Rpt4
FBgn0000043	6062	FBgn0261458	2966	FBgn0000043	Act42A	FBgn0261458	capt
FBgn0011760	8699	FBgn0027513	3019	FBgn0011760	ctp	FBgn0027513	ana2
FBgn0003512	3923	FBgn0015602	3065	FBgn0003512	Sry-delta	FBgn0015602	BEAF-32
FBgn0015602	11059	FBgn0015602	3065	FBgn0015602	BEAF-32	FBgn0015602	BEAF-32
FBgn0030806	8934	FBgn0039013	3113	FBgn0030806	CG13001	FBgn0039013	CG4813
FBgn0037684	3175	FBgn0037684	3175	FBgn0037684	Srr	FBgn0037684	Srr
FBgn0031161	3429	FBgn0033748	3186	FBgn0031161	CG15445	FBgn0033748	vis
FBgn0037734	4010	FBgn0039136	3244	FBgn0037734	trbd	FBgn0039136	CG5902
FBgn0037275	3318	FBgn0038893	10654	FBgn0037275	CG14655	FBgn0038893	Archease
FBgn0017578	7990	FBgn0023215	3334	FBgn0017578	Max	FBgn0023215	Mnt
FBgn0023215	3334	FBgn0030748	11147	FBgn0023215	Mnt	FBgn0030748	Traf-like
FBgn0025574	3841	FBgn0261461	3369	FBgn0025574	Pli	FBgn0261461	RhoGAP18B
FBgn0000228	4030	FBgn0037234	3386	FBgn0000228	Bsg25D	FBgn0037234	CG9795
FBgn0033926	3440	FBgn0033926	3440	FBgn0033926	Arc1	FBgn0033926	Arc1
FBgn0024362	3452	FBgn0034982	10939	FBgn0024362	Naa30A	FBgn0034982	Naa35
FBgn0026207	3739	FBgn0034118	3484	FBgn0026207	mbo	FBgn0034118	Nup62
FBgn0032029	3527	FBgn0038129	10480	FBgn0032029	CG17292	FBgn0038129	TBC1D5
FBgn0030695	3530	FBgn0030695	3530	FBgn0030695	PGRP-LE	FBgn0030695	PGRP-LE
FBgn0011737	5883	FBgn0030695	3530	FBgn0011737	Wee1	FBgn0030695	PGRP-LE
FBgn0003612	3664	FBgn0263993	4241	FBgn0003612	Su(var)2-10	FBgn0263993	CG43736
FBgn0005630	4206	FBgn0025676	3727	FBgn0283521	lola	FBgn0025676	CkIIalpha-i3
FBgn0030008	3770	FBgn0030008	3770	FBgn0030008	CG2129	FBgn0030008	CG2129
FBgn0000064	3809	FBgn0000064	10036	FBgn0000064	Ald1	FBgn0000064	Ald1
FBgn0031961	3850	FBgn0031961	3850	FBgn0031961	CG7102	FBgn0031961	CG7102
FBgn0039690	3855	FBgn0039690	3855	FBgn0039690	Gnpnat	FBgn0039690	Gnpnat
FBgn0029152	3867	FBgn0036419	8040	FBgn0029152	Mkrn1	FBgn0036419	CG13482
FBgn0033739	11166	FBgn0036685	3899	FBgn0033739	Dyb	FBgn0036685	CG6664
FBgn0000259	4705	FBgn0264492	3905	FBgn0000259	CkIIbeta	FBgn0264492	CkIIalpha
FBgn0033853	3931	FBgn0053156	6041	FBgn0033853	CG6145	FBgn0053156	CG33156
FBgn0015803	10145	FBgn0033539	3943	FBgn0015803	RtGEF	FBgn0033539	Git
FBgn0024732	6519	FBgn0028408	4066	FBgn0024732	Drep1	FBgn0028408	Drep2
FBgn0017578	7990	FBgn0262656	4072	FBgn0017578	Max	FBgn0262656	Myc
FBgn0016792	4100	FBgn0031613	8506	FBgn0278604	dmt	FBgn0031613	HP6
FBgn0033538	4111	FBgn0040371	6352	FBgn0033538	CG11883	FBgn0040371	CG12470
FBgn0003612	6257	FBgn0263993	4241	FBgn0003612	Su(var)2-10	FBgn0263993	CG43736
FBgn0026141	4336	FBgn0037654	8116	FBgn0026141	Cdlc2	FBgn0037654	CG11983
FBgn0027259	4364	FBgn0034523	4813	FBgn0027259	Kmn1	FBgn0034523	Nnf1a
FBgn0002781	7619	FBgn0050195	4367	FBgn0002781	mod(mdg4)	FBgn0050195	CG30195
FBgn0036819	4430	FBgn0061196	5665	FBgn0036819	Dysb	FBgn0061196	CG15468
FBgn0032251	7447	FBgn0037481	4649	FBgn0032251	Nse4	FBgn0037481	MAGE
FBgn0032329	4864	FBgn0033457	6466	FBgn0032329	Art8	FBgn0033457	Ntmt
FBgn0036030	4949	FBgn0039790	10975	FBgn0036030	Prps	FBgn0039790	CG2246
FBgn0001149	5327	FBgn0010044	8014	FBgn0001149	GstD1	FBgn0010044	GstD8
FBgn0030918	5468	FBgn0040650	9770	FBgn0030918	CG15056	FBgn0040650	CG15456
FBgn0033528	5876	FBgn0038327	10915	FBgn0033528	trsn	FBgn0038327	Trax
FBgn0260222	5898	FBgn0260222	5898	FBgn0260222	CG42496	FBgn0260222	CG42496
FBgn0035976	5956	FBgn0035976	5956	FBgn0035976	PGRP-LC	FBgn0035976	PGRP-LC
FBgn0033928	6008	FBgn0033928	6008	FBgn0033928	Arc2	FBgn0033928	Arc2
FBgn0027066	6097	FBgn0031849	10911	FBgn0027066	Eb1	FBgn0031849	CG11327
FBgn0085433	6154	FBgn0085433	6154	FBgn0085433	CG34404	FBgn0085433	CG34404
FBgn0032001	6284	FBgn0032001	6284	FBgn0032001	CG8360	FBgn0032001	CG8360
FBgn0035533	9647	FBgn0036052	6345	FBgn0035533	Cip4	FBgn0036052	CG10809
FBgn0040371	6352	FBgn0259794	9304	FBgn0040371	CG12470	FBgn0259794	sinah
FBgn0036924	6361	FBgn0036924	6361	FBgn0036924	hale	FBgn0036924	hale
FBgn0004174	9601	FBgn0036924	6361	FBgn0004174	Mst84Dc	FBgn0036924	hale
FBgn0032119	7500	FBgn0033380	6504	FBgn0032119	CG3769	FBgn0033380	Phax
FBgn0024732	6519	FBgn0040922	7293	FBgn0024732	Drep1	FBgn0040922	CG15036
FBgn0038106	7263	FBgn0038795	7502	FBgn0038106	CG7488	FBgn0038795	CG4335
FBgn0020238	10869	FBgn0037046	7333	FBgn0020238	14-3-3epsilon	FBgn0037046	CG10581
FBgn0002872	7565	FBgn0002872	7565	FBgn0002872	mu2	FBgn0002872	mu2
FBgn0051064	7741	FBgn0051064	7741	FBgn0051064	CG31064	FBgn0051064	CG31064
FBgn0030748	11147	FBgn0036302	7747	FBgn0030748	Traf-like	FBgn0036302	sowah
FBgn0038706	7795	FBgn0087008	11013	FBgn0038706	CG3517	FBgn0087008	e(y)3
FBgn0000054	11090	FBgn0034706	7987	FBgn0284249	Adf1	FBgn0034706	CG11275
FBgn0032181	8067	FBgn0035890	9108	FBgn0032181	CG13133	FBgn0035890	CG13667
FBgn0011760	8699	FBgn0261610	8165	FBgn0011760	ctp	FBgn0261610	CG42699
FBgn0033818	10933	FBgn0035491	8527	FBgn0033818	CG4712	FBgn0035491	Dpy-30L2
FBgn0029594	10828	FBgn0032054	9295	FBgn0029594	Coa8	FBgn0032054	Uba4
FBgn0027066	11111	FBgn0259794	9304	FBgn0027066	Eb1	FBgn0259794	sinah
FBgn0027066	11111	FBgn0027066	11111	FBgn0027066	Eb1	FBgn0027066	Eb1
FBgn0010323	8183	FBgn0264443	516	FBgn0010323	Gsc	FBgn0264443	CG43861
FBgn0000629	304	FBgn0003044	4159	FBgn0000629	E(z)	FBgn0003044	Pcl
FBgn0003870	298	FBgn0259794	9304	FBgn0003870	ttk	FBgn0259794	sinah
FBgn0039348	6621	FBgn0039858	294	FBgn0039348	Npl4	FBgn0039858	CycG
FBgn0002781	289	FBgn0004436	10207	FBgn0002781	mod(mdg4)	FBgn0004436	Ubc6
FBgn0030620	260	FBgn0037710	266	FBgn0030620	CG5662	FBgn0037710	CG9393
FBgn0025674	271	FBgn0035397	224	FBgn0025674	CycK	FBgn0035397	PAN3
FBgn0003721	692	FBgn0038977	10033	FBgn0003721	Tm1	FBgn0038977	CG5376
FBgn0033212	713	FBgn0053108	905	FBgn0033212	LRR	FBgn0053108	CG33108
FBgn0027296	3090	FBgn0028970	1073	FBgn0027296	temp	FBgn0028970	betaggt-II
FBgn0000064	1127	FBgn0000064	1127	FBgn0000064	Ald1	FBgn0000064	Ald1
FBgn0000064	1127	FBgn0000064	10036	FBgn0000064	Ald1	FBgn0000064	Ald1
FBgn0033264	1159	FBgn0267727	6039	FBgn0033264	Nup50	FBgn0287720	Pen
FBgn0000253	1297	FBgn0031531	7361	FBgn0000253	Cam	FBgn0031531	CG8840
FBgn0030584	1314	FBgn0033356	3383	FBgn0030584	CG14407	FBgn0033356	CG8229
FBgn0004638	1386	FBgn0029970	1428	FBgn0004638	drk	FBgn0029970	Nek2
FBgn0011760	8699	FBgn0263240	1487	FBgn0011760	ctp	FBgn0263240	Coop
FBgn0036194	1521	FBgn0038272	1507	FBgn0036194	Dph1	FBgn0038272	Dph2
FBgn0005630	1516	FBgn0032986	9680	FBgn0283521	lola	FBgn0032986	CG3262
FBgn0033352	7796	FBgn0035397	1538	FBgn0033352	PAN2	FBgn0035397	PAN3
FBgn0003071	11029	FBgn0053156	1819	FBgn0003071	Pfk	FBgn0053156	CG33156
FBgn0002733	1910	FBgn0034224	4958	FBgn0002733	E(spl)mbeta-HLH	FBgn0034224	insb
FBgn0029649	9671	FBgn0034259	2039	FBgn0029649	CG4116	FBgn0034259	P32
FBgn0037669	4615	FBgn0037670	2210	FBgn0037669	Ibf2	FBgn0037670	Ibf1
FBgn0014366	2295	FBgn0264270	10410	FBgn0014366	noi	FBgn0264270	Sxl
FBgn0036641	2305	FBgn0036641	2305	FBgn0036641	Smn	FBgn0036641	Smn
FBgn0033737	2346	FBgn0034118	3484	FBgn0033737	Nup54	FBgn0034118	Nup62
FBgn0032820	2360	FBgn0032820	2360	FBgn0032820	fbp	FBgn0032820	fbp
FBgn0032820	2360	FBgn0032820	10823	FBgn0032820	fbp	FBgn0032820	fbp
FBgn0011206	9566	FBgn0030624	2477	FBgn0011206	bol	FBgn0030624	CG9106
FBgn0031145	2744	FBgn0031145	2744	FBgn0031145	Ntf-2	FBgn0031145	Ntf-2
FBgn0036257	2792	FBgn0259676	10309	FBgn0036257	RhoGAP68F	FBgn0259676	Prim2
FBgn0027546	2843	FBgn0031391	3688	FBgn0027546	CG4766	FBgn0031391	CG11723
FBgn0026088	6407	FBgn0036291	2892	FBgn0026088	CG14818	FBgn0036291	CG10681
FBgn0003721	6588	FBgn0036291	2892	FBgn0003721	Tm1	FBgn0036291	CG10681
FBgn0261285	2986	FBgn0261285	2986	FBgn0261285	Ppcs	FBgn0261285	Ppcs
FBgn0034814	3101	FBgn0039929	10984	FBgn0034814	CG9890	FBgn0039929	CG11076
FBgn0030409	6201	FBgn0034585	3360	FBgn0030409	CG15728	FBgn0034585	Rbpn-5
FBgn0013764	3633	FBgn0265598	5186	FBgn0013764	Chi	FBgn0265598	Bx
FBgn0013269	3708	FBgn0013269	3708	FBgn0013269	Fkbp39	FBgn0013269	Fkbp39
FBgn0000064	10036	FBgn0000064	3809	FBgn0000064	Ald1	FBgn0000064	Ald1
FBgn0028407	9173	FBgn0028408	4066	FBgn0028407	Drep3	FBgn0028408	Drep2
FBgn0004397	4223	FBgn0041789	7114	FBgn0004397	Vinc	FBgn0041789	Pax
FBgn0002872	7565	FBgn0002872	4289	FBgn0002872	mu2	FBgn0002872	mu2
FBgn0032059	5373	FBgn0038916	4352	FBgn0032059	PrBP	FBgn0038916	dnd
FBgn0031650	4521	FBgn0261565	11109	FBgn0031650	CG14044	FBgn0261565	Lmpt
FBgn0063494	4593	FBgn0063495	8798	FBgn0063494	GstE6	FBgn0063495	GstE5
FBgn0034224	4958	FBgn0034599	10025	FBgn0034224	insb	FBgn0034599	hng1
FBgn0000618	6784	FBgn0035483	5593	FBgn0000618	e(y)2	FBgn0035483	Mul1
FBgn0001233	5643	FBgn0266518	10929	FBgn0001233	Hsp83	FBgn0266518	Dpit47
FBgn0010323	8183	FBgn0051740	5779	FBgn0010323	Gsc	FBgn0051740	CG31740
FBgn0030801	10835	FBgn0036188	5868	FBgn0030801	Rcp	FBgn0036188	CG7339
FBgn0035976	5956	FBgn0035976	8161	FBgn0035976	PGRP-LC	FBgn0035976	PGRP-LC
FBgn0031637	6152	FBgn0032156	8811	FBgn0031637	mxt	FBgn0032156	CG13124
FBgn0035198	6333	FBgn0263512	6788	FBgn0035198	CG9133	FBgn0263512	Vsx2
FBgn0050431	6801	FBgn0259794	9304	FBgn0050431	CG30431	FBgn0259794	sinah
FBgn0050016	6966	FBgn0050016	6966	FBgn0050016	CG30016	FBgn0050016	CG30016
FBgn0003300	8336	FBgn0013755	7148	FBgn0003300	run	FBgn0013755	Bro
FBgn0039041	8447	FBgn0042213	7157	FBgn0039041	CG13838	FBgn0042213	CG18731
FBgn0033739	11166	FBgn0037130	7282	FBgn0033739	Dyb	FBgn0037130	Syn1
FBgn0029766	8304	FBgn0038706	7795	FBgn0029766	CG15784	FBgn0038706	CG3517
FBgn0003961	7886	FBgn0036916	8360	FBgn0003961	Uro	FBgn0036916	Mtr3
FBgn0019936	7940	FBgn0034433	9047	FBgn0019936	RpS20	FBgn0034433	EndoB
FBgn0029105	10990	FBgn0033985	7943	FBgn0029105	alpha-Catr	FBgn0033985	CG10257
FBgn0010044	8014	FBgn0010044	8014	FBgn0010044	GstD8	FBgn0010044	GstD8
FBgn0085343	8029	FBgn0085343	8029	FBgn0085343	Sws1	FBgn0085343	Sws1
FBgn0032260	8074	FBgn0037654	8116	FBgn0032260	CG13144	FBgn0037654	CG11983
FBgn0032124	8084	FBgn0037619	10023	FBgn0032124	CG17855	FBgn0037619	CG8159
FBgn0016036	8212	FBgn0016036	8212	FBgn0016036	mei-P22	FBgn0016036	mei-P22
FBgn0000504	8337	FBgn0002862	9557	FBgn0000504	dsx	FBgn0002862	Mst87F
FBgn0036438	8445	FBgn0039041	8447	FBgn0036438	goddard	FBgn0039041	CG13838
FBgn0020238	10869	FBgn0260934	8884	FBgn0020238	14-3-3epsilon	FBgn0260934	par-1
FBgn0028692	8968	FBgn0033886	9203	FBgn0028692	Rpn2	FBgn0033886	Rpn13
FBgn0033767	10154	FBgn0038107	9846	FBgn0033767	CG13148	FBgn0038107	CG17327
FBgn0011289	10524	FBgn0040338	9972	FBgn0011289	TfIIA-L	FBgn0040338	TfIIA-S-2
FBgn0004907	1130	FBgn0016036	8212	FBgn0004907	14-3-3zeta	FBgn0016036	mei-P22
FBgn0033853	6523	FBgn0053156	1819	FBgn0033853	CG6145	FBgn0053156	CG33156
FBgn0000173	1834	FBgn0035601	3676	FBgn0000173	ben	FBgn0035601	Uev1A
FBgn0034791	2135	FBgn0038462	7102	FBgn0034791	EMC8-9	FBgn0038462	EMC2A
FBgn0000181	3338	FBgn0086904	2161	FBgn0000181	bic	FBgn0086904	Nacalpha
FBgn0035754	2217	FBgn0040020	9076	FBgn0035754	MED4	FBgn0040020	MED21
FBgn0011760	8699	FBgn0038301	2428	FBgn0011760	ctp	FBgn0038301	CG6654
FBgn0001215	10877	FBgn0030624	2477	FBgn0001215	Hrb98DE	FBgn0030624	CG9106
FBgn0003721	3799	FBgn0038977	10033	FBgn0003721	Tm1	FBgn0038977	CG5376
FBgn0026141	4336	FBgn0050324	8300	FBgn0026141	Cdlc2	FBgn0050324	CG30324
FBgn0003510	4791	FBgn0013275	8819	FBgn0003510	Sry-alpha	FBgn0013275	Hsp70Aa
FBgn0011760	8699	FBgn0033081	5041	FBgn0011760	ctp	FBgn0033081	geminin
FBgn0022027	5255	FBgn0260940	7246	FBgn0022027	Vps25	FBgn0260940	lsn
FBgn0033853	6523	FBgn0053156	6041	FBgn0033853	CG6145	FBgn0053156	CG33156
FBgn0027066	6097	FBgn0259794	9304	FBgn0027066	Eb1	FBgn0259794	sinah
FBgn0031637	6152	FBgn0032156	7217	FBgn0031637	mxt	FBgn0032156	CG13124
FBgn0026088	6407	FBgn0085433	6154	FBgn0026088	CG14818	FBgn0085433	CG34404
FBgn0034706	7987	FBgn0038815	8839	FBgn0034706	CG11275	FBgn0038815	CG5466
FBgn0259794	9304	FBgn0263934	8356	FBgn0259794	sinah	FBgn0263934	esn
FBgn0034599	10025	FBgn0034599	10025	FBgn0034599	hng1	FBgn0034599	hng1
FBgn0033461	10924	FBgn0034135	10923	FBgn0033461	CG12923	FBgn0034135	Syn2
FBgn0030748	11147	FBgn0034894	10726	FBgn0030748	Traf-like	FBgn0034894	sigmar
FBgn0034770	10038	FBgn0034783	9834	FBgn0034770	Obp58d	FBgn0034783	CG9825
FBgn0013799	8660	FBgn0086683	8970	FBgn0013799	Deaf1	FBgn0086683	Spf45
FBgn0031613	8506	FBgn0050403	11113	FBgn0031613	HP6	FBgn0050403	CG30403
FBgn0030963	10829	FBgn0051807	8468	FBgn0030963	CG7101	FBgn0051807	CG31807
FBgn0003002	8338	FBgn0004174	9601	FBgn0003002	opa	FBgn0004174	Mst84Dc
FBgn0035976	8161	FBgn0035976	8161	FBgn0035976	PGRP-LC	FBgn0035976	PGRP-LC
FBgn0032487	9027	FBgn0034065	8099	FBgn0032487	Ski6	FBgn0034065	Rrp42
FBgn0036419	8040	FBgn0085227	9096	FBgn0036419	CG13482	FBgn0085227	CG34198
FBgn0004117	10687	FBgn0038111	7620	FBgn0004117	Tm2	FBgn0283438	CG46280
FBgn0010323	8183	FBgn0085196	7578	FBgn0010323	Gsc	FBgn0085196	CG34167
FBgn0013759	8411	FBgn0259209	7350	FBgn0013759	CASK	FBgn0259209	Mlp60A
FBgn0050324	8300	FBgn0259209	7350	FBgn0050324	CG30324	FBgn0259209	Mlp60A
FBgn0030748	11147	FBgn0263512	6788	FBgn0030748	Traf-like	FBgn0263512	Vsx2
FBgn0035271	8498	FBgn0036277	6771	FBgn0035271	CG2021	FBgn0036277	CG10418
FBgn0013799	8660	FBgn0052831	6499	FBgn0013799	Deaf1	FBgn0052831	CG33695
FBgn0036924	6361	FBgn0260767	8919	FBgn0036924	hale	FBgn0260767	CG42565
FBgn0030409	6201	FBgn0040020	9076	FBgn0030409	CG15728	FBgn0040020	MED21
FBgn0015218	6473	FBgn0031637	6152	FBgn0015218	eIF4E1	FBgn0031637	mxt
FBgn0011244	10477	FBgn0036272	6132	FBgn0011244	Hsp60B	FBgn0036272	Sms
FBgn0001170	7975	FBgn0038951	6019	FBgn0001170	H2.0	FBgn0038951	CG5380
FBgn0015218	6473	FBgn0030578	5943	FBgn0015218	eIF4E1	FBgn0030578	CG5347
FBgn0030409	6201	FBgn0036811	5794	FBgn0030409	CG15728	FBgn0036811	MED11
FBgn0036419	8040	FBgn0051226	5772	FBgn0036419	CG13482	FBgn0051226	CG31226
FBgn0032429	6431	FBgn0033692	5385	FBgn0032429	CG5446	FBgn0033692	wash
FBgn0010590	9029	FBgn0266722	5309	FBgn0010590	Prosbeta1	FBgn0266722	Trs33
FBgn0000996	5894	FBgn0033081	5041	FBgn0000996	dup	FBgn0033081	geminin
FBgn0013303	5040	FBgn0040529	9590	FBgn0013303	Nca	FBgn0040529	COX7A
FBgn0013799	8660	FBgn0086683	4954	FBgn0013799	Deaf1	FBgn0086683	Spf45
FBgn0035725	4578	FBgn0051658	9121	FBgn0035725	Mis12	FBgn0051658	Nnf1b
FBgn0040359	4454	FBgn0052440	7429	FBgn0040359	CG11380	FBgn0052440	CG32440
FBgn0032258	3777	FBgn0035209	5777	FBgn0032258	Cog4	FBgn0035209	msd1
FBgn0038551	3748	FBgn0261788	9135	FBgn0038551	Odj	FBgn0261788	Ank2
FBgn0020497	4217	FBgn0026207	3739	FBgn0020497	emb	FBgn0026207	mbo
FBgn0036886	3620	FBgn0050349	11101	FBgn0036886	CG9300	FBgn0050349	CG30349
FBgn0011570	3230	FBgn0051715	4828	FBgn0011570	cpb	FBgn0051715	CG31715
FBgn0033893	9711	FBgn0037391	3207	FBgn0033893	CG18371	FBgn0037391	CG2017
FBgn0037391	3207	FBgn0082585	4009	FBgn0037391	CG2017	FBgn0082585	sprt
FBgn0024689	6156	FBgn0040087	3187	FBgn0024689	fws	FBgn0040087	p115
FBgn0030748	3174	FBgn0037283	10517	FBgn0030748	Traf-like	FBgn0037283	CG14658
FBgn0000045	5806	FBgn0261458	2966	FBgn0000045	Act79B	FBgn0261458	capt
FBgn0032196	2894	FBgn0051800	8260	FBgn0032196	CG5708	FBgn0051800	CG31800
FBgn0024980	10374	FBgn0034913	2803	FBgn0024980	Syx4	FBgn0034913	Snap29
FBgn0036277	6771	FBgn0037844	2791	FBgn0036277	CG10418	FBgn0037844	CG4570
FBgn0024811	2771	FBgn0029702	5553	FBgn0024811	Crk	FBgn0029702	CG15572
FBgn0026085	6030	FBgn0027868	2656	FBgn0026085	dgt4	FBgn0027868	Nup107
FBgn0031546	9290	FBgn0035754	2217	FBgn0031546	CG8851	FBgn0035754	MED4
FBgn0027537	3002	FBgn0260985	2080	FBgn0027537	Nup93-1	FBgn0260985	RfC4
FBgn0030871	2058	FBgn0032244	6199	FBgn0030871	CG8142	FBgn0032244	RfC3
FBgn0025574	3841	FBgn0035346	1903	FBgn0025574	Pli	FBgn0035346	CG1146
FBgn0037843	1615	FBgn0259243	10991	FBgn0037843	CG4511	FBgn0259243	Pka-R1
FBgn0015379	11058	FBgn0035397	1538	FBgn0015379	dod	FBgn0035397	PAN3
FBgn0037007	11123	FBgn0053113	1531	FBgn0037007	BNIP3	FBgn0053113	Rtnl1
FBgn0005630	1516	FBgn0032986	2227	FBgn0283521	lola	FBgn0032986	CG3262
FBgn0032988	1515	FBgn0051352	8823	FBgn0032988	Tif-IA	FBgn0051352	Unc-115a
FBgn0031410	9297	FBgn0036373	1408	FBgn0031410	CG17237	FBgn0036373	Tgi
FBgn0024811	2771	FBgn0028342	1313	FBgn0024811	Crk	FBgn0028342	ATPsyndelta
FBgn0040038	9219	FBgn0261268	1256	FBgn0040038	klhl10	FBgn0261268	Cul3
FBgn0011274	11355	FBgn0024833	1134	FBgn0011274	Dif	FBgn0024833	AP-1mu
FBgn0004915	6496	FBgn0024833	1134	FBgn0004915	TfIIB	FBgn0024833	AP-1mu
FBgn0000064	10036	FBgn0000064	1127	FBgn0000064	Ald1	FBgn0000064	Ald1
FBgn0015282	1086	FBgn0028687	1097	FBgn0015282	Rpt2	FBgn0028687	Rpt1
FBgn0020238	10869	FBgn0034970	1083	FBgn0020238	14-3-3epsilon	FBgn0034970	yki
FBgn0051453	1081	FBgn0051453	1081	FBgn0051453	pch2	FBgn0051453	pch2
FBgn0037756	1069	FBgn0038111	1414	FBgn0037756	CG8507	FBgn0283438	CG46280
FBgn0024833	1134	FBgn0037756	1069	FBgn0024833	AP-1mu	FBgn0037756	CG8507
FBgn0037756	1069	FBgn0037756	1069	FBgn0037756	CG8507	FBgn0037756	CG8507
FBgn0024833	1134	FBgn0026741	998	FBgn0024833	AP-1mu	FBgn0026741	mRpL18
FBgn0026666	997	FBgn0030584	1314	FBgn0026666	MagR	FBgn0030584	CG14407
FBgn0024811	2771	FBgn0028402	943	FBgn0024811	Crk	FBgn0028402	Sin
FBgn0030159	1921	FBgn0261975	930	FBgn0030159	CG9689	FBgn0261975	CG42806
FBgn0033906	901	FBgn0035528	1847	FBgn0033906	ReepB	FBgn0035528	CG15012
FBgn0004133	886	FBgn0039343	9351	FBgn0004133	blow	FBgn0039343	CG5111
FBgn0004087	856	FBgn0250911	784	FBgn0004087	Dhfr	FBgn0250911	CG42245
FBgn0013303	5040	FBgn0032147	613	FBgn0013303	Nca	FBgn0032147	IP3K1
FBgn0001235	470	FBgn0265598	5186	FBgn0001235	hth	FBgn0265598	Bx
FBgn0035260	461	FBgn0038551	3748	FBgn0035260	CG7991	FBgn0038551	Odj
FBgn0000047	399	FBgn0029662	6525	FBgn0000047	Act88F	FBgn0029662	CG12206
FBgn0020249	323	FBgn0034278	7667	FBgn0020249	stck	FBgn0034278	CG14488
FBgn0020249	323	FBgn0259209	7350	FBgn0020249	stck	FBgn0259209	Mlp60A
FBgn0027492	288	FBgn0039858	294	FBgn0027492	wdb	FBgn0039858	CycG
FBgn0002781	6004	FBgn0013263	287	FBgn0002781	mod(mdg4)	FBgn0013263	Trl
FBgn0000588	277	FBgn0000629	304	FBgn0000588	esc	FBgn0000629	E(z)
FBgn0025674	271	FBgn0050497	4264	FBgn0025674	CycK	FBgn0286778	CG46385
FBgn0020238	258	FBgn0260934	8884	FBgn0020238	14-3-3epsilon	FBgn0260934	par-1
FBgn0026176	247	FBgn0046301	283	FBgn0026176	SkpB	FBgn0046301	CG7148
FBgn0031298	275	FBgn0038539	245	FBgn0031298	Atg4a	FBgn0038539	Atg8b
FBgn0015324	2987	FBgn0026753	244	FBgn0283535	Vha26	FBgn0283536	Vha13
FBgn0004395	216	FBgn0010113	299	FBgn0004395	unk	FBgn0010113	hdc
