## Supplemental Tables 1 - 10 for "Next-generation large-scale binary protein interaction network for *Drosophila*": SUPPL TABLE 9.xlsx

### Sheet: genes
List	FBgn	gene	interacting partners within 166	all interacting partners	comment
	FBgn0029943	Atg5	N/A	Atg16;	Not inclued in the screen (interaction between ATG proteins)
	FBgn0036255	Atg12	N/A	ND-ACP;	Not inclued in the screen (mitochondria component)
	FBgn0264325	Atg6	N/A	Rpt6;	Not inclued in the screen (Proteasome component)
	FBgn0039705	Atg16	N/A	Atg5	Not inclued in the screen (interaction between ATG proteins)
1	FBgn0040780	Atg10	Art3;	Art3;	Atg gene(s)
1	FBgn0031298	Atg4a	Cys;CG14770;CG12730;CG13014;CG1678;CG8668;CG5676;CG15083;path;CG5104;CG33169;CG42249;CG17147;	Cys;CG14770;CG12730;CG13014;CG1678;CG8668;CG5676;CG15083;path;CG5104;CG33169;CG42249;CG17147;	Atg gene(s)
1	FBgn0052672	Atg8a	dwg;CG12576;CG13204;DOR;CG4393;	dwg;CG12576;CG13204;DOR;CG4393;	Atg gene(s)
1	FBgn0038539	Atg8b	CG12576;CG11723;CG13204;DOR;	CG12576;CG11723;CG13204;DOR;	Atg gene(s)
1	FBgn0027592	Med15	CG10209;CG11486;	CG10209;CG8229;CG4250;CG11486;	pick from literature
1	FBgn0035754	Med4	larp;CG8851;CG5674;Dyb;CG9667;RfC4;	larp;MED21;MED9;CG8851;CG5674;Dyb;CG9667;dgo;RfC4;Ptp36E;	pick from literature
1	FBgn0036761	Med19	CG7006;Deaf1;CG10209;CG2017;	CG7006;Deaf1;Doc1;CG10209;Dlc90F;CG2017;CG10086;CG33469;	pick from literature
1	FBgn0004687	Mlc-c	CG14995;	CG6412;Elal;CG14995;CG6664;CG14185;Cpr100A;	pick from literature
1	FBgn0032202	REPTOR-BP	CG15728;	CG15728;CG14071;CG16813;CG18371;CG13476;CG30349;	pick from literature
1	FBgn0033692	Wash	CG5446;	CG5446;	pick from literature
1	FBgn0010774	Ref1	CG7357;Ref1;CG7824;	Ref1;CG7357;CG31441;Ref1;CG7824;	pick from literature
1	FBgn0025790	TBPH	Clamp;lwr;	Clamp;CG30122;CG34362;lwr;CG14074;hale;CG32846;	pick from literature
1	FBgn0014850	Eig71Ej	CG7950;	CG7950;	pick from literature
1	FBgn0022027	Vps25	lsn;CG32264;	lsn;CG32264;Vps20;	pick from literature
1	FBgn0035107	mri	TfIIA-L;ppl;CG14655;CG32264;Lmpt;bip1;CG14207;ebd1;CG7967;Dpy-30L2;CG3817;CG4813;Lasp;CG42389;Ank2;	TfIIA-L;ppl;CG14655;CG32264;Lmpt;bip1;CG14207;ebd1;CG7967;Dpy-30L2;CG3817;CG4813;Lasp;CG42389;Ank2;	pick from literature
1	FBgn0015218	eIF4E1	Zif;mxt;CG5347;	Zif;mxt;Mkrn1;CG5347;	pick from literature
1	FBgn0027492	wdb	CycG;	CG17612;CG34149;Pp2A-29B;tant;CycG;	pick from literature
1	FBgn0034894	sigmar	Traf-like;	Traf-like;	pick from literature
1	FBgn0026086	Adar	DIP1;	DIP1;	pick from literature
2	FBgn0000520	dwg	Lmpt;	Lmpt;Atg8a;	directly interact with Atg gene(s)
2	FBgn0004629	Cys	CG12576;	Argk;Roe1;Tim17b2;Vha16-2;CG18508;Pmp70;CG12576;Tspo;Atg4a;CG11327;CG12824;CG11007;PIG-C;CG7407;CG11438;CG11379;CG30355;CG30472;CG31523;CG33977;Ctr1B;CG14042;stai;	directly interact with Atg gene(s)
2	FBgn0029573	CG14770		CG30060;Atg4a;CG12824;CG9825;CG5539;PIG-C;CG8596;CG30184;CG31600;	directly interact with Atg gene(s)
2	FBgn0029771	CG12730	CG12576;	Rtnl1;cni;Sdc;CG1444;CG15347;ND-24;CG14194;CG12576;Atg4a;CG13795;CG13220;CG9825;CG6845;PIG-C;Pex3;Tsp74F;CG14086;CG1161;CG6126;park;CG31600;Ctr1A;CG42495;CG42806;RNASEK;	directly interact with Atg gene(s)
2	FBgn0030759	CG13014		CG8909;TFAM;SREBP;ninaD;Sdc;Roe1;Tim17b2;CG4313;Vha16-2;CG18508;CG14194;Tspo;Atg4a;CG15168;Tsp39D;CG8248;CG1648;CG9825;Pex3;CG11379;CG33977;Bsg;Nha2;	directly interact with Atg gene(s)
2	FBgn0031190	CG12576	Cys;CG12730;CG15083;CG5059;CG42249;	Anp;Cys;ng2;Aldh-III;Mst57Da;Ser8;Acp65Aa;Fatp;CG13920;fan;Rh50;CG12730;CG3566;CG1637;SelG;Pis;CG12679;CG15449;CG10918;CG3625;IM33;CG8372;CG6770;CG10165;PGAP3;Tsp42El;CG1418;Cpr50Cb;CG8157;Asph;CG8303;IM23;CG15083;CG10737;Obp57c;Cpr57A;CG4019;CG5532;CG1275;CG14958;PIG-C;CG14984;CG14823;Tsf2;CG10171;CG10154;CG5059;Syx6;CG11367;CG5823;Atg8b;CG7675;CG12158;Peritrophin-15a;RIC-3;CG30423;Drsl4;CG32579…	directly interact with Atg gene(s)
2	FBgn0031391	CG11723	CG7006;Poxm;Poxn;disco;Lmpt;su(sable);CG4766;mei-217;Rcd-1r;CG13144;CG5674;Dyb;CG7967;CG7991;Dpy-30L2;Gem2;rev7;CG9667;CG30324;SmydA-8;CG42389;Ank2;	CG7006;Poxm;Poxn;disco;Lmpt;su(sable);Shc;CG4766;mei-217;CG4198;CG15771;Rcd-1r;CG13144;CG15482;CG5674;Dyb;CG3085;CG7967;CG7991;Dpy-30L2;Gem2;rev7;CG9667;CG9588;Atg8b;CG30324;CG31800;SmydA-8;CG42389;Ank2;	directly interact with Atg gene(s)
2	FBgn0031988	CG8668	Vha16-1;	fax;Tim17b2;CG4313;CG3106;Spase25;Spp;Atg4a;CG12825;CG12824;CG1648;Sod3;CG9825;CG4019;PIG-C;Pex3;CG14086;CG7407;CG11438;CG2781;CG13850;RIC-3;CG31235;CG31523;CG33977;Ctr1B;lqfR;CG42806;RNASEK;Vha16-1;CG43780;	directly interact with Atg gene(s)
2	FBgn0032200	CG5676		cni;Tim17b2;Atg4a;grnd;CG9825;PIG-C;CG13299;Pex3;CG7407;RIC-3;CG30355;CG30432;Krn;CG33977;CG42495;GABA-B-R1;Baldspot;CG42806;CG42853;	directly interact with Atg gene(s)
2	FBgn0033627	CG13204	sina;lwr;CG31807;sif;CG42565;	sina;Atg8b;Atg8a;msi;lwr;CG1847;CG13564;CG31807;sif;CG42565;	directly interact with Atg gene(s)
2	FBgn0034399	CG15083	CG12576;	CG31140;312;CG14232;CG15390;CG8909;CG33178;Argk;Sdc;dmGlut;Tim17b2;Spase25;ND-24;CG12576;Spp;Atg4a;CG2862;CG14000;CG11327;CG13795;CG15168;CG14401;CG9864;CG3500;CG3770;Pex3;Tsp74F;CG14086;CG7407;CG1161;CG11379;CG30184;CG31600;CG33977;CG34138;Spt-I;CG42853;RNASEK;	directly interact with Atg gene(s)
2	FBgn0000482	DOR		CG8004;	directly interact with Atg gene(s)
2	FBgn0036007	path		CG8909;Atg4a;CG14000;CG11327;Sod3;Tsp74F;GABA-B-R1;	directly interact with Atg gene(s)
2	FBgn0037009	CG5104		CG15390;CG6180;mRpS26;ninaD;Roe1;NaPi-T;Tim17b2;Vha16-2;Pis;CG14194;Atg4a;CG12825;CG13220;CG9825;PIG-C;Pex3;CG7272;CG11438;park;CG30355;Ctr1B;CG14042;CG42853;	directly interact with Atg gene(s)
2	FBgn0038306	Art3		Atg10;	directly interact with Atg gene(s)
2	FBgn0039075	CG4393		Atg8a;	directly interact with Atg gene(s)
2	FBgn0053169	CG33169		Ude;cni;SsRbeta;CG4701;CG8128;CG15459;Atg4a;CG11327;CG15168;CG8596;Tsp74F;CG1161;CG6126;ATPsynC;RIC-3;CG30432;CG31523;CG33977;Ctr1B;CG33932;CG34238;CG42806;RNASEK;	directly interact with Atg gene(s)
2	FBgn0259101	CG42249	CG12576;	CG12576;Atg4a;PIG-C;Tsp74F;	directly interact with Atg gene(s)
2	FBgn0260393	CG17147		SREBP;nmd;fax;NaPi-T;CG9570;Tspo;Atg4a;CG2862;CG11327;CG14757;CG1648;Sod3;CG7777;Pex3;CG7272;Tsp74F;CG2781;Stim;RIC-3;Spt-I;	directly interact with Atg gene(s)
2	FBgn0261618	larp	MED4;CycG;	MED4;CycG;AP-1mu;jbug;	Interact with putative autophagy regulator
2	FBgn0032656	CG5674	CycK;CG12491;dgrn;Deaf1;CG11723;CG10209;lms;MED4;sina;lwr;CG4325;Traf-like;CG2017;CG5614;CG34404;CG42565;	CG11726;CycK;CG43897;CG12491;dgrn;CkIIalpha;D;Clp;CG30122;opa;bsh;ey;Deaf1;ara;vri;Lim1;Doc1;CG11723;CG10209;lms;CG9876;MED4;dar1;sina;Su(dx);Mst84Dc;lwr;Crk;CG4325;CG14435;CG2157;ND-B18;Traf-like;CG17650;Elba2;CAP;CG13564;hale;CG2017;trbd;Leash;CG14384;Mf;CG5614;CG17271;CG5746;BCAS2;CG30497;CG32392;CG32846;pxb;CG33469;CG34210;CG34404;CG42565;AP-2mu;CG44250;	Interact with putative autophagy regulator
2	FBgn0033739	Dyb	CG15728;Deaf1;CG11723;CG10209;lms;MED4;CG15514;CG34404;CG2017;sina;Mad1;CG4325;Traf-like;CG30324;	Syn2;CG15728;CG14402;CG6607;CG11454;rib;svp;ac;ey;Deaf1;Lim1;CG11723;Atac1;CG10209;MED8;lms;MED4;CG15514;Pcf11;Syn1;PICK1;trbd;CG34404;CG2017;sina;Mad1;CG4325;CG15772;Traf-like;CG9426;CG13474;sstn;CG6664;hale;SCAR;CG30324;CG30497;CG31053;CG32392;CG34351;sinah;l(2)35Cc;	Interact with putative autophagy regulator
2	FBgn0037550	CG9667	Lasp;sprt;CG11723;CG10209;lms;MED4;CG7357;CG15514;CG30431;l(3)j2D3;Mad1;CG4325;Tektin-A;Traf-like;CG2017;CG11983;CG5614;pch2;CG31807;CG34404;	CG13171;CG3085;Lasp;sprt;unk;eIF-3p40;Prp18;svp;E(spl)mdelta-HLH;Lim1;CG2120;CG11723;Atac1;CG10209;CG15710;lms;MED4;CG7357;CG15514;CG30431;MED7;Hsp67Bc;twe;l(3)j2D3;AP-1mu;CG12253;Mad1;CG4325;Tektin-A;CG12112;Traf-like;CG3104;CG8292;CAP;CG15617;CG15084;CG15124;Rbpn-5;CG13707;CG6664;CG10510;CG2017;CG11983;trbd;Mf;CG5614;CG13865;pch2;CG31807;CG32392;CG32461;CG33490;CG34351;CG34404;Cep89;	Interact with putative autophagy regulator
2	FBgn0039233	CG7006	MED19;CG11723;	MED19;CG4267;CG11723;	Interact with putative autophagy regulator
2	FBgn0013799	Deaf1	Spf45;glo;SmB;Poxn;ttk;TfIIA-L;CycK;ppl;NFAT;Clamp;CG14655;CG33695;Mst87F;bip1;CG4766;Tektin-A;CG14478;CG14407;Ing3;CG14234;CG4788;CG5674;Mcm10;Dyb;ebd1;CG7967;Dpy-30L2;MED19;rev7;CG30324;Unc-115a;CG32440;CG32713;SmydA-8;sprt;CG42389;Ank2;	Spf45;glo;SmB;Poxn;ttk;TfIIA-L;CycK;ppl;NFAT;Clamp;CG14655;CG33695;Vsx2;term;Mst87F;bip1;CG4766;Tektin-A;CG14478;ssh;CG15771;CG14407;Ing3;CG14234;Cbs;CG14535;CG4788;CG5674;Mcm10;Dyb;ebd1;CG7967;Dpy-30L2;MED19;rev7;CG30324;Unc-115a;CR32252;CG32440;CG32713;CG33223;SmydA-8;sprt;CG42389;Ank2;CG30060;	Interact with putative autophagy regulator
2	FBgn0030409	CG15728	Ing3;REPTOR-BP;Dyb;CG2017;	Blos1;Ing3;MED21;CG32846;Atac1;REPTOR-BP;MED11;nuf;Dyb;Rbpn-5;CG2017;CG31909;step;mwh;Exo84;	Interact with putative autophagy regulator
2	FBgn0031546	CG8851	ttk;CG10209;MED4;CG8159;CG7357;CG15514;Mad1;CG4325;Traf-like;dgrn;CG2017;CG7824;CG34404;	ttk;CG10209;MED4;CG8159;CG17802;CG7357;CG15514;Mad1;CG4325;CG3342;Traf-like;Rbpn-5;CG6664;dgrn;CG2017;CG7824;CG34404;	Interact with putative autophagy regulator
2	FBgn0032429	CG5446	CG5446;wash;CG5446;	CCDC53;CG5446;wash;HSPC300;CG5446;CG12822;CG32856;	Interact with putative autophagy regulator
2	FBgn0033971	CG10209	glo;Poxn;disco;bowl;TfIIA-L;CycK;MED15;CG7101;CG14655;CG4570;su(sable);kin17;sala;CG4766;mei-217;Tektin-A;CG12540;CG14407;CG10597;CG14234;CG8851;Rcd-1r;CG13144;CG5674;Dyb;CG5089;CG13501;CG12491;CG7967;Dpy-30L2;CG7484;MED19;Gem2;rev7;CG9667;CG5516;CG10375;	glo;CG34334;Poxn;disco;bowl;TfIIA-L;CycK;MED15;CG7101;CG14655;CG4570;Vsx2;CG43897;su(sable);kin17;Pig1;sala;Cp38;stck;Vps28;prominin-like;CG4766;Hrd3;mei-217;Tektin-A;TwdlT;CG14635;CG15771;CG12540;CG14407;CG10597;CG7378;CG14234;CG10918;CG8851;Rcd-1r;CG13144;CG9426;CG5674;fon;CG14402;Dyb;CG18371;CG5089;Cpr56F;CG13501;CG3085;CG12491;CG7967;yellow-g2;Dpy-30L2;CG9040;CG18649;CG7484;MED19;Gem2;CG8004;…	Interact with putative autophagy regulator
2	FBgn0035397	CG11486	sm;me31B;CG4612;SmB;Poxm;CycK;MED15;CG17118;dod;CG14926;Nup54;rev7;CG32440;sprt;	sm;me31B;CG4612;SmB;Poxm;CycK;MED15;CG17118;dod;CG14926;fon;Nup54;rev7;CG31800;CG32440;CG32819;sprt;Strn-Mlck;	Interact with putative autophagy regulator
2	FBgn0035497	CG14995	Mlc-c;	Mlc-c;	Interact with putative autophagy regulator
2	FBgn0037391	CG2017	glo;SmB;Poxm;Poxn;disco;CG7101;CG14655;su(sable);kin17;Dyb;CG4766;Tektin-A;CG15728;CG14407;CG14234;CG8851;Rcd-1r;CG13144;CG5674;Mcm10;CG13501;CG7967;CG7991;MED19;rev7;CG9667;CG10375;CG30324;CG31244;Unc-115a;CG32440;SmydA-8;sprt;Ank2;	CG4810;glo;SmB;bin3;Poxm;Poxn;disco;CG17829;CG7101;CG14655;Vsx2;l(3)neo38;su(sable);kin17;lin-28;Dyb;Sry-alpha;stck;Pp2C1;prominin-like;CG4766;Syt4;Tektin-A;CG14635;CG15728;CG14407;CG14234;CG8851;CG8349;Rcd-1r;CG13144;CG9426;CG5674;Mcm10;CG18371;P32;CG13501;CG3085;Vdup1;CG7967;CG7991;CG16985;cmb;MED19;rev7;Osi18;CG9667;CG11447;CG10375;CG2218;CG30324;CG31244;Unc-115a;CG32440;SmydA-8;sprt;Ank2;mwh;…	Interact with putative autophagy regulator
2	FBgn0038551	Odj	Ref1;mdlc;bowl;CG2712;CG7101;CG4496;CG14655;CG8159;CG17803;l(3)j2D3;Noa36;CG8851;CG17855;Pih1D1;geminin;CG7967;CG7991;dgrn;CG9667;CG9589;CG5111;CG30324;CG31244;CG31910;sprt;Ank2;	Ref1;mdlc;CG34334;bowl;CG2712;CG6769;CG7101;CG4496;CG14655;CG8159;CG17803;l(3)j2D3;AP-1mu;Noa36;CG8851;CG17855;Pih1D1;geminin;CG7967;CG7991;dgrn;CG9667;CG9589;CG5111;CG30324;CG31244;CG31910;sprt;Rpn3;Ank2;	Interact with putative autophagy regulator
2	FBgn0260985	RfC4	MED4;RfC3;Nup93-1;	BCAS2;snRNP-U1-C;MED4;CG31955;RfC3;RN-tre;Nup93-1;	Interact with putative autophagy regulator
2	FBgn0039711	CG7824	Ref1;CG2712;CG8851;CG7967;Dpy-30L2;dgrn;CG7824;lwr;CG7824;	Ref1;bin3;CG34334;CG2712;erm;CG8301;HP5;CG8851;CG7967;Dpy-30L2;dgrn;CG7824;lwr;CG14074;CG7824;	Interact with putative autophagy regulator
2	FBgn0010602	lwr	sm;TBPH;ttk;z;CG4496;Clamp;CG13204;CG15514;pch2;lwr;l(3)j2D3;bip1;Noa36;CG5674;ebd1;CG7967;CG7824;dbo;DIP1;dgrn;lwr;	sm;D;TBPH;Rbp1-like;RnpS1;Msp300;bin3;pnt;p53;ttk;Cf2;hb;z;Aef1;hbn;BEAF-32;CG16863;Nf-YC;CG4496;Clamp;CG7745;CG13204;ERR;Nf-YA;hng2;Ravus;CG4360;jigr1;CG15514;CG14050;CG34149;Coop;CG45071;Su(var)2-10;Ubc4;REG;twz;pch2;CG8129;Pu;stil;Act88F;mex1;lwr;l(3)j2D3;prod;RpL22;mei-P22;CG3598;homer;bip1;Noa36;Ady43A;TrxT;CG15784;CG3342;CG15211;CG5674;CG17985;coil;CG1888;Prx2540-1;CG7737;PI31;Sans;CG18107;…	Interact with putative autophagy regulator
2	FBgn0032979	Clamp	TBPH;CycK;CG7101;CG4496;Clamp;CG14655;Chro;CG33695;Lmpt;CG14407;Traf-like;CG31910;Deaf1;Clamp;lwr;	TBPH;CG2021;CG31950;net;esg;CycK;CG3847;CG7101;CG4496;Clamp;CG17385;CG3065;CG14655;Chro;CG33695;Lmpt;osk;nuf;stck;CG12206;CG14407;Traf-like;CG9426;CG10053;CG31910;CG33223;Deaf1;Nf-YC;Clamp;lwr;	Interact with putative autophagy regulator
2	FBgn0260468	CG7950	Eig71Ej;	slou;COX6B;Eig71Ej;CkIIalpha-i3;CG11151;CG17162;CG13245;	Interact with putative autophagy regulator
2	FBgn0260940	lsn	Vps25;	Vps25;	Interact with putative autophagy regulator
2	FBgn0030578	CG5347	eIF-4E;	eIF-4E;	Interact with putative autophagy regulator
2	FBgn0031037	CG14207	mri;	l(2)efl;CG7443;SpdS;Drep1;mri;	Interact with putative autophagy regulator
2	FBgn0031637	mxt	eIF-4E;CG4766;CG14407;CycG;	eIF-4E;CG13124;eIF4E-4;eIF4E-3;CG4766;CG14407;CG1227;CG10841;CycG;	Interact with putative autophagy regulator
2	FBgn0037446	Zif	eIF-4E;CG17855;Zif;CG8159;	eIF-4E;Zif;Sry-alpha;CG17855;RpS20;toy;CG2120;Zif;CG8159;ranshi;CG12522;CG42559;	Interact with putative autophagy regulator
2	FBgn0038275	CG3817	CG15514;mri;	CG15514;mri;CG15529;	Interact with putative autophagy regulator
2	FBgn0039013	CG4813	Chro;mri;Ank2;	Chro;CG31441;CG13001;CG15356;mri;Ank2;	Interact with putative autophagy regulator
2	FBgn0052264	CG32264	Vps25;mri;	Vps25;homer;CG2116;mri;	Interact with putative autophagy regulator
2	FBgn0259735	CG42389	Deaf1;CG11723;mri;CG11523;	Deaf1;CG11723;l(2)05714;Drep1;mri;CG11523;CG12269;	Interact with putative autophagy regulator
2	FBgn0024807	DIP1	Adar;DIP1;lwr;DIP1;	Adar;DIP1;lwr;Cdc37;Ady43A;TrxT;CG3511;CG14074;Mob4;DIP1;	Interact with putative autophagy regulator
3	FBgn0000459	disco	CG11723;CG10209;lms;sina;Traf-like;CG2017;CG42565;	CG17376;D;unk;Clp;H2.0;svp;vvl;ey;dimm;Lim1;CG11723;CG10209;lms;CG15011;CG14451;CG42748;l(3)neo38;sina;Spred;CG15772;Traf-like;CG7420;Elba2;CG17265;CG13110;CG13564;wac;CG9129;hale;CG2017;CG5380;CG13843;BCAS2;CG15127;CG13245;CG30178;CG30497;CG32392;CG34351;CG42559;CG42565;CG43325;fok;CG43736;mwh;CG44250;CG44251;CG42688;	Interact with list 2
3	FBgn0003129	Poxm	CG7101;CG11723;sina;CG11486;CG2017;sif;CG42565;	unk;Mkrn1;Pcl;svp;ey;Lim1;Doc1;CG7101;CG11723;CG5708;CG8216;Fer2;sina;Mst84Db;CG13110;CG4250;CG11486;tow;hale;CG2017;CG13843;CG15127;CG30497;scramb1;CG32392;sif;CG42565;CG42659;fok;mwh;CG44251;CG42688;	Interact with list 2
3	FBgn0003130	Poxn	Deaf1;CG11723;CG10209;lms;sina;CG2017;	unk;svp;ey;Deaf1;Lim1;Doc1;CG17328;CG11723;CG10209;lms;Asciz;ftz;bcd;sina;Smyd3;Mabi;hale;CG2017;CG32392;CG32846;CG43736;	Interact with list 2
3	FBgn0003410	sina	sm;mdlc;SmB;Poxm;Poxn;ttk;bowl;Gsc;CycK;CG7101;disco;su(sable);CG4766;bip1;Tektin-A;Ing3;CG14234;Rcd-1r;CG13144;CG5674;Mcm10;Dyb;CG13501;CG7967;CG7991;Dpy-30L2;rev7;CG5111;CG30324;CG31244;sprt;CG13204;lms;CG30431;	sm;rin;CG13124;mdlc;SmB;Dp;Poxm;Poxn;ttk;bowl;hbn;Gsc;CycK;CG7101;CG4360;Vsx2;disco;ems;E(spl)mgamma-HLH;su(sable);lin-28;dsx;Ubc4;Ubc84D;CG4766;Uev1A;ben;rl;Klp98A;prominin-like;bip1;Tektin-A;CG3473;CG15772;CG15771;CG12106;Ing3;CG7332;CG14234;CG4375;Rcd-1r;CG13144;CG5674;Mcm10;CG18004;Dyb;Rpn13;CG13501;CG7967;CG7991;Dpy-30L2;CG13482;CG14185;rev7;EndoA;CG5111;CG2218;CG5011;CG30324;CG31244;CG31678…	Interact with list 2
3	FBgn0003435	sm	lwr;sina;Traf-like;CG11486;	Awh;Lim1;heph;CG30122;ps;lwr;sina;Traf-like;CG11486;CG14074;CG32846;	Interact with list 2
3	FBgn0003575	su(sable)	CG11723;CG10209;lms;sina;CG2017;CG31244;pch2;CG31807;	D;svp;CG11723;CG7745;CG10209;lms;sina;CASK;CG15772;Fer3HCH;CG14044;hale;CG2017;CG13843;CG31244;pch2;CG31624;CG31807;CG31988;CG32392;CG44251;Hsp67Bc;	Interact with list 2
3	FBgn0003870	ttk	TfIIA-L;bip1;CG14407;CG8851;CG13144;CG7967;sprt;Deaf1;sina;lwr;Ank2;	CG34334;TfIIA-L;msl-3;bys;Cdc37;bip1;CG14407;CG8851;CG13144;Rpn13;CG7967;CG6841;sprt;Mob4;Ptp36E;rib;Deaf1;CG17612;mamo;sina;lwr;AP-1mu;sinah;Ank2;AP-2mu;	Interact with list 2
3	FBgn0004050	z	Lmpt;geminin;CG7967;Dpy-30L2;lwr;	Lmpt;Cdc37;Dlc90F;Ady43A;TrxT;geminin;CG7967;Dpy-30L2;Su(var)2-10;lwr;CG14074;CG7048;	Interact with list 2
3	FBgn0010323	Gsc	CG5111;lms;sina;CG42565;	Aats-glupro;CG9106;Spt7;CG7840;Prosbeta4;CG13227;CG6195;CG5111;TER94;Clp;H2.0;Lim1;lms;sina;CG5139;Elba2;CG15617;CG4250;CG11984;CG13516;CG31740;CG34454;CG42565;	Interact with list 2
3	FBgn0024887	kin17	CG10209;lms;Traf-like;CG2017;CG31807;	l(1)sc;CG10209;lms;Traf-like;CG2017;CG17162;CG31807;	Interact with list 2
3	FBgn0026263	bip1	ttk;Deaf1;sina;lwr;mri;	ttk;Deaf1;CG2116;CG17612;CG15710;CG6654;CG17186;Coop;sina;lwr;Crk;mri;CG14074;UQCR-C1;	Interact with list 2
3	FBgn0026400	Noa36	CG2712;CG7357;CG15514;CG30431;lwr;	CG2712;Meics;Lim1;CG3032;CG2120;CG7357;CG15514;CG30431;CG31365;CG31441;dsx;CG9609;lwr;CASK;CG42559;	Interact with list 2
3	FBgn0027546	CG4766	mxt;Deaf1;CG11723;CG10209;lms;sina;Traf-like;CG2017;	unk;mxt;Deaf1;caup;CG11695;CG11723;CG10209;lms;sina;Hsp67Bc;Traf-like;hale;CG2017;CG32392;	Interact with list 2
3	FBgn0028581	mei-217	CG11723;CG10209;	CG11723;CG10209;jigr1;CG6353;CG32846;	Interact with list 2
3	FBgn0031894	CG4496	Clamp;CG7357;lwr;Traf-like;	CG43069;TfIIEbeta;Clamp;CG7357;lwr;Traf-like;CG13482;CG11076;CG43755;	Interact with list 2
3	FBgn0032089	Rcd-1r	CG7967;bowl;CG11723;CG10209;lms;sina;CG13501;CG2017;	CG15478;CG7967;D;unk;snRNP-U1-C;nau;tsh;l(1)sc;bowl;CG11723;Atac1;CG10209;CG15710;lms;jigr1;sina;CG2709;CG17650;CG10336;Rbpn-5;CG13501;CG2017;CG5466;CG32392;CG33095;CG34302;CG43755;	Interact with list 2
3	FBgn0032260	CG13144	ttk;bowl;CG11723;CG10209;lms;sina;Mad1;Traf-like;CG2017;CG11983;CG34404;	CG14818;ttk;bowl;Lim1;CG11723;Atac1;CG10209;lms;sina;Mad1;CG3342;CG15211;Traf-like;Der-1;CG14044;CAP;Vps51;CG3085;CG5642;CG6664;CG13733;CG2017;CG11983;trbd;CG11534;CG34404;cbs;fwe;Cep89;	Interact with list 2
3	FBgn0032360	CG14926	CG11486;CG42565;	Atx-1;svp;Dll;vvl;hdc;CG11486;CG14153;hale;CG1126;CG10841;rtp;CG42565;	Interact with list 2
3	FBgn0034684	CG13501	Mst87F;Tektin-A;Rcd-1r;CG30324;CG31910;CG43338;CG10209;sina;Mad1;CG2017;CG31807;	hth;CG13287;brp;Mst87F;CASK;Vps28;Crk;Tektin-A;Rcd-1r;CG3085;CG16758;sstn;CG6607;CG30324;CG31910;Mlp60A;CG43338;unk;svp;CG10209;sina;Mad1;CG15772;hale;CG2017;CG31807;CG33995;	Interact with list 2
3	FBgn0035153	ebd1	Deaf1;lwr;mri;	Deaf1;lwr;mri;CG14074;	Interact with list 2
3	FBgn0035251	Vta1	ttk;z;Deaf1;CG11723;CG10209;lms;CG7357;sina;lwr;l(3)j2D3;Rcd-1r;mri;dgrn;CG2017;CG7824;	D;unk;RnpS1;snRNP-U1-C;svp;ttk;Lim3;z;ey;Deaf1;BEAF-32;Pph13;Lim1;Doc1;fu2;CG9215;CG11723;CG10209;lms;CG11560;CG14711;Ravus;CG7357;jigr1;ZIPIC;CG14050;Dlip2;Dlip1;Coop;mamo;Chmp1;CAP;Pu;sina;sqh;Act88F;awd;Hsp23;Hsp67Bc;twe;lwr;l(3)j2D3;CG2034;Sodh-2;Drep1;gukh;robl37BC;CG15772;CG3342;CG1999;CG11106;CG5445;CG8010;cactin;CG7420;CG14352;CG17377;Rcd-1r;CG9426;PI31;CG6145;CG10916;CG15084;Nnf1a;mri;Ci…	Interact with list 2
3	FBgn0035260	CG7991	bowl;CG11723;CG7357;sina;CG2017;	CG5011;CG5213;btd;bowl;caup;Sp1;CG11723;exp;CG7357;sina;fl(2)d;l(3)05822;CG2017;SCAR;	Interact with list 2
3	FBgn0035491	Dpy-30L2	z;Deaf1;CG11723;CG10209;sina;l(3)j2D3;Traf-like;mri;CG7824;pch2;	eIF2B-alpha;z;Deaf1;BEAF-32;CG11723;CG10209;CG8765;sina;l(2)05714;l(3)j2D3;Aven;Traf-like;CG5110;EMC8-9;mri;CG14074;CG7824;pch2;Rtnl1;CG34116;CG44250;	Interact with list 2
3	FBgn0036850	Gem2	CG11723;CG10209;	Smn;SmF;CG11723;CG10209;MESR3;CAP;sstn;CG14647;	Interact with list 2
3	FBgn0037007	CG5059	CG5059;CG12576;CG5059;	CG5059;CheB42b;RpS5a;CG12736;TFAM;CG4553;CG14767;ninaD;Argk;cni;T48;Sdc;NaPi-T;Tim17b2;santa-maria;Tsp96F;Vha16-3;Vha16-2;CG18508;CG4701;CG1444;CG1636;CG15347;Spase25;Pis;hydra;CG12576;CG15390;CG14000;CG11327;CG13795;CG6746;Pex19;CG15168;CG9331;CG12825;CG12824;CG14757;CG8248;CG13220;Sod3;Sobp;CG10444;CG9825;CG4019;CG4741;CG13887;PIG-C;DOR;ATPsynCF6L;Pex3;CG7272;Tsp74F;CG5059;Pex14;CG7407;CG1287;C…	Interact with list 2
3	FBgn0037345	rev7	Deaf1;CycK;CG11723;CG10209;CG8159;pch2;sina;Traf-like;CG11486;CG2017;CG31807;	Clic;unk;CG10948;CG30122;cpo;Pcl;ac;Deaf1;CycK;Lim1;Doc1;CG11723;CG5708;CG10209;CG8159;CG4854;mamo;pch2;sina;Hsp67Bc;CG15772;CG1999;Fer3HCH;Traf-like;CG15356;CG8813;CG15423;CG13982;CG9426;CAP;CG3085;wac;CG11486;eco;CG8281;hale;CG2017;Mf;CG31807;CG32392;CG44251;	Interact with list 2
3	FBgn0039712	CG15514	TfIIA-L;CG14655;CG15514;Noa36;CG8851;CG17855;geminin;Dyb;dgrn;CG9667;CG3817;sprt;Ank2;CG15514;lwr;	CG34334;TfIIA-L;CG14655;CG15514;Spt6;Sry-alpha;Noa36;CG8851;CG9222;CG17855;CG14402;geminin;Dyb;dgrn;CG9667;CG3817;sprt;Mob4;Ank2;CG43069;CG15514;lwr;CG14074;	Interact with list 2
3	FBgn0040230	dbo	lwr;Mad1;	eve;Mfe2;CG12516;lwr;Cortactin;Mad1;CG14074;CG43861;	Interact with list 2
3	FBgn0050324	CG30324	glo;Tektin-A;Dyb;Deaf1;CG11723;CG10209;lms;CG7357;sina;Mad1;Traf-like;CG13501;CG2017;	glo;H2.0;C15;Vsx2;Bx;osk;betaTub85D;ctp;stck;Crk;Cdlc2;Tektin-A;CG15771;Dyb;CG9083;sstn;CG33191;Mlp60A;unk;Clp;svp;ac;kni;ey;Deaf1;Lim1;Doc1;CG17328;CG2120;CG11723;Atac1;CG10209;lms;Fer2;CG7357;dati;dar1;dsx;sina;Hsp67Bc;Mad1;CG15772;Traf-like;CG15484;CAP;CG15617;CG13501;CG3085;CG13707;CG4461;hale;CG2017;Mf;Cchl;CG5380;CG32392;CG34302;CG42659;mwh;	Interact with list 2
3	FBgn0051453	pch2	su(sable);rev7;CG5089;Dpy-30L2;CG9667;CG31244;lwr;	su(sable);msl-3;rev7;CG9967;CG5089;Dpy-30L2;CG9667;CG31244;lwr;	Interact with list 2
3	FBgn0051807	CG31807	glo;CG13204;su(sable);kin17;CG13501;rev7;CG9667;CG31807;SmydA-8;CG31807;	glo;CG16941;e(y)2;gt;CG13204;HGTX;su(sable);kin17;lin-28;CG15478;fh;CG6280;CG13501;CG9083;CG14997;CG8004;rev7;CG9667;CG31807;SmydA-8;Fer2;CG31249;CG31807;	Interact with list 2
3	FBgn0053548	SmydA-8	Deaf1;CG11723;CG10209;lms;l(3)j2D3;CG2017;CG31807;	unk;Deaf1;CG11723;CG10209;lms;Hsp67Bc;l(3)j2D3;CG15772;CAP;hale;CG2017;CG31807;CG32392;CG44250;	Interact with list 2
3	FBgn0085447	sif	Poxm;CG13204;	Poxm;CG13204;CG34198;CG15435;CASK;	Interact with list 2
3	FBgn0259139	glo	Deaf1;CG10209;CG2017;CG30324;CG31807;	Deaf1;CG10209;unk;mamo;Hsp67Bc;stck;CG18371;CG13577;CG2017;CG30324;CG31807;CG34453;	Interact with list 2
3	FBgn0260767	CG42565	Poxm;disco;Gsc;CG13204;CG14926;CG5674;	slou;Poxm;disco;ems;tj;H2.0;esg;hbn;Gsc;Bro;H15;gcm2;Sp1;CG13204;sage;HGTX;mid;Vsx2;dsx;betaTub85D;Crk;obst-B;CG15771;CG15478;CG1394;CG14926;CG5674;CG13482;hale;CG5011;CG32428;Usp10;CG32548;CG32846;spin;	Interact with list 2
3	FBgn0261565	Lmpt	Chro;CG14407;dwg;z;CG11723;Clamp;CG33695;Traf-like;mri;	Chro;Ccp84Aa;CG14407;CG6523;RpI12;CG31415;Atox1;dwg;z;CG11723;Clamp;mip120;CG1792;CG33695;Ubc6;RpL31;Prosbeta5;Traf-like;CG10265;CG15084;mri;sstn;CG30480;CG33095;CG34434;app;	Interact with list 2
3	FBgn0261788	Ank2	ttk;CG7101;CG5614;CG4813;Deaf1;CG2712;CG11723;CG10209;lms;CG7357;CG15514;l(3)j2D3;mri;CG2017;	ttk;CG7101;CG5614;CG4813;Deaf1;BEAF-32;CG2712;CG11723;CG10209;lms;phol;CG7357;CG15514;ZIPIC;CG3526;tx;l(3)j2D3;PICK1;mri;CG2017;CG31249;mwh;	Interact with list 2
3	FBgn0262736	Vha16-1	CG8668;	CG8668;nrv3;Tsp42El;CG13220;Obp57c;CG13675;ORMDL;CG11857;CG17580;CG32588;CG42661;CG42825;CG5687;ms(2)35Ci;Tsp96F;Vha16-2;CG13795;Tsp33B;CG12824;Sod3;CG11269;PIG-C;DOR;CG8596;Tsp74F;CG7407;CG6126;ksh;comm2;CG33977;Ctr1B;CG42747;CG42853;	Interact with list 2
3	FBgn0002862	Mst87F	Deaf1;CG14407;CG13501;	H2.0;vnd;dsx;CG14997;spin;unk;Clp;H;ey;Deaf1;Lim1;FoxK;dar1;Vsx1;Vsx2;CG43736;Hsp67Bc;CG15772;CG14407;Elba2;CG15423;CG13133;CG13501;hale;CG42659;	Interact with list 2
3	FBgn0003313	sala	CG10209;	CG10209;	Interact with list 2
3	FBgn0004419	me31B	Mad1;CG11486;	CG12942;osk;Mad1;CG11486;	Interact with list 2
3	FBgn0004893	bowl	Ing3;Rcd-1r;CG13144;CG7991;CG31244;CG31910;CG10209;CG7357;sina;Traf-like;	stck;Ing3;Rcd-1r;CG13144;CG13171;CG7991;CG6607;CG31244;CG31910;ftz;caup;dimm;CG2120;Atac1;CG5708;CG10209;CG7357;sina;fl(2)d;CASK;Traf-like;CG3104;CG14044;CAP;CG32392;Sec24CD;CG43736;CG44251;	Interact with list 2
3	FBgn0011289	TfIIA-L	ttk;Deaf1;CG10209;CG15514;l(3)j2D3;mri;	TfIIA-S;CG17829;ttk;Deaf1;CG10209;CG15514;TfIIA-S-2;Dlip1;mamo;l(3)j2D3;AP-1mu;CG3603;mri;CG4951;CG34116;	Interact with list 2
3	FBgn0011335	vers	TfIIA-L;CG14655;l(3)j2D3;CG7967;Dpy-30L2;CG9667;SmydA-8;Ank2;CG7357;lwr;l(3)j2D3;	CG16941;TfIIA-L;Dref;CG14655;l(3)j2D3;mei-P22;AP-1mu;CG7967;Dpy-30L2;CG4300;CG9667;SmydA-8;Ank2;CG7357;lwr;l(3)j2D3;	Interact with list 2
3	FBgn0015379	dod	CG11486;	CG6664;CG11486;CG8281;CG44251;	Interact with list 2
3	FBgn0025674	CycK	rev7;Deaf1;Clamp;CG10209;lms;sina;CG5674;CG11486;	fus;fon;CG5274;rev7;D;unk;CG34362;opa;svp;Dll;ey;Deaf1;caup;Lim1;Doc1;CG15262;CG17328;Clamp;CG10209;lms;mamo;bcd;sina;CG15772;CG1999;Elba2;CG8813;CG5674;CAP;PI31;CG11486;hale;CG1126;CG30497;CG32392;CG32548;CG42659;CG43736;CG44250;CG44251;	Interact with list 2
3	FBgn0026326	Mad1	me31B;Tektin-A;CG8851;CG13144;Mcm10;geminin;Dyb;CG13501;CG9667;dbo;CG30324;Unc-115a;	me31B;CG6272;Tektin-A;CG8851;CG13144;Mcm10;geminin;Dyb;Syn2;CG13501;cmb;CG6841;CG9667;CG9588;dbo;CG30324;CG30349;tbrd-3;Unc-115a;Strn-Mlck;	Interact with list 2
3	FBgn0026878	CG4325	CG8851;CG5674;Nup54;Dyb;CG5089;CG9667;	CG2453;CG9072;CG8851;CG7239;CG5674;Nup54;Dyb;CG5089;CG9667;CG43861;	Interact with list 2
3	FBgn0027945	ppl	Chro;Deaf1;mri;	Chro;azot;CG9130;Deaf1;mri;	Interact with list 2
3	FBgn0028902	Tektin-A	CG9667;Spf45;Deaf1;CG10209;lms;sina;Mad1;Traf-like;CG13501;CG2017;CG30324;	CG9667;CG43069;unk;Spf45;Deaf1;CG5708;exp;CG10209;lms;CG42748;sina;Su(dx);ATPsynD;Mad1;CG15772;Traf-like;Pomp;CAP;CG13501;sstn;CG2017;Mf;CG30324;CG32392;	Interact with list 2
3	FBgn0028953	CG14478	Deaf1;	Deaf1;	Interact with list 2
3	FBgn0030505	NFAT	Deaf1;	CG15167;Deaf1;	Interact with list 2
3	FBgn0030584	CG14407	Mst87F;mxt;ttk;Deaf1;Clamp;CG10209;Lmpt;CG2017;	sage;Mst87F;Crk;CG33191;mxt;CG33672;ttk;H2.0;Deaf1;Clamp;CG10209;phol;Lmpt;fl(2)d;Mst84Dc;Elba2;CG8229;CG13171;CG6145;CG9133;CG2017;CG13245;CG34210;	Interact with list 2
3	FBgn0030748	Traf-like	sm;disco;bowl;CG4496;CG14655;Lmpt;kin17;CG4766;Tektin-A;CG14234;CG8851;CG13144;CG5674;Dyb;sigmar;Dpy-30L2;rev7;CG9667;CG5614;CG10375;CG30324;CG31244;CG2712;Clamp;	sm;CG13124;RnpS1;CG10889;bin3;acj6;cg;disco;H2.0;bowl;CG4496;CG14655;Lmpt;Vsx2;CG43897;kin17;Gs2;prominin-like;CG4766;Tektin-A;CG14635;CG15771;CG14234;CG15446;CG9641;CG8851;CG9098;CG13144;CG5674;Dyb;CG18371;CG3085;sigmar;Dpy-30L2;cmb;rev7;Osi18;CG9667;CG5614;CG10375;spas;CG30324;CG31244;l(2)35Cc;CG43861;Lim3;CG2712;Clamp;CG31086;Drsl3;CG32655;	Interact with list 2
3	FBgn0030832	CG10597	CG10209;	CG10209;	Interact with list 2
3	FBgn0030945	Ing3	bowl;Deaf1;sina;CG15728;	bowl;Deaf1;dimm;sina;CG15728;CG17650;Rint1;CG11380;CG32392;CG32846;CG34117;CG34328;CG34351;	Interact with list 2
3	FBgn0030963	CG7101	Poxm;Clamp;CG10209;CG7357;sina;CG2017;Ank2;	Poxm;osk;H2.0;CG2120;CG11695;Clamp;CG10209;CG7357;CG4730;CG11317;CG32982;tef;mamo;sina;CASK;COX6B;PICK1;CG2017;Ank2;	Interact with list 2
3	FBgn0031065	CG14234	Deaf1;CG10209;sina;Traf-like;CG2017;	Deaf1;CG10209;Fer2;sina;l(2)05714;Drep1;Traf-like;CG13494;CG4250;hale;CG2017;CG9467;CG3708;CG15127;CG32392;CG32846;mwh;CG44251;	Interact with list 2
3	FBgn0032291	CG17118	CG11486;	CG11486;	Interact with list 2
3	FBgn0032354	CG4788	Deaf1;	CG33213;Deaf1;	Interact with list 2
3	FBgn0032929	Mcm10	Deaf1;sina;Mad1;CG2017;CG34404;	Deaf1;sina;Mad1;CG2017;CG34404;	Interact with list 2
3	FBgn0033737	Nup54	CG4325;CG11486;	CG14818;CG4325;CG11486;Blos4;CG32655;CG32846;capt;	Interact with list 2
3	FBgn0034144	CG5089	CG10209;CG4325;pch2;	CG10209;CG4325;pch2;	Interact with list 2
3	FBgn0034520	lms	CG4612;Poxn;disco;Gsc;CycK;CG14655;su(sable);kin17;sina;CG4766;Tektin-A;Rcd-1r;CG13144;CG5674;Dyb;CG7967;CG9667;CG30324;SmydA-8;Ank2;	D;CG4612;CG31950;pnt;Poxn;disco;hbn;Gsc;gcm2;CG17829;CycK;CG14655;Sox21b;mid;Vsx2;Bx;su(sable);kin17;sina;Vps28;CG4766;EndoGI;Tektin-A;CG15771;Rcd-1r;CG13144;CG5674;CG14402;Dyb;CG15676;CG3085;CG7967;CG9667;CG6607;CG30324;CG32846;SmydA-8;Mob4;mfas;Ank2;	Interact with list 2
3	FBgn0035016	CG4612	lms;CG11486;	lms;CG11486;	Interact with list 2
3	FBgn0036745	CG7484	CG10209;	CG10209;mwh;	Interact with list 2
3	FBgn0037654	CG11983	CG13144;CG9667;	Cdlc2;CG13144;CG9667;	Interact with list 2
3	FBgn0037844	CG4570	CG10209;	Clp;CG10418;CG10209;CG15011;hid;PICK1;	Interact with list 2
3	FBgn0038359	CG5614	CG5674;CG9667;Traf-like;Ank2;	CG5674;CG9667;CG4820;Traf-like;CG7742;Ank2;	Interact with list 2
3	FBgn0038389	CG5516	CG10209;	CG10209;Tm1;	Interact with list 2
3	FBgn0039343	CG5111	CG33695;Gsc;CG10209;CG7357;sina;	Abd-B;Awh;CG33695;Grip;Gsc;CG10209;CG7357;Sox21b;mamo;osk;sina;amd;His2Av;blow;gus;CG4593;CG15196;CG7378;CG9426;CAP;CG6145;Cip4;mRpS31;kat-60L1;Mf;Mocs2;CG31249;CG32392;sinah;Strn-Mlck;	Interact with list 2
3	FBgn0050431	CG30431	mdlc;sina;Noa36;CG17855;CG9667;	RnpS1;mdlc;SmD1;sina;Noa36;CG8173;CG17855;CG3085;CG6841;CG9667;trbd;sinah;	Interact with list 2
3	FBgn0051244	CG31244	su(sable);bowl;CG10209;CG7357;sina;Traf-like;CG2017;pch2;CG34404;	su(sable);bowl;CG15435;Atac1;CG10209;CG7357;sina;l(2)05714;Eb1;Traf-like;CAP;Rbpn-5;CG2017;trbd;CstF-50;pch2;CG34404;	Interact with list 2
3	FBgn0051352	Unc-115a	Deaf1;Mad1;CG2017;	betaTub85D;Deaf1;Tif-IA;AP-1mu;Mad1;CG2017;	Interact with list 2
3	FBgn0051848	CG31848	CG10209;	CG10209;mamo;shu;CG15772;CG8281;Zasp66;CG3223;CG32235;	Interact with list 2
3	FBgn0052440	CG32440	Deaf1;CG10209;CG11486;CG2017;	Deaf1;CG10209;CG1847;CAP;CG11486;CG5642;hale;CG2017;CG11380;	Interact with list 2
3	FBgn0052713	CG32713	Deaf1;	Deaf1;CG12470;	Interact with list 2
3	FBgn0052831	CG33695	CG33695;Lmpt;Deaf1;Clamp;CG33695;CG5111;	CG33695;Lmpt;cpo;CG42259;Deaf1;Clamp;CG33695;CG12717;CG12307;CG13965;CG13564;CG5111;CG44005;	Interact with list 2
3	FBgn0063485	Lasp	mri;CG9667;	Atx-1;CG14641;CG9769;CG5708;Dll;brm;ix;E(spl)mdelta-HLH;Dad;CHES-1-like;tHMG2;Tab2;bcd;osk;l(3)05822;msb1l;CG14190;Tgt;tomb;CG9426;CAP;mri;CG4229;hale;CG9667;Mf;mRpS22;CG11380;CG32392;pxb;ND-MWFE;CG34453;CG34454;app;fok;Zasp52;	Interact with list 2
3	FBgn0082585	sprt	ttk;Deaf1;CG7357;CG15514;sina;CG11486;CG2017;CG9667;CG34404;	ttk;Deaf1;CG7357;CG15514;Coop;sina;l(3)05822;Rbpn-5;CG9133;CG11486;CG2017;CG9667;CG34404;RapGAP1;	Interact with list 2
3	FBgn0085433	CG34404	Dyb;CG8851;CG13144;CG5674;Mcm10;CG9667;CG31244;sprt;	Dyb;CG14818;CG8851;CG13144;CG5674;Mcm10;Syn2;CG8517;cmb;CG9667;CG6607;CG31244;sprt;	Interact with list 2
3	FBgn0086683	Spf45	Tektin-A;Deaf1;	Tektin-A;CG13171;Lim3;Deaf1;	Interact with list 2
3	FBgn0262601	SmB	Deaf1;sina;CG11486;CG2017;	btd;Deaf1;sina;l(3)05822;Crk;CG11486;CG2017;	Interact with list 2
3	FBgn0263079	CG43338	mdlc;CG43338;CG10209;CG13501;CG43338;	mdlc;ksr;CG14402;CG43338;CG10209;CG13501;CG13843;CG43338;fok;	Interact with list 2
3	FBgn0027537	Nup93-1	RfC4;	CG6540;RfC4;	Interact with list 2
3	FBgn0032244	RfC3	RfC4;	RfC4;	Interact with list 2
3	FBgn0034900	CG12491	CG10209;CG5674;	CG3918;CG9004;CG10209;Tm1;Tao;CG11030;CG5674;CG11808;CG11300;CG13733;CG31211;AP-2mu;	Interact with list 2
3	FBgn0037275	CG14655	geminin;Deaf1;Clamp;CG10209;lms;CG7357;CG15514;l(3)j2D3;Traf-like;mri;CG2017;	CG6523;geminin;Deaf1;CG17328;Clamp;CG10209;lms;CG7357;CG15514;TpnC47D;TpnC73F;l(3)j2D3;stck;Crk;Traf-like;CG4622;mri;CG5642;hale;CG2017;CG6353;CG30178;CG32392;	Interact with list 2
3	FBgn0037384	dgrn	lwr;CG8851;CG7967;CG7357;CG15514;CG17855;CG5674;CG7824;	lwr;CG8851;CG7967;CG13477;TfIIEbeta;CG7357;CG15514;CG31441;CG9609;Tm1;AP-1mu;REG;CG1785;CG7164;CG17855;CG5674;CG15124;CG10681;CG14074;Pnn;CG4951;CG7824;Sas-6;CG31111;	Interact with list 2
3	FBgn0039116	CG10375	CG10209;Traf-like;CG2017;	CG10209;Traf-like;CG2017;Ppcs;	Interact with list 2
3	FBgn0039858	CycG	larp;wdb;mxt;	larp;wdb;GstD1;mxt;l(1)sc;Doc1;Fer2;mamo;CG1999;CG7378;COX6B;CG12307;CG15617;CG8281;Zasp66;CG3223;CG18336;CG30178;CG32461;CG33704;CG42559;	Interact with list 2
3	FBgn0044324	Chro	ppl;Clamp;Lmpt;CG4813;	CG33223;cpo;ppl;Clamp;Lmpt;CG14442;fh;Elba2;CG14759;mRpS28;CG4813;CG17162;CR31647;	Interact with list 2
3	FBgn0051910	CG31910	bowl;Clamp;CG7357;CG13501;	bowl;CG2120;Clamp;CG7357;CG32982;CG13501;CG32461;CG42559;	Interact with list 2
3	FBgn0030570	CG12540	CG10209;	CG10209;	Interact with list 2
3	FBgn0037619	CG8159	Zif;CG8159;CG17803;CG8851;CG17855;rev7;CG8159;CG7357;	RnpS1;Cp190;Zif;CG8159;CG17803;CG8851;CG17855;P32;rev7;CG8159;CG7357;CG31388;	Interact with list 2
3	FBgn0038361	CG9589	Odj;	CG7357;l(2)05714;	Interact with list 2
3	FBgn0038547	CG17803	CG2712;CG8159;Odj;	CG34334;stck;CG2712;CG8159;CG7357;	Interact with list 2
3	FBgn0038772	mdlc	Odj;CG30431;sina;CG43338;	Hr3;CG2116;CG5708;Plzf;CG4820;CG7357;CG30431;sina;Tao;Prosbeta4R1;gudu;CG43338;	Interact with list 2
3	FBgn0024975	CG2712	CG17803;Noa36;Traf-like;CG17855;geminin;Ank2;CG7357;CG7824;	Cp190;CG3847;CG2202;CG17385;CG17803;Noa36;Traf-like;CG8173;CG17855;geminin;Ank2;Strn-Mlck;CG7357;und;CG7824;	Interact with list 2
3	FBgn0032124	CG17855	dgrn;CG2712;Zif;CG8159;CG7357;CG15514;CG30431;	Ubc2;CG7332;insb;CG4603;dgrn;CG2712;CG2120;Zif;CG8159;CG7357;CG15514;CG30431;	Interact with list 2
3	FBgn0032455	Pih1D1	CG7357;	CG4820;CG7357;CG31365;CG4951;	Interact with list 2
3	FBgn0033081	geminin	geminin;z;CG2712;CG14655;CG7357;CG15514;Mad1;geminin;	ctp;Cdlc2;geminin;nero;CG8038;z;CG2712;CG2120;CG14655;CG7357;CG15514;Mad1;CG12708;Elba2;geminin;CG6333;Pnn;CG31111;par-1;Cep89;	Interact with list 2
3	FBgn0037156	CG11523	CG42389;	CG42389;	Interact with list 2
