## Supplemental Tables 1 - 10 for "Next-generation large-scale binary protein interaction network for *Drosophila*": SUPPL TABLE 10.xlsx

### Sheet: Autophagy set
Gene	RNAi Stock Source	RNAi Stock ID	GMR>Atg1+RNAi (+: more severe; – : less severe; X: No effect)	GMR-Gal4>RNAi (X: No effect)	R4 Phenotype-Fed	R4 Phenotype-Starved
Adar	VDRC	105612	–			No effect
Adar	VDRC	7763	X
Adar	VDRC	7764	X
Ank2	TRiP	29438	–		No effect	No effect
Ank2	VDRC	104833	+		No effect
Ank2	VDRC	26121	X
Ank2	VDRC	40638	X
Art3	VDRC	109448	+		No effect	No effect
bip1	VDRC	26106	X		No effect
bip1	VDRC	26104	X
bowl	TRiP	27074	–	X		No effect
bowl	VDRC	102050	–			No effect
bowl	VDRC	3774	X
bowl	TRiP	34735	X
CG10209	VDRC	106002	+		Increased Atg8a punctate	No effect
CG10209	VDRC	29042	+		Increased Atg8a punctate	No effect
CG10375	TRiP	67938	X
CG10375	VDRC	101460	X
CG10597	VDRC	6157	–			No effect
CG11486	VDRC	51711	+		Increased Atg8a punctate	No effect
CG11486	VDRC	106497	+		Increased Atg8a punctate	No effect
CG11523	NIG	11523r-4	X		No effect	No effect
CG11523	VDRC	46794	–			No effect
CG11523	TRiP	67942	–			No effect
CG11523	VDRC	106810	X
CG11723	TRiP	29349	X
CG11723	VDRC	39723	X
CG11723	TRiP	42514	X
CG11983	VDRC	31609	+		No effect	No effect
CG11983	VDRC	31610	–			No effect
CG12491	VDRC	109101	–			No effect
CG12540	VDRC	104591	+		No effect
CG12576	VDRC	51205	X		No effect	No effect
CG12576	NIG	12576R-1	X		No effect	No effect
CG12576	VDRC	104261	+		Increased Atg8a punctate
CG12576	TRiP	35487	X
CG12730	VDRC	109016	X
CG13014	VDRC	6134	X
CG13014	VDRC	102748	X
CG13144	VDRC	41503	–		No effect	No effect
CG13204	TRiP	31919	+	X	No effect	No effect
CG13204	TRiP	42806	X		No effect	No effect
CG13501	VDRC	17223	–			No effect
CG13501	VDRC	17222	–			No effect
CG13501	TRiP	58184	X
CG14207	TRiP	64571	–		No effect	No effect
CG14207	VDRC	31802	–			No effect
CG14207	VDRC	31800	X
CG14234	VDRC	107749	–			No effect
CG14234	VDRC	30309	X
CG14407	TRiP	65143	–	X		No effect
CG14407	VDRC	43021	X
CG14407	VDRC	100710	X
CG14478	TRiP	54040	–	X		No effect
CG14478	VDRC	104085	–			No effect
CG14655	TRiP	51031	–	X		decreased Atg8a punctate
CG14655	VDRC	104293	+		No effect	No effect
CG14655	VDRC	13136	+		No effect	No effect
CG14655	NIG	14655R-1	–		No effect	No effect
CG14655	TRiP	26770	+		No effect
CG14655	TRiP	44585	X
CG14770	VDRC	106550	+		No effect	No effect
CG14926	VDRC	35620	+		No effect	No effect
CG14926	VDRC	102409	–		No effect	No effect
CG14926	TRiP	57810	X
CG14995	TRiP	66920	–	X	No effect	No effect
CG14995	VDRC	109283	+		No effect	No effect
CG14995	VDRC	12725	X
CG15083	TRiP	60410	–			No effect
CG15083	VDRC	102439	–			No effect
CG15083	VDRC	47592	X
CG15083	TRiP	50508	X
CG15514	VDRC	106704	–			No effect
CG15514	TRiP	31940	–			No effect
CG15514	VDRC	19147	X
CG15728	VDRC	39578	–		No effect	No effect
CG15728	VDRC	100442	X
CG17118	VDRC	37624	+		No effect
CG17118	VDRC	37623	X
CG17118	TRiP	53304	X
CG17147	VDRC	32865	+		No effect
CG17147	TRiP	65353	+		No effect
CG17147	VDRC	101722	X
CG17803	VDRC	38869	–			No effect
CG17803	TRiP	60022	–	X		No effect
CG17803	TRiP	29367	X
CG17855	VDRC	103034	–			No effect
CG2017	TRiP	34097	–			No effect
CG2017	VDRC	107015	X
CG2712	VDRC	19200	X
CG2712	TRiP	57418	X
CG2712	VDRC	102834	X
CG30324	VDRC	21127	–			No effect
CG30324	TRiP	36751	–			No effect
CG30324	VDRC	103287	X
CG30431	VDRC	51351	–			No effect
CG30431	TRiP	60023	–			No effect
CG30431	VDRC	51350	X
CG31244	TRiP	54011	+	X	No effect
CG31807	VDRC	25863	+		No effect	No effect
CG31807	NIG	31807R-2	–		No effect	No effect
CG31848	VDRC	41762	X
CG31910	VDRC	25900	X
CG31910	VDRC	100919	X
CG32264	TRiP	28340	+		No effect	No effect
CG32264	VDRC	330315	+		Increased Atg8a punctate
CG32264	VDRC	101503	+		No effect
CG32264	TRiP	64966	X
CG32440	VDRC	103514	–			No effect
CG32713	VDRC	109214	–			decreased Atg8a punctate
CG32713	TRiP	61210	X
CG33169	VDRC	30642	–			decreased Atg8a punctate
CG33169	VDRC	33842	–			No effect
CG33169	VDRC	30643	X
CG33169	VDRC	33843	X
CG33695	TRiP	61171	–			decreased Atg8a punctate
CG33695	VDRC	109095	X
CG34404	VDRC	22258	–			No effect
CG34404	VDRC	108594	–			No effect
CG34404	TRiP	67332	X
CG34404	VDRC	103335	X
CG3817	VDRC	21716	+		No effect	No effect
CG3817	VDRC	105460	–			No effect
CG42249	TRiP	38955	–		No effect	No effect
CG42249	VDRC	47397	X
CG42249	VDRC	101200	X
CG42249	VDRC	103310	X
CG42389	VDRC	105154	+		No effect	decreased Atg8a punctate
CG42565	VDRC	105504	–		No effect	decreased Atg8a punctate
CG42565	VDRC	17227	X
CG42565	TRiP	50562	X
CG4325	VDRC	34829	X
CG4325	VDRC	102993	X
CG43338	VDRC	46059	+		No effect
CG43338	VDRC	110509	+		No effect
CG4393	NIG	4393R-4	X		No effect	No effect
CG4393	VDRC	105381	–			No effect
CG4393	TRiP	58087	X
CG4496	TRiP	51428	+		Increased Atg8a punctate
CG4496	VDRC	21587	X
CG4496	VDRC	107808	X
CG4496	NIG	4496R-3	X
CG4570	TRiP	57378	+	X	No effect	No effect
CG4570	VDRC	109328	+		No effect
CG4570	VDRC	21872	X
CG4612	TRiP	60473	+		Increased Atg8a punctate
CG4612	VDRC	52497	+		No effect
CG4766	TRiP	50605	+	X	Increased Atg8a punctate
CG4766	VDRC	21944	X
CG4766	VDRC	109483	X
CG4788	TRiP	58215	+	X
CG4813	TRiP	61303	+			decreased Atg8a punctate
CG4813	NIG	4813R-1	+			decreased Atg8a punctate
CG4813	VDRC	21950	X
CG5059	NIG	5059R-1	X		No effect	No effect
CG5059	VDRC	9847	X
CG5059	TRiP	42494	X
CG5059	VDRC	107493	–		No effect	decreased Atg8a punctate
CG5059	NIG	5059R-3	X
CG5089	NIG	5089R-1	X		No effect	No effect
CG5089	VDRC	34929	X
CG5089	VDRC	106571	X
CG5104	NIG	5104R-1	X		No effect	No effect
CG5104	VDRC	13787	+		Increased Atg8a punctate
CG5104	VDRC	13786	X
CG5104	VDRC	109822	X
CG5111	VDRC	28642	X
CG5111	VDRC	109643	X
CG5347	VDRC	22089	X
CG5347	VDRC	110427	X
CG5446	TRiP	40824	–			decreased Atg8a punctate
CG5446	VDRC	108207	–			decreased Atg8a punctate
CG5446	VDRC	41797	–			No effect
CG5516	VDRC	103265	–			decreased Atg8a punctate
CG5516	VDRC	45562	–		No effect	No effect
CG5516	VDRC	45563	–			No effect
CG5614	VDRC	106275	–			decreased Atg8a punctate
CG5674	VDRC	106348	–			decreased Atg8a punctate
CG5674	VDRC	34135	+			No effect
CG5674	VDRC	102459	–			No effect
CG5674	NIG	5674R-1	X		No effect
CG5676	VDRC	47731	X
CG5676	VDRC	100557	X
CG7006	VDRC	108205	+		Increased Atg8a punctate
CG7006	NIG	7006R-2	+		Increased Atg8a punctate
CG7006	TRiP	57383	X
CG7006	VDRC	29512	X
CG7101	VDRC	100127	+		No effect	decreased Atg8a punctate
CG7101	TRiP	77386	+	X	No effect	No effect
CG7101	NIG	7101R-1	+		No effect	No effect
CG7101	VDRC	27849	X
CG7484	TRiP	61869	–	X		decreased Atg8a punctate
CG7484	VDRC	105423	–			decreased Atg8a punctate
CG7484	VDRC	13358	–			No effect
CG7824	VDRC	22568	X
CG7824	VDRC	102886	X
CG7950	VDRC	22635	X
Vta1	TRiP	77444	X
CG7991	VDRC	109922	+		No effect
CG7991	VDRC	35309	X
CG8159	NIG	8159R-3	X		No effect	No effect
CG8159	TRiP	62182	–	X	No effect	No effect
CG8159	VDRC	35841	+		increased Atg8a punctate
CG8668	VDRC	33156	–		No effect	No effect
CG8668	TRiP	67343	–	X		No effect
CG8668	TRiP	41817	X
CG8668	VDRC	110703	X
CG8851	VDRC	23629	+		Increased Atg8a punctate	No effect
CG8851	VDRC	109765	–		No effect	No effect
CG9589	TRiP	66337	–	X		No effect
CG9589	VDRC	100336	–			No effect
CG9667	VDRC	36128	+		Increased Atg8a punctate
CG9667	TRiP	31758	+	X	Increased Atg8a punctate
CG9667	VDRC	104484	X		No effect
Chro	VDRC	101663	+		increased Atg8a punctate
Chro	VDRC	31328	+		increased Atg8a punctate
Chro	TRiP	57470	+		No effect
Chro	TRiP	36084	X
Chro	TRiP	80443	X
Clamp	VDRC	108039	+		No effect
Clamp	VDRC	25316	X
Clamp	TRiP	27080	X
Clamp	TRiP	57008	X
Clamp	TRiP	57163	X
CycG	TRiP	29315	X		No effect	No effect
CycG	VDRC	106846	+		No effect
CycG	VDRC	13654	X
CycG	VDRC	13655	X
CycK	VDRC	110774	+		Increased Atg8a punctate
CycK	TRiP	34032	X
CycK	VDRC	36215	X
CycK	VDRC	36216	X
Cys	VDRC	104909	+		No effect
dbo	TRiP	38221	X		No effect	No effect
dbo	TRiP	38940	X		No effect	No effect
Deaf1	VDRC	104881	X		Increased Atg8a punctate	No effect
Deaf1	VDRC	39594	+		Increased Atg8a punctate
Deaf1	TRiP	32512	+	X	Increased Atg8a punctate
dgrn	VDRC	16150	X
dgrn	TRiP	27267	X
dgrn	TRiP	36628	X
dgrn	VDRC	101668	X
DIP1	TRiP	35226	+	X	No effect
DIP1	TRiP	35333	X
DIP1	TRiP	57554	X
DIP1	VDRC	108186	X
disco	VDRC	7002	X
disco	TRiP	28659	X
disco	VDRC	330175	–		No effect	No effect
dod	VDRC	25209	+		Increased Atg8a punctate
dod	VDRC	110593	+		No effect
dod	NIG	17051R-3	+		No effect
dod	VDRC	25210	X
DOR	TRiP	57770	–			decreased Atg8a punctate
DOR	TRiP	60389	–	X		decreased Atg8a punctate
DOR	VDRC	41186	X
DOR	VDRC	105330	X
DOR	VDRC	41183	–
Dpy-30L2	VDRC	22770	+		Increased Atg8a punctate
Dpy-30L2	VDRC	22768	X		Increased Atg8a punctate
Dpy-30L2	NIG	HMJ22430	X
dwg	TRiP	35666	+		Increased Atg8a punctate	No effect
dwg	TRiP	31109	+	X	Increased Atg8a punctate	No effect
dwg	NIG	2711R-1	+		Increased Atg8a punctate
dwg	VDRC	4556	X
dwg	VDRC	100971	X
Dyb	VDRC	104485	+		No effect	No effect
Dyb	VDRC	44360	X		No effect	No effect
ebd1	VDRC	26180	X
ebd1	TRiP	28296	X
ebd1	TRiP	35765	X
eIF4E1	VDRC	7800	X
eIF4E1	VDRC	100722	X
Eig71Ej	VDRC	44373	X
Eig71Ej	VDRC	105512	X
Gem2	VDRC	47372	–			No effect
Gem2	TRiP	34366	X
Gem2	VDRC	47374	X
Gem2	TRiP	50519	X
geminin	TRiP	35673	X
geminin	TRiP	41869	X
glo	VDRC	27752	+		Increased Atg8a punctate
glo	TRiP	33668	X
glo	TRiP	36066	X
glo	VDRC	110653	X
Gsc	TRiP	50894	X		No effect	No effect
Gsc	VDRC	104319	X		No effect	No effect
Ing3	VDRC	52510	+		Increased Atg8a punctate
Ing3	VDRC	109799	X
kin17	TRiP	55692	+		Increased Atg8a punctate
kin17	VDRC	108801	+		Increased Atg8a punctate
larp	VDRC	24841	+		Increased Atg8a punctate
larp	TRiP	107986	+		Increased Atg8a punctate
larp	TRiP	42578	+	X
Lasp	VDRC	109416	+		No effect
Lasp	TRiP	26305	+		No effect
Lasp	VDRC	47126	+		No effect
Lasp	VDRC	47127	+		No effect
Lmpt	VDRC	48448	+		Increased Atg8a punctate
Lmpt	TRiP	28790	X
Lmpt	VDRC	34081	X
Lmpt	VDRC	34082	X
Lmpt	VDRC	42892	X
Lmpt	VDRC	100113	X
Lmpt	VDRC	100716	X
Lmpt	VDRC	105170	X
Lmpt	VDRC	318197	X
Lmpt	VDRC	318473	X
lms	VDRC	10515	–			No effect
lms	TRiP	43995	–			No effect
lms	VDRC	10514	X		No effect
lsn	TRiP	38289	–	X		No effect
lsn	VDRC	21658	X
lsn	VDRC	110350	X
lwr	VDRC	33685	+		Increased Atg8a punctate	No effect
lwr	VDRC	104007	+		No effect	No effect
lwr	VDRC	33684	+		Increased Atg8a punctate
lwr	TRiP	31396	X
lwr	TRiP	37481	X
lwr	TRiP	37506	X
Mad1	VDRC	43713	X		No effect
Mad1	TRiP	35723	X
Mad1	VDRC	43714	X
Mcm10	VDRC	103568	–			decreased Atg8a punctate
Mcm10	NIG	9241R-2	X			No effect
mdlc	TRiP	57027	+		Increased Atg8a punctate
CG4973	NIG	4973R-1	+		No effect
mdlc	VDRC	42015	X
mdlc	VDRC	110421	X
me31B	TRiP	33675	+	X	Increased Atg8a punctate
me31B	TRiP	28566	+	X	Increased Atg8a punctate
me31B	TRiP	38923	+		Increased Atg8a punctate
me31B	VDRC	49378	X
me31B	VDRC	49379	X
Med15	VDRC	21809	–			decreased Atg8a punctate
Med15	TRiP	32517	–			decreased Atg8a punctate
Med19	TRiP	27559	–	X		decreased Atg8a punctate
Med19	TRiP	33710	–	X		decreased Atg8a punctate
Med4	TRiP	34697	–			decreased Atg8a punctate
Med4	VDRC	101362	–			decreased Atg8a punctate
mei-217	TRiP	54038	X
Mlc-c	TRiP	67013	–			decreased Atg8a punctate
Mlc-c	VDRC	30035	+			No effect
Mlc-c	VDRC	107177	X			No effect
mri	TRiP	35165	–	X	No effect	decreased Atg8a punctate
mri	VDRC	101345	–			decreased Atg8a punctate
mri	VDRC	17043	X
mri	TRiP	25881	X
Mst87F	VDRC	102797	–			No effect
Mst87F	TRiP	60412	X
mxt	TRiP	66996	X		No effect
mxt	VDRC	21763	X
NFAT	VDRC	30566	+		No effect
NFAT	VDRC	30567	X
NFAT	TRiP	51422	X
Noa36	VDRC	19485	X
Noa36	VDRC	101493	X
Nup54	TRiP	57426	+		Increased Atg8a punctate
Nup54	VDRC	103724	+		Increased Atg8a punctate
Nup54	VDRC	42154	+		Increased Atg8a punctate
Nup54	VDRC	42153	X
Nup93-1	VDRC	100315	+		Increased Atg8a punctate
Nup93-1	TRiP	31196	X		Increased Atg8a punctate
Nup93-1	TRiP	33908	–	X	Increased Atg8a punctate
Nup93-1	TRiP	34090	–		Increased Atg8a punctate
Odj	TRiP	61912	–		No effect	decreased Atg8a punctate
Odj	TRiP	62184	–	X	No effect	decreased Atg8a punctate
path	NIG	3424R-1	X		No effect	No effect
path	VDRC	44536	X
path	VDRC	44537	X
path	TRiP	64029	X
path	VDRC	100519	X
pch2	VDRC	21349	–			No effect
pch2	TRiP	54022	–			No effect
pch2	VDRC	110161	–			No effect
pch2	TRiP	32886	X
Pih1D1	VDRC	34143	X
Pih1D1	VDRC	106988	X
Poxm	VDRC	106103	–		No effect	No effect
Poxm	VDRC	48123	+		No effect
Poxm	TRiP	26757	X
Poxn	TRiP	26238	–		No effect	No effect
Poxn	VDRC	107471	X
ppl	VDRC	12823	+		No effect
ppl	TRiP	52983	+	X	No effect
ppl	TRiP	51778	X
ppl	VDRC	101751	X
Rcd-1r	VDRC	49820	+		No effect
CG9573	NIG	9573R-1	+		No effect
Rcd-1r	VDRC	49821	+
Rcd-1r	TRiP	36683	X
Ref1	TRiP	34626	+	X	Increased Atg8a punctate	No effect
REPTOR-BP	TRiP	29542	X
REPTOR-BP	TRiP	50658	X
Rev7	VDRC	33593	+		No effect
Rev7	VDRC	108813	X
RfC3	TRiP	61826	–		Increased Atg8a punctate	No effect
RfC3	VDRC	108001	+		Increased Atg8a punctate
RfC3	VDRC	37762	–		Increased Atg8a punctate
RfC3	VDRC	37761	X
RfC4	VDRC	37756	+		Increased Atg8a punctate
RfC4	VDRC	103930	+		Increased Atg8a punctate
sala	TRiP	33921	–			decreased Atg8a punctate
sala	VDRC	15820	–			decreased Atg8a punctate
sala	VDRC	100432	–			No effect
sala	TRiP	33006	–			No effect
sif	TRiP	61934	–	X		No effect
sif	TRiP	25789	X
sif	VDRC	26132	X
sif	VDRC	27406	X
sif	VDRC	27407	X
sif	VDRC	106832	X
sigmar	VDRC	34102	–			decreased Atg8a punctate
sigmar	TRiP	65939	–	X		decreased Atg8a punctate
sigmar	VDRC	104568	+		No effect
sina	BDSC	40842	X
sina	VDRC	50178	X
sina	VDRC	100691	X
sm	VDRC	28117	–			decreased Atg8a punctate
sm	NIG	9218R-1	X		No effect	No effect
sm	TRiP	64524	X		No effect
sm	VDRC	108351	X
SmB	TRiP	44544	+	X	Increased Atg8a punctate
SmB	NIG	5352R-3	+		Increased Atg8a punctate
SmB	TRiP	28887	X
SmB	VDRC	40587	X
SmB	TRiP	64594	X
SmB	VDRC	110713	X
CG33548	VDRC	33042	X
Spf45	VDRC	32949	+		No effect	No effect
Spf45	TRiP	41954	–			No effect
Spf45	VDRC	32948	X
sprt	VDRC	107873	X
su(sable)	TRiP	33982	+		Increased Atg8a punctate
su(sable)	VDRC	10853	X
su(sable)	VDRC	10854	X
TBPH	TRiP	29517	–			decreased Atg8a punctate
TBPH	VDRC	104401	–			No effect
TBPH	VDRC	38379	X
Tektin-A	TRiP	65965	–	X	No effect	No effect
Tektin-A	VDRC	21946	X
Tektin-A	VDRC	101714	X
TfIIA-L	TRiP	62166	–		No effect	No effect
TfIIA-L	VDRC	108355	+		Increased Atg8a punctate
TfIIA-L	VDRC	41011	X
Traf-like	TRiP	42549	–			No effect
Traf-like	VDRC	34835	X
Traf-like	VDRC	34836	X
ttk	TRiP	36748	+			decreased Atg8a punctate
ttk	TRiP	26315	X
Unc-115a	VDRC	106405	+		No effect
Unc-115a	VDRC	49112	X		No effect
CG6801	VDRC	101038	–			decreased Atg8a punctate
CG6801	VDRC	22439	–			No effect
Vha16-1	VDRC	49290	+		Increased Atg8a punctate
Vha16-1	VDRC	49291	+		No effect
Vha16-1	TRiP	40923	X
Vps25	TRiP	54831	–			No effect
Vps25	TRiP	26286	X
Vps25	VDRC	38821	X
Vps25	VDRC	108105	X
Vta1	VDRC	100729	+		No effect
wash	VDRC	24642	–			decreased Atg8a punctate
wash	VDRC	39769	–			decreased Atg8a punctate
wdb	TRiP	28939	+	X	Increased Atg8a punctate
wdb	TRiP	38950	+		Increased Atg8a punctate
wdb	VDRC	27470	X
wdb	TRiP	38901	X
z	TRiP	29446	X
z	TRiP	31615	X
z	TRiP	35208	X
z	VDRC	37718	X
z	VDRC	109831	X
Zif	VDRC	22836	+		Increased Atg8a protein level
Zif	VDRC	100204	+		Increased Atg8a punctate
Zif	TRiP	29360	X
Zif	TRiP	36641	X

### Sheet: Random set
Gene	RNAi Stock Source	RNAi Stock ID	GMR>Atg1+RNAi (+: more severe; – : less severe; X: No effect)	GMR-Gal4>RNAi (X: No effect)
CG14435	NIG	14435R-4	+
CG11438	TRiP	57523	+	X
CG12307	NIG	12307R-3	+
CG14454	NIG	14454R-2	+
CG3104	NIG	3104R-1	+
CG6707	TRiP	28316	+	X
ktub	TRiP	57266	+	X
Mob4	TRiP	65236	+	X
snRNP-U1-C	TRiP	80455	+	X
TwdlL	TRiP	54804	+	X
Vsx2	TRiP	26223	+	X
wat	TRiP	67801	+	X
alc	TRiP	33429	X
azot	NIG	11165R-1	X
Bet1	TRiP	41927	X
Blos2	TRiP	80453	X
CDK2AP1	TRiP	66001	X
CG10635	TRiP	77412	X
CG11367	NIG	32454R-3	X
CG11857	TRiP	57435	X
CG11920	TRiP	34860	X
CG12868	TRiP	77425	X
CG13171	TRiP	60374	X
CG13220	TRiP	52984	X
CG13795	NIG	13795R-2	X
CG14043	TRiP	51858	X
CG14074	NIG	14074R-3	X
CG14086	NIG	14086R-2	X
CG14402	NIG	14402R-2	X
CG15449	TRiP	62357	X
CG15482	NIG	15482R-3	X
CG15676	TRiP	64584	X
CG17278	NIG	HMJ22431	X
CG17802	TRiP	57480	X
CG18810	NIG	18810R-3	X
CG2865	TRiP	43165	X
CG30080	TRiP	57285	X
CG30178	NIG	HMJ22208	X
CG3085	TRiP	62297	X
CG31522	TRiP	38952	X
CG31775	TRiP	62832	X
CG32588	TRiP	50935	X
CG32726	NIG	HMJ22005	X
CG32987	TRiP	61986	X
CG33095	TRiP	33352	X
CG3792	TRiP	61192	X
CG43386	NIG	HMJ21640	X
CG4360	TRiP	51813	X
CG43897	TRiP	31560	X
CG5189	NIG	5189R-2	X
CG6746	TRiP	64639	X
CG7272	TRiP	41950	X
CG8004	NIG	8004R-3	X
CG8128	TRiP	33012	X
CG9029	TRiP	60437	X
CG9083	TRiP	35791	X
CheB42b	TRiP	27255	X
cni	TRiP	38919	X
Crk	TRiP	55277	X
dimm	TRiP	26976	X
Doc1	TRiP	31931	X
Eb1	TRiP	36599	X
Elba2	TRiP	61903	X
Fst	TRiP	33376	X
Git	TRiP	31583	X
gukh	TRiP	55858	X
hig	TRiP	28376	X
Inx7	TRiP	80412	X
mgl	TRiP	29324	X
Mlp60A	TRiP	29381	X
Nca	TRiP	29461	X
ninaD	TRiP	44652	X
nmdyn-D7	TRiP	44058	X
Nplp2	TRiP	29430	X
Obp18a	NIG	HMJ21886	X
osk	TRiP	25844	X
Peritrophin-15a	TRiP	55987	X
PIG-C	TRiP	65375	X
Sec13	TRiP	32468	X
Sgt	TRiP	61267	X
sll	NIG	7623R-1	X
Spp	TRiP	44428	X
SREBP	TRiP	25975	X
stai	TRiP	36902	X
svp	TRiP	28689	X
Syx6	TRiP	28505	X
tap	TRiP	26209	X
tHMG2	TRiP	28657	X
Tim17b2	TRiP	65019	X
TM9SF2	TRiP	57731	X
unk	TRiP	57026	X
zfh1	TRiP	38929	X
bcd	TRiP	35478	–	X
CG13920	TRiP	65942	–	X
CG15771	TRiP	57214	–	X
CG42494	TRiP	65105	–	X
CG9825	TRiP	50639	–	X
Drsl4	TRiP	57186	–	X
Tapdelta	TRiP	64562	–	X
Desat1	TRiP	37512	–	X
Drip	TRiP	44661	–	X
drk	TRiP	41692	–	X
CG13482	TRiP	58240	–	X
CG13675	NIG	HMJ21266	–
NaPi-T	TRiP	34003	–	X
veli	TRiP	29590	–	X
